# Decoding molecular programs that define macrophage responses to tumor-derived cues

**DOI:** 10.64898/2026.06.05.730376

**Authors:** Katharina Hast-Sribike, Lukas Jonathan Häuser, Ariadna Acedo-Terrades, Rafael Riudavets-Puig, Julia Hau, Tiberiu Totu, Jonas Bossart, Angelica Patterson, Ekaterina Krymova, Vanesa Ayala-Nunez, Markus Rottmar, Katharina Maniura-Weber, Sonia Tugues, Marian Neidert, Bettina Sobottka, Marija Buljan

## Abstract

Tumor-associated macrophages (TAMs) comprise functionally diverse states that can suppress anti-tumor immunity and promote tumor progression, yet the tumor microenvironmental cues and signaling programs that generate these states remain incompletely defined. Here, we systematically stimulate primary human monocyte-derived macrophages with a panel of cytokines and metabolites abundant in the tumor microenvironment (TME), and profile their transcriptomic and phosphoproteomic responses to resolve stimulus-specific molecular programs. We observe that potassium (K^+^) and adenosine (Ado) stimulation, which accumulate in necrotic tumor cores, downregulate antigen-presentation genes and their master regulator *CIITA*. K^+^ stimulation results in the upregulated fibronectin 1 expression, associated with immunosuppressive, metastasis-promoting TAM subsets. Ado induces upregulated expression of tryptophan (Trp) catabolism genes, myeloid checkpoints and metallothioneins (MTs). Although MT-high TAM states have been recurrently observed across tumor single cell RNA sequencing studies, their function remains poorly defined. We show that elevated MT expression in tumor tissue is associated with shorter overall survival. By aligning *in vitro* transcriptomes with single-cell RNA sequencing (scRNA-seq) signatures from a pan-cancer TAM atlas, we identify significant similarities between several *in vitro* states and clinically observed TAM populations, with Ado-stimulated macrophages closely resembling a MT-expressing TAM cluster. Overall, this work provides a systematic molecular context linking tumor microenvironmental cues to clinically relevant TAM states and offers a framework for recapitulating their functions *in vitro*.

**STATEMENT OF SIGNIFICANCE:** This study explores how cytokines and metabolites from the tumor microenvironment shape macrophage molecular phenotypes and lead to the upregulation of clinically relevant marker genes and recapitulation of functional states of interest.
