## Supplementary Data containing Supplementary Tables 1-10 for "Decoding molecular programs that define macrophage responses to tumor-derived cues": SupplTable3_GSEA-hallmark.xlsx

### Sheet: hallmark_results_all_conditions
Condition	Term	NES	FDR q-val
M1	HALLMARK_INTERFERON_GAMMA_RESPONSE	2.45751	0
M1	HALLMARK_INTERFERON_ALPHA_RESPONSE	2.26035	0
M1	HALLMARK_TNFA_SIGNALING_VIA_NFKB	2.17056	0
M1	HALLMARK_INFLAMMATORY_RESPONSE	1.90151	0
M1	HALLMARK_E2F_TARGETS	-1.74173	0.00541883
M1	HALLMARK_MYC_TARGETS_V2	-1.689	0.00758636
M1	HALLMARK_APOPTOSIS	1.62305	0.00466703
M1	HALLMARK_ALLOGRAFT_REJECTION	1.61638	0.00497816
M1	HALLMARK_COMPLEMENT	1.60288	0.00533374
M1	HALLMARK_MYC_TARGETS_V1	-1.54645	0.0328742
M1	HALLMARK_IL6_JAK_STAT3_SIGNALING	1.54304	0.0108508
M1	HALLMARK_UV_RESPONSE_DN	-1.50887	0.0392865
M1	HALLMARK_CHOLESTEROL_HOMEOSTASIS	1.47525	0.0234388
M1	HALLMARK_IL2_STAT5_SIGNALING	1.46083	0.0250153
M1	HALLMARK_G2M_CHECKPOINT	-1.44261	0.0628584
M1	HALLMARK_UV_RESPONSE_UP	1.43993	0.029275
M1	HALLMARK_OXIDATIVE_PHOSPHORYLATION	-1.41585	0.0700835
M1	HALLMARK_P53_PATHWAY	1.39826	0.0452701
M1	HALLMARK_ANDROGEN_RESPONSE	-1.38294	0.085153
M1	HALLMARK_HEME_METABOLISM	1.33696	0.0748878
M1	HALLMARK_PANCREAS_BETA_CELLS	-1.25352	0.248318
M1	HALLMARK_HYPOXIA	1.24751	0.157279
M1	HALLMARK_APICAL_JUNCTION	1.22922	0.172431
M1	HALLMARK_NOTCH_SIGNALING	1.2118	0.186739
M1	HALLMARK_ESTROGEN_RESPONSE_LATE	-1.19877	0.336329
M1	HALLMARK_ESTROGEN_RESPONSE_EARLY	-1.18698	0.330982
M1	HALLMARK_EPITHELIAL_MESENCHYMAL_TRANSITION	-1.14462	0.399811
M1	HALLMARK_ANGIOGENESIS	-1.13119	0.402709
M1	HALLMARK_KRAS_SIGNALING_UP	-1.12817	0.380652
M1	HALLMARK_GLYCOLYSIS	-1.11669	0.379628
M1	HALLMARK_SPERMATOGENESIS	-1.09366	0.413637
M1	HALLMARK_COAGULATION	-1.08392	0.410747
M1	HALLMARK_HEDGEHOG_SIGNALING	-1.08177	0.391941
M1	HALLMARK_XENOBIOTIC_METABOLISM	1.07139	0.468679
M1	HALLMARK_PEROXISOME	-1.04996	0.444465
M1	HALLMARK_KRAS_SIGNALING_DN	1.03595	0.537175
M1	HALLMARK_ADIPOGENESIS	-1.01907	0.504579
M1	HALLMARK_PI3K_AKT_MTOR_SIGNALING	0.989385	0.640955
M1	HALLMARK_MYOGENESIS	0.976214	0.64741
M1	HALLMARK_FATTY_ACID_METABOLISM	-0.96361	0.633949
M1	HALLMARK_MTORC1_SIGNALING	0.954824	0.684897
M1	HALLMARK_MITOTIC_SPINDLE	-0.951373	0.638958
M1	HALLMARK_BILE_ACID_METABOLISM	0.948928	0.672349
M1	HALLMARK_TGF_BETA_SIGNALING	-0.930322	0.670014
M1	HALLMARK_APICAL_SURFACE	0.895878	0.798711
M1	HALLMARK_REACTIVE_OXYGEN_SPECIES_PATHWAY	0.890943	0.779743
M1	HALLMARK_PROTEIN_SECRETION	-0.888255	0.764196
M1	HALLMARK_UNFOLDED_PROTEIN_RESPONSE	0.855494	0.840326
M1	HALLMARK_DNA_REPAIR	-0.842356	0.846015
M1	HALLMARK_WNT_BETA_CATENIN_SIGNALING	0.835235	0.853563
M2a	HALLMARK_E2F_TARGETS	-2.24921	0
M2a	HALLMARK_G2M_CHECKPOINT	-2.19208	0
M2a	HALLMARK_TNFA_SIGNALING_VIA_NFKB	2.10843	0
M2a	HALLMARK_INTERFERON_GAMMA_RESPONSE	1.90294	0
M2a	HALLMARK_IL2_STAT5_SIGNALING	1.89405	0
M2a	HALLMARK_HYPOXIA	1.81519	0.000306883
M2a	HALLMARK_IL6_JAK_STAT3_SIGNALING	1.78599	0.000736519
M2a	HALLMARK_ANGIOGENESIS	1.72835	0.00286424
M2a	HALLMARK_APICAL_JUNCTION	1.71156	0.0036826
M2a	HALLMARK_OXIDATIVE_PHOSPHORYLATION	1.70307	0.00429636
M2a	HALLMARK_INFLAMMATORY_RESPONSE	1.67745	0.00518291
M2a	HALLMARK_PI3K_AKT_MTOR_SIGNALING	1.64397	0.0076107
M2a	HALLMARK_ALLOGRAFT_REJECTION	1.62788	0.0090391
M2a	HALLMARK_P53_PATHWAY	1.60953	0.0108432
M2a	HALLMARK_REACTIVE_OXYGEN_SPECIES_PATHWAY	1.57007	0.0165245
M2a	HALLMARK_CHOLESTEROL_HOMEOSTASIS	1.53991	0.022797
M2a	HALLMARK_ESTROGEN_RESPONSE_EARLY	1.49879	0.0346982
M2a	HALLMARK_UNFOLDED_PROTEIN_RESPONSE	1.47986	0.0405853
M2a	HALLMARK_XENOBIOTIC_METABOLISM	1.44599	0.0540114
M2a	HALLMARK_EPITHELIAL_MESENCHYMAL_TRANSITION	1.42595	0.0621267
M2a	HALLMARK_MTORC1_SIGNALING	1.42445	0.0595676
M2a	HALLMARK_APOPTOSIS	1.40274	0.0695397
M2a	HALLMARK_UV_RESPONSE_UP	1.38848	0.0756978
M2a	HALLMARK_PROTEIN_SECRETION	1.38634	0.0734845
M2a	HALLMARK_FATTY_ACID_METABOLISM	1.38501	0.0709834
M2a	HALLMARK_GLYCOLYSIS	1.37843	0.0720663
M2a	HALLMARK_ADIPOGENESIS	1.37413	0.0715406
M2a	HALLMARK_HEME_METABOLISM	1.36883	0.071905
M2a	HALLMARK_TGF_BETA_SIGNALING	1.34087	0.0901099
M2a	HALLMARK_MITOTIC_SPINDLE	-1.33888	0.110315
M2a	HALLMARK_COMPLEMENT	1.29069	0.132968
M2a	HALLMARK_ESTROGEN_RESPONSE_LATE	1.25491	0.164997
M2a	HALLMARK_MYOGENESIS	1.24558	0.169972
M2a	HALLMARK_WNT_BETA_CATENIN_SIGNALING	1.24146	0.169083
M2a	HALLMARK_KRAS_SIGNALING_UP	1.2147	0.196098
M2a	HALLMARK_SPERMATOGENESIS	-1.2012	0.223706
M2a	HALLMARK_NOTCH_SIGNALING	1.17555	0.243386
M2a	HALLMARK_ANDROGEN_RESPONSE	1.16809	0.246517
M2a	HALLMARK_UV_RESPONSE_DN	1.16242	0.247646
M2a	HALLMARK_BILE_ACID_METABOLISM	1.11444	0.312543
M2a	HALLMARK_HEDGEHOG_SIGNALING	1.08929	0.347292
M2a	HALLMARK_INTERFERON_ALPHA_RESPONSE	1.0724	0.367937
M2a	HALLMARK_APICAL_SURFACE	1.00633	0.481413
M2a	HALLMARK_PEROXISOME	0.964428	0.552635
M2a	HALLMARK_MYC_TARGETS_V1	-0.925036	0.877782
M2a	HALLMARK_DNA_REPAIR	-0.909608	0.779382
M2a	HALLMARK_COAGULATION	0.880762	0.707537
M2a	HALLMARK_MYC_TARGETS_V2	-0.745203	0.958201
M2a	HALLMARK_KRAS_SIGNALING_DN	0.703377	0.962999
M2c	HALLMARK_OXIDATIVE_PHOSPHORYLATION	-2.30019	0
M2c	HALLMARK_MYC_TARGETS_V1	-2.26368	0
M2c	HALLMARK_E2F_TARGETS	-1.88274	0.00236128
M2c	HALLMARK_COMPLEMENT	1.79354	0
M2c	HALLMARK_TNFA_SIGNALING_VIA_NFKB	1.75772	0.00154383
M2c	HALLMARK_IL6_JAK_STAT3_SIGNALING	1.74728	0.00205844
M2c	HALLMARK_INFLAMMATORY_RESPONSE	1.73364	0.00231574
M2c	HALLMARK_INTERFERON_GAMMA_RESPONSE	1.72644	0.00205844
M2c	HALLMARK_COAGULATION	1.70641	0.00360227
M2c	HALLMARK_MYC_TARGETS_V2	-1.66871	0.0126181
M2c	HALLMARK_ALLOGRAFT_REJECTION	1.6306	0.0114684
M2c	HALLMARK_KRAS_SIGNALING_UP	1.57253	0.0298474
M2c	HALLMARK_TGF_BETA_SIGNALING	1.56956	0.0271028
M2c	HALLMARK_APOPTOSIS	1.51939	0.0481675
M2c	HALLMARK_ANGIOGENESIS	1.51809	0.0446307
M2c	HALLMARK_APICAL_JUNCTION	1.51269	0.0439134
M2c	HALLMARK_UV_RESPONSE_DN	1.5033	0.0452857
M2c	HALLMARK_G2M_CHECKPOINT	-1.4873	0.0416175
M2c	HALLMARK_PI3K_AKT_MTOR_SIGNALING	1.46599	0.0629294
M2c	HALLMARK_IL2_STAT5_SIGNALING	1.42817	0.0850136
M2c	HALLMARK_HYPOXIA	1.40312	0.101314
M2c	HALLMARK_HEME_METABOLISM	1.33085	0.178237
M2c	HALLMARK_XENOBIOTIC_METABOLISM	1.3032	0.210704
M2c	HALLMARK_NOTCH_SIGNALING	1.29867	0.207144
M2c	HALLMARK_SPERMATOGENESIS	1.26303	0.256327
M2c	HALLMARK_KRAS_SIGNALING_DN	1.24892	0.267842
M2c	HALLMARK_FATTY_ACID_METABOLISM	-1.24611	0.166027
M2c	HALLMARK_UNFOLDED_PROTEIN_RESPONSE	-1.22984	0.158121
M2c	HALLMARK_EPITHELIAL_MESENCHYMAL_TRANSITION	1.21746	0.312836
M2c	HALLMARK_INTERFERON_ALPHA_RESPONSE	1.2047	0.323309
M2c	HALLMARK_HEDGEHOG_SIGNALING	1.18597	0.346204
M2c	HALLMARK_P53_PATHWAY	1.16944	0.362779
M2c	HALLMARK_MTORC1_SIGNALING	-1.16109	0.207977
M2c	HALLMARK_MITOTIC_SPINDLE	1.14256	0.403058
M2c	HALLMARK_APICAL_SURFACE	1.13017	0.414623
M2c	HALLMARK_PROTEIN_SECRETION	1.12735	0.405476
M2c	HALLMARK_ESTROGEN_RESPONSE_LATE	1.12562	0.394936
M2c	HALLMARK_MYOGENESIS	1.10317	0.424828
M2c	HALLMARK_DNA_REPAIR	-1.06005	0.314148
M2c	HALLMARK_GLYCOLYSIS	1.05457	0.508202
M2c	HALLMARK_WNT_BETA_CATENIN_SIGNALING	1.04709	0.508081
M2c	HALLMARK_ESTROGEN_RESPONSE_EARLY	0.93254	0.72875
M2c	HALLMARK_REACTIVE_OXYGEN_SPECIES_PATHWAY	0.911216	0.751391
M2c	HALLMARK_UV_RESPONSE_UP	0.867221	0.817789
M2c	HALLMARK_PANCREAS_BETA_CELLS	0.843835	0.838385
M2c	HALLMARK_ADIPOGENESIS	0.824385	0.851415
M2c	HALLMARK_ANDROGEN_RESPONSE	0.811268	0.849079
M2c	HALLMARK_CHOLESTEROL_HOMEOSTASIS	0.803117	0.840239
M2c	HALLMARK_PEROXISOME	0.68963	0.966823
M2c	HALLMARK_BILE_ACID_METABOLISM	0.675105	0.955367
ADO	HALLMARK_E2F_TARGETS	-2.59482	0
ADO	HALLMARK_MYC_TARGETS_V1	-2.5476	0
ADO	HALLMARK_MYC_TARGETS_V2	-2.38799	0
ADO	HALLMARK_INFLAMMATORY_RESPONSE	2.33418	0
ADO	HALLMARK_TNFA_SIGNALING_VIA_NFKB	2.29002	0
ADO	HALLMARK_G2M_CHECKPOINT	-2.16405	0
ADO	HALLMARK_INTERFERON_GAMMA_RESPONSE	2.1454	0
ADO	HALLMARK_INTERFERON_ALPHA_RESPONSE	2.10446	0
ADO	HALLMARK_IL6_JAK_STAT3_SIGNALING	2.05011	0
ADO	HALLMARK_OXIDATIVE_PHOSPHORYLATION	-1.94229	0
ADO	HALLMARK_COMPLEMENT	1.87809	0
ADO	HALLMARK_APOPTOSIS	1.82319	0.000612119
ADO	HALLMARK_IL2_STAT5_SIGNALING	1.81836	0.000535604
ADO	HALLMARK_EPITHELIAL_MESENCHYMAL_TRANSITION	1.81142	0.000476093
ADO	HALLMARK_TGF_BETA_SIGNALING	1.78828	0.000749846
ADO	HALLMARK_PROTEIN_SECRETION	1.75499	0.000779061
ADO	HALLMARK_KRAS_SIGNALING_UP	1.74817	0.000803406
ADO	HALLMARK_P53_PATHWAY	1.66951	0.00263682
ADO	HALLMARK_HEME_METABOLISM	1.6462	0.0035962
ADO	HALLMARK_HYPOXIA	1.63432	0.00385635
ADO	HALLMARK_ALLOGRAFT_REJECTION	1.6239	0.00428483
ADO	HALLMARK_UV_RESPONSE_UP	1.59966	0.0056711
ADO	HALLMARK_UV_RESPONSE_DN	1.58401	0.00630823
ADO	HALLMARK_XENOBIOTIC_METABOLISM	1.57508	0.00659639
ADO	HALLMARK_APICAL_JUNCTION	1.55822	0.00755202
ADO	HALLMARK_MYOGENESIS	1.47578	0.0187717
ADO	HALLMARK_ANGIOGENESIS	1.47569	0.0179184
ADO	HALLMARK_COAGULATION	1.4429	0.0257556
ADO	HALLMARK_APICAL_SURFACE	1.44014	0.025218
ADO	HALLMARK_ANDROGEN_RESPONSE	1.41244	0.0325647
ADO	HALLMARK_MITOTIC_SPINDLE	-1.40703	0.028433
ADO	HALLMARK_DNA_REPAIR	-1.36371	0.0350679
ADO	HALLMARK_UNFOLDED_PROTEIN_RESPONSE	-1.35508	0.0335792
ADO	HALLMARK_GLYCOLYSIS	1.30811	0.0899403
ADO	HALLMARK_NOTCH_SIGNALING	1.26816	0.121602
ADO	HALLMARK_CHOLESTEROL_HOMEOSTASIS	1.25245	0.134398
ADO	HALLMARK_PI3K_AKT_MTOR_SIGNALING	1.22539	0.161235
ADO	HALLMARK_HEDGEHOG_SIGNALING	1.22411	0.158039
ADO	HALLMARK_WNT_BETA_CATENIN_SIGNALING	1.21103	0.169286
ADO	HALLMARK_PEROXISOME	1.12483	0.301478
ADO	HALLMARK_REACTIVE_OXYGEN_SPECIES_PATHWAY	1.07768	0.384142
ADO	HALLMARK_FATTY_ACID_METABOLISM	1.04925	0.432705
ADO	HALLMARK_ESTROGEN_RESPONSE_EARLY	1.04699	0.424688
ADO	HALLMARK_BILE_ACID_METABOLISM	1.04223	0.423336
ADO	HALLMARK_ADIPOGENESIS	0.993177	0.514614
ADO	HALLMARK_MTORC1_SIGNALING	0.975818	0.538451
ADO	HALLMARK_ESTROGEN_RESPONSE_LATE	0.910892	0.667418
ADO	HALLMARK_SPERMATOGENESIS	-0.908231	0.717471
ADO	HALLMARK_KRAS_SIGNALING_DN	0.897026	0.680726
K+	HALLMARK_INTERFERON_ALPHA_RESPONSE	2.55572	0
K+	HALLMARK_INTERFERON_GAMMA_RESPONSE	2.49001	0
K+	HALLMARK_INFLAMMATORY_RESPONSE	1.83779	0.00118929
K+	HALLMARK_E2F_TARGETS	-1.74957	0.0139036
K+	HALLMARK_TNFA_SIGNALING_VIA_NFKB	1.68327	0.0111496
K+	HALLMARK_OXIDATIVE_PHOSPHORYLATION	-1.67357	0.0231726
K+	HALLMARK_ANDROGEN_RESPONSE	1.59274	0.027651
K+	HALLMARK_MYC_TARGETS_V1	-1.45963	0.143284
K+	HALLMARK_UV_RESPONSE_UP	1.44843	0.0936567
K+	HALLMARK_PROTEIN_SECRETION	1.3674	0.15979
K+	HALLMARK_COMPLEMENT	1.3453	0.171815
K+	HALLMARK_MYOGENESIS	1.23388	0.34648
K+	HALLMARK_BILE_ACID_METABOLISM	-1.21418	0.701841
K+	HALLMARK_CHOLESTEROL_HOMEOSTASIS	1.12694	0.619562
K+	HALLMARK_XENOBIOTIC_METABOLISM	1.12481	0.569238
K+	HALLMARK_KRAS_SIGNALING_DN	1.12054	0.533769
K+	HALLMARK_APOPTOSIS	1.09843	0.558578
K+	HALLMARK_UNFOLDED_PROTEIN_RESPONSE	-1.08851	1
K+	HALLMARK_ALLOGRAFT_REJECTION	-1.06793	1
K+	HALLMARK_EPITHELIAL_MESENCHYMAL_TRANSITION	1.063	0.623168
K+	HALLMARK_COAGULATION	1.04479	0.63859
K+	HALLMARK_HEME_METABOLISM	-1.03407	1
K+	HALLMARK_PEROXISOME	-1.02378	1
K+	HALLMARK_FATTY_ACID_METABOLISM	-1.02163	1
K+	HALLMARK_SPERMATOGENESIS	1.00194	0.727233
K+	HALLMARK_TGF_BETA_SIGNALING	0.995444	0.703449
K+	HALLMARK_MTORC1_SIGNALING	0.993579	0.670067
K+	HALLMARK_REACTIVE_OXYGEN_SPECIES_PATHWAY	-0.992181	1
K+	HALLMARK_IL6_JAK_STAT3_SIGNALING	0.981332	0.668413
K+	HALLMARK_ADIPOGENESIS	-0.940157	1
K+	HALLMARK_DNA_REPAIR	-0.93797	1
K+	HALLMARK_HYPOXIA	-0.936781	1
K+	HALLMARK_GLYCOLYSIS	-0.936103	0.97532
K+	HALLMARK_G2M_CHECKPOINT	-0.933685	0.919645
K+	HALLMARK_KRAS_SIGNALING_UP	-0.920683	0.911192
K+	HALLMARK_APICAL_JUNCTION	-0.917375	0.869996
K+	HALLMARK_PI3K_AKT_MTOR_SIGNALING	0.911632	0.827301
K+	HALLMARK_IL2_STAT5_SIGNALING	-0.89978	0.879208
K+	HALLMARK_UV_RESPONSE_DN	-0.894357	0.849216
K+	HALLMARK_HEDGEHOG_SIGNALING	0.881425	0.869117
K+	HALLMARK_ESTROGEN_RESPONSE_LATE	0.852497	0.907213
K+	HALLMARK_WNT_BETA_CATENIN_SIGNALING	-0.847232	0.930439
K+	HALLMARK_P53_PATHWAY	0.8359	0.907714
K+	HALLMARK_ESTROGEN_RESPONSE_EARLY	-0.82653	0.931595
K+	HALLMARK_ANGIOGENESIS	-0.819963	0.901258
K+	HALLMARK_MITOTIC_SPINDLE	0.788688	0.959127
K+	HALLMARK_APICAL_SURFACE	0.686733	1
K+	HALLMARK_NOTCH_SIGNALING	0.659873	0.98566
K+	HALLMARK_MYC_TARGETS_V2	-0.599937	0.995265
TGFb	HALLMARK_TGF_BETA_SIGNALING	1.89624	0
TGFb	HALLMARK_INTERFERON_GAMMA_RESPONSE	-1.7619	0.00778941
TGFb	HALLMARK_PROTEIN_SECRETION	-1.62068	0.0486838
TGFb	HALLMARK_INTERFERON_ALPHA_RESPONSE	-1.60949	0.0369997
TGFb	HALLMARK_ALLOGRAFT_REJECTION	-1.49707	0.109295
TGFb	HALLMARK_PI3K_AKT_MTOR_SIGNALING	-1.48524	0.0979518
TGFb	HALLMARK_BILE_ACID_METABOLISM	1.46625	0.264605
TGFb	HALLMARK_REACTIVE_OXYGEN_SPECIES_PATHWAY	-1.41467	0.162766
TGFb	HALLMARK_COMPLEMENT	-1.3935	0.170532
TGFb	HALLMARK_MTORC1_SIGNALING	-1.3715	0.173679
TGFb	HALLMARK_UV_RESPONSE_DN	1.37058	0.370757
TGFb	HALLMARK_APICAL_JUNCTION	-1.35984	0.17061
TGFb	HALLMARK_APICAL_SURFACE	-1.35571	0.158222
TGFb	HALLMARK_EPITHELIAL_MESENCHYMAL_TRANSITION	1.3409	0.342536
TGFb	HALLMARK_CHOLESTEROL_HOMEOSTASIS	-1.29776	0.216156
TGFb	HALLMARK_APOPTOSIS	1.29187	0.379457
TGFb	HALLMARK_PANCREAS_BETA_CELLS	1.25021	0.415808
TGFb	HALLMARK_OXIDATIVE_PHOSPHORYLATION	-1.20958	0.353282
TGFb	HALLMARK_UNFOLDED_PROTEIN_RESPONSE	-1.20116	0.343857
TGFb	HALLMARK_DNA_REPAIR	1.20003	0.47728
TGFb	HALLMARK_IL6_JAK_STAT3_SIGNALING	-1.1934	0.335153
TGFb	HALLMARK_COAGULATION	1.18357	0.457233
TGFb	HALLMARK_INFLAMMATORY_RESPONSE	-1.18005	0.33845
TGFb	HALLMARK_PEROXISOME	1.17971	0.41552
TGFb	HALLMARK_MYC_TARGETS_V1	-1.17644	0.32393
TGFb	HALLMARK_IL2_STAT5_SIGNALING	1.15257	0.442423
TGFb	HALLMARK_P53_PATHWAY	1.14364	0.423857
TGFb	HALLMARK_KRAS_SIGNALING_UP	1.14038	0.396735
TGFb	HALLMARK_MYC_TARGETS_V2	-1.12611	0.40545
TGFb	HALLMARK_G2M_CHECKPOINT	1.12447	0.396808
TGFb	HALLMARK_HYPOXIA	1.11633	0.384221
TGFb	HALLMARK_TNFA_SIGNALING_VIA_NFKB	-1.10853	0.420249
TGFb	HALLMARK_ESTROGEN_RESPONSE_LATE	1.09162	0.408455
TGFb	HALLMARK_WNT_BETA_CATENIN_SIGNALING	1.08836	0.389269
TGFb	HALLMARK_ANGIOGENESIS	-1.03478	0.564117
TGFb	HALLMARK_XENOBIOTIC_METABOLISM	-1.03173	0.54336
TGFb	HALLMARK_MITOTIC_SPINDLE	-1.00744	0.573356
TGFb	HALLMARK_HEME_METABOLISM	-0.99816	0.567565
TGFb	HALLMARK_ADIPOGENESIS	0.961125	0.657628
TGFb	HALLMARK_ESTROGEN_RESPONSE_EARLY	-0.959352	0.632424
TGFb	HALLMARK_UV_RESPONSE_UP	0.959217	0.626329
TGFb	HALLMARK_MYOGENESIS	0.955778	0.602631
TGFb	HALLMARK_NOTCH_SIGNALING	0.954949	0.574156
TGFb	HALLMARK_GLYCOLYSIS	-0.942316	0.645872
TGFb	HALLMARK_FATTY_ACID_METABOLISM	-0.939718	0.625334
TGFb	HALLMARK_E2F_TARGETS	0.864951	0.767702
TGFb	HALLMARK_ANDROGEN_RESPONSE	-0.863918	0.775683
TGFb	HALLMARK_KRAS_SIGNALING_DN	-0.833256	0.81558
TGFb	HALLMARK_HEDGEHOG_SIGNALING	-0.745335	0.940084
TGFb	HALLMARK_SPERMATOGENESIS	0.712155	0.973215
Oleate	HALLMARK_ANGIOGENESIS	-3.15452	0.114135
Oleate	HALLMARK_MYC_TARGETS_V2	-2.17738	0.67598
Oleate	HALLMARK_CHOLESTEROL_HOMEOSTASIS	1.90361	1
Oleate	HALLMARK_PROTEIN_SECRETION	-1.75993	1
Oleate	HALLMARK_UNFOLDED_PROTEIN_RESPONSE	-1.74872	0.843786
Oleate	HALLMARK_PEROXISOME	1.49525	1
Oleate	HALLMARK_KRAS_SIGNALING_DN	-1.4407	1
Oleate	HALLMARK_ESTROGEN_RESPONSE_LATE	-1.41388	1
Oleate	HALLMARK_FATTY_ACID_METABOLISM	1.38873	1
Oleate	HALLMARK_EPITHELIAL_MESENCHYMAL_TRANSITION	-1.38836	1
Oleate	HALLMARK_DNA_REPAIR	1.37425	0.979319
Oleate	HALLMARK_UV_RESPONSE_UP	1.36665	0.807683
Oleate	HALLMARK_ESTROGEN_RESPONSE_EARLY	-1.34921	1
Oleate	HALLMARK_XENOBIOTIC_METABOLISM	1.3394	0.74328
Oleate	HALLMARK_INFLAMMATORY_RESPONSE	-1.32414	1
Oleate	HALLMARK_HEME_METABOLISM	-1.31027	1
Oleate	HALLMARK_HYPOXIA	1.30228	0.845541
Oleate	HALLMARK_KRAS_SIGNALING_UP	-1.25651	1
Oleate	HALLMARK_IL2_STAT5_SIGNALING	1.25344	1
Oleate	HALLMARK_OXIDATIVE_PHOSPHORYLATION	1.25038	0.943325
Oleate	HALLMARK_COAGULATION	-1.21456	1
Oleate	HALLMARK_TNFA_SIGNALING_VIA_NFKB	-1.19601	1
Oleate	HALLMARK_ADIPOGENESIS	1.18029	0.975508
Oleate	HALLMARK_SPERMATOGENESIS	1.13645	0.916831
Oleate	HALLMARK_ALLOGRAFT_REJECTION	1.00772	0.896688
Oleate	HALLMARK_COMPLEMENT	-0.935358	1
Oleate	HALLMARK_INTERFERON_GAMMA_RESPONSE	-0.904712	1
Oleate	HALLMARK_PANCREAS_BETA_CELLS	-0.833765	1
Oleate	HALLMARK_REACTIVE_OXYGEN_SPECIES_PATHWAY	-0.594605	1
Oleate	HALLMARK_APICAL_SURFACE	-0.53933	1
Oleate	HALLMARK_INTERFERON_ALPHA_RESPONSE	-0.532321	1
Oleate	HALLMARK_HEDGEHOG_SIGNALING	-0.514192	1
Oleate	HALLMARK_MTORC1_SIGNALING	0.455121	0.996176
Oleate	HALLMARK_WNT_BETA_CATENIN_SIGNALING	-0.435942	1
Oleate	HALLMARK_TGF_BETA_SIGNALING	-0.406755	1
Oleate	HALLMARK_NOTCH_SIGNALING	0.348859	0.963131
Oleate	HALLMARK_E2F_TARGETS	-0.287804	1
Oleate	HALLMARK_IL6_JAK_STAT3_SIGNALING	0.259991	0.935854
Oleate	HALLMARK_PI3K_AKT_MTOR_SIGNALING	-0.2508	1
Oleate	HALLMARK_APICAL_JUNCTION	-0.247715	0.983085
Oleate	HALLMARK_GLYCOLYSIS	-0.223679	0.962206
Oleate	HALLMARK_MYC_TARGETS_V1	-0.215499	0.931199
Oleate	HALLMARK_MITOTIC_SPINDLE	-0.20972	0.902115
Oleate	HALLMARK_APOPTOSIS	0.207618	0.903735
Oleate	HALLMARK_G2M_CHECKPOINT	-0.178375	0.896074
Oleate	HALLMARK_BILE_ACID_METABOLISM	0.165516	0.881039
Oleate	HALLMARK_ANDROGEN_RESPONSE	-0.160256	0.884005
Oleate	HALLMARK_P53_PATHWAY	-0.135414	0.886959
Oleate	HALLMARK_UV_RESPONSE_DN	0.125945	0.8744
Oleate	HALLMARK_MYOGENESIS	-0.124623	0.874697
Lactate	HALLMARK_TGF_BETA_SIGNALING	1.83567	0.00287936
Lactate	HALLMARK_UV_RESPONSE_DN	1.58707	0.0393512
Lactate	HALLMARK_IL6_JAK_STAT3_SIGNALING	1.47472	0.0950187
Lactate	HALLMARK_KRAS_SIGNALING_DN	1.28379	0.352721
Lactate	HALLMARK_BILE_ACID_METABOLISM	1.25914	0.339764
Lactate	HALLMARK_INTERFERON_ALPHA_RESPONSE	1.16065	0.563714
Lactate	HALLMARK_KRAS_SIGNALING_UP	1.14425	0.54077
Lactate	HALLMARK_ANGIOGENESIS	1.13632	0.497409
Lactate	HALLMARK_P53_PATHWAY	1.08271	0.625567
Lactate	HALLMARK_MYOGENESIS	1.02696	0.775794
Lactate	HALLMARK_EPITHELIAL_MESENCHYMAL_TRANSITION	0.937516	1
Lactate	HALLMARK_INFLAMMATORY_RESPONSE	0.926714	1
Lactate	HALLMARK_APICAL_SURFACE	0.914904	1
Lactate	HALLMARK_IL2_STAT5_SIGNALING	0.88215	1
Lactate	HALLMARK_COAGULATION	0.832711	1
Lactate	HALLMARK_HEME_METABOLISM	0.812135	1
Lactate	HALLMARK_APOPTOSIS	0.789958	1
Lactate	HALLMARK_ESTROGEN_RESPONSE_LATE	0.780097	1
Lactate	HALLMARK_ALLOGRAFT_REJECTION	0.76759	0.98484
Lactate	HALLMARK_INTERFERON_GAMMA_RESPONSE	0.741983	0.956378
Lactate	HALLMARK_NOTCH_SIGNALING	-0.761205	0.933208
Lactate	HALLMARK_TNFA_SIGNALING_VIA_NFKB	-0.807327	0.906259
Lactate	HALLMARK_PEROXISOME	-0.831045	0.895888
Lactate	HALLMARK_UV_RESPONSE_UP	-0.881619	0.81022
Lactate	HALLMARK_HYPOXIA	-0.901327	0.788917
Lactate	HALLMARK_MITOTIC_SPINDLE	-0.940993	0.706456
Lactate	HALLMARK_DNA_REPAIR	-0.953155	0.701398
Lactate	HALLMARK_ESTROGEN_RESPONSE_EARLY	-0.972898	0.674959
Lactate	HALLMARK_WNT_BETA_CATENIN_SIGNALING	-1.01338	0.584558
Lactate	HALLMARK_XENOBIOTIC_METABOLISM	-1.06856	0.460198
Lactate	HALLMARK_PROTEIN_SECRETION	-1.08812	0.435262
Lactate	HALLMARK_APICAL_JUNCTION	-1.09286	0.446914
Lactate	HALLMARK_ANDROGEN_RESPONSE	-1.11565	0.410146
Lactate	HALLMARK_SPERMATOGENESIS	-1.13324	0.393431
Lactate	HALLMARK_CHOLESTEROL_HOMEOSTASIS	-1.20176	0.265471
Lactate	HALLMARK_COMPLEMENT	-1.20733	0.274357
Lactate	HALLMARK_HEDGEHOG_SIGNALING	-1.22754	0.255617
Lactate	HALLMARK_G2M_CHECKPOINT	-1.24197	0.246798
Lactate	HALLMARK_REACTIVE_OXYGEN_SPECIES_PATHWAY	-1.41898	0.0596323
Lactate	HALLMARK_FATTY_ACID_METABOLISM	-1.42044	0.0646687
Lactate	HALLMARK_ADIPOGENESIS	-1.49346	0.0361559
Lactate	HALLMARK_GLYCOLYSIS	-1.53362	0.0272885
Lactate	HALLMARK_PI3K_AKT_MTOR_SIGNALING	-1.64012	0.00867938
Lactate	HALLMARK_E2F_TARGETS	-1.75066	0.00257439
Lactate	HALLMARK_UNFOLDED_PROTEIN_RESPONSE	-1.90497	0.000823805
Lactate	HALLMARK_MTORC1_SIGNALING	-2.02356	0
Lactate	HALLMARK_MYC_TARGETS_V2	-2.13436	0
Lactate	HALLMARK_OXIDATIVE_PHOSPHORYLATION	-2.3996	0
Lactate	HALLMARK_MYC_TARGETS_V1	-2.49456	0
TCM1	HALLMARK_MYC_TARGETS_V1	-2.45598	0
TCM1	HALLMARK_MYC_TARGETS_V2	-2.21772	0
TCM1	HALLMARK_INTERFERON_ALPHA_RESPONSE	2.17498	0
TCM1	HALLMARK_INTERFERON_GAMMA_RESPONSE	2.06187	0
TCM1	HALLMARK_E2F_TARGETS	-1.94534	0.00102168
TCM1	HALLMARK_OXIDATIVE_PHOSPHORYLATION	-1.89625	0.00102168
TCM1	HALLMARK_TGF_BETA_SIGNALING	1.89293	0
TCM1	HALLMARK_INFLAMMATORY_RESPONSE	1.82617	0
TCM1	HALLMARK_EPITHELIAL_MESENCHYMAL_TRANSITION	1.78465	0.000597149
TCM1	HALLMARK_UV_RESPONSE_DN	1.76424	0.000497624
TCM1	HALLMARK_ANGIOGENESIS	1.75916	0.000568713
TCM1	HALLMARK_COMPLEMENT	1.71918	0.00111965
TCM1	HALLMARK_IL6_JAK_STAT3_SIGNALING	1.67427	0.00331749
TCM1	HALLMARK_PI3K_AKT_MTOR_SIGNALING	1.58867	0.0126396
TCM1	HALLMARK_IL2_STAT5_SIGNALING	1.58481	0.0123049
TCM1	HALLMARK_TNFA_SIGNALING_VIA_NFKB	1.57449	0.0130212
TCM1	HALLMARK_XENOBIOTIC_METABOLISM	1.56972	0.0129382
TCM1	HALLMARK_PROTEIN_SECRETION	1.557	0.0137913
TCM1	HALLMARK_APICAL_JUNCTION	1.55667	0.0128719
TCM1	HALLMARK_KRAS_SIGNALING_UP	1.53669	0.0153641
TCM1	HALLMARK_HYPOXIA	1.50666	0.0212515
TCM1	HALLMARK_MYOGENESIS	1.42618	0.0514764
TCM1	HALLMARK_ALLOGRAFT_REJECTION	1.42447	0.0499719
TCM1	HALLMARK_DNA_REPAIR	-1.41217	0.042502
TCM1	HALLMARK_GLYCOLYSIS	1.38983	0.0671792
TCM1	HALLMARK_COAGULATION	1.37519	0.0744066
TCM1	HALLMARK_APOPTOSIS	1.34074	0.0988462
TCM1	HALLMARK_MITOTIC_SPINDLE	1.33172	0.103116
TCM1	HALLMARK_P53_PATHWAY	1.3206	0.108233
TCM1	HALLMARK_BILE_ACID_METABOLISM	1.27864	0.150322
TCM1	HALLMARK_ADIPOGENESIS	-1.26718	0.111193
TCM1	HALLMARK_APICAL_SURFACE	1.26287	0.161651
TCM1	HALLMARK_HEME_METABOLISM	1.22167	0.208154
TCM1	HALLMARK_NOTCH_SIGNALING	1.19728	0.237473
TCM1	HALLMARK_UNFOLDED_PROTEIN_RESPONSE	-1.17976	0.173832
TCM1	HALLMARK_UV_RESPONSE_UP	1.13076	0.348337
TCM1	HALLMARK_MTORC1_SIGNALING	1.12191	0.353811
TCM1	HALLMARK_HEDGEHOG_SIGNALING	1.11111	0.363586
TCM1	HALLMARK_WNT_BETA_CATENIN_SIGNALING	1.0681	0.438189
TCM1	HALLMARK_KRAS_SIGNALING_DN	1.01839	0.5292
TCM1	HALLMARK_ESTROGEN_RESPONSE_LATE	1.00105	0.551982
TCM1	HALLMARK_G2M_CHECKPOINT	-0.957342	0.622205
TCM1	HALLMARK_ESTROGEN_RESPONSE_EARLY	0.95688	0.632068
TCM1	HALLMARK_PEROXISOME	0.917088	0.697365
TCM1	HALLMARK_SPERMATOGENESIS	0.900628	0.71249
TCM1	HALLMARK_REACTIVE_OXYGEN_SPECIES_PATHWAY	-0.866786	0.805313
TCM1	HALLMARK_ANDROGEN_RESPONSE	0.854453	0.782186
TCM1	HALLMARK_FATTY_ACID_METABOLISM	0.83413	0.799056
TCM1	HALLMARK_CHOLESTEROL_HOMEOSTASIS	0.610289	0.991938
TCM2	HALLMARK_MYC_TARGETS_V1	-2.21772	0
TCM2	HALLMARK_MYC_TARGETS_V2	-2.06291	0
TCM2	HALLMARK_E2F_TARGETS	-2.00091	0
TCM2	HALLMARK_TGF_BETA_SIGNALING	1.78733	0.00131472
TCM2	HALLMARK_OXIDATIVE_PHOSPHORYLATION	-1.7865	0
TCM2	HALLMARK_UNFOLDED_PROTEIN_RESPONSE	-1.69659	0.000476443
TCM2	HALLMARK_UV_RESPONSE_DN	1.66776	0.00591626
TCM2	HALLMARK_EPITHELIAL_MESENCHYMAL_TRANSITION	1.66103	0.00394417
TCM2	HALLMARK_IL6_JAK_STAT3_SIGNALING	1.60932	0.0105178
TCM2	HALLMARK_TNFA_SIGNALING_VIA_NFKB	1.58325	0.0115696
TCM2	HALLMARK_INFLAMMATORY_RESPONSE	1.55691	0.0149002
TCM2	HALLMARK_MTORC1_SIGNALING	-1.48815	0.0247485
TCM2	HALLMARK_G2M_CHECKPOINT	-1.41375	0.0518415
TCM2	HALLMARK_P53_PATHWAY	1.38488	0.0880866
TCM2	HALLMARK_CHOLESTEROL_HOMEOSTASIS	-1.36582	0.0817893
TCM2	HALLMARK_KRAS_SIGNALING_UP	1.32737	0.126049
TCM2	HALLMARK_ANGIOGENESIS	1.32681	0.113359
TCM2	HALLMARK_APICAL_SURFACE	1.28329	0.153691
TCM2	HALLMARK_ANDROGEN_RESPONSE	-1.24564	0.231428
TCM2	HALLMARK_APICAL_JUNCTION	1.23713	0.206292
TCM2	HALLMARK_FATTY_ACID_METABOLISM	-1.23658	0.225754
TCM2	HALLMARK_GLYCOLYSIS	-1.23639	0.205448
TCM2	HALLMARK_HEME_METABOLISM	1.20737	0.237856
TCM2	HALLMARK_ADIPOGENESIS	-1.19101	0.267337
TCM2	HALLMARK_REACTIVE_OXYGEN_SPECIES_PATHWAY	-1.18637	0.255996
TCM2	HALLMARK_HYPOXIA	1.16895	0.291667
TCM2	HALLMARK_ALLOGRAFT_REJECTION	-1.166	0.275486
TCM2	HALLMARK_MYOGENESIS	1.16276	0.281539
TCM2	HALLMARK_APOPTOSIS	1.15279	0.283542
TCM2	HALLMARK_COAGULATION	1.14844	0.275764
TCM2	HALLMARK_XENOBIOTIC_METABOLISM	1.14293	0.269983
TCM2	HALLMARK_WNT_BETA_CATENIN_SIGNALING	-1.13031	0.333351
TCM2	HALLMARK_INTERFERON_GAMMA_RESPONSE	1.12966	0.279014
TCM2	HALLMARK_ESTROGEN_RESPONSE_EARLY	-1.04076	0.544087
TCM2	HALLMARK_PI3K_AKT_MTOR_SIGNALING	-1.03561	0.527263
TCM2	HALLMARK_DNA_REPAIR	-1.02188	0.537365
TCM2	HALLMARK_PEROXISOME	1.01966	0.530526
TCM2	HALLMARK_ESTROGEN_RESPONSE_LATE	-1.01908	0.516648
TCM2	HALLMARK_UV_RESPONSE_UP	1.01027	0.53174
TCM2	HALLMARK_COMPLEMENT	0.983264	0.591125
TCM2	HALLMARK_IL2_STAT5_SIGNALING	-0.974805	0.610244
TCM2	HALLMARK_HEDGEHOG_SIGNALING	-0.950692	0.649739
TCM2	HALLMARK_MITOTIC_SPINDLE	0.938506	0.712043
TCM2	HALLMARK_PROTEIN_SECRETION	0.88108	0.873435
TCM2	HALLMARK_PANCREAS_BETA_CELLS	0.872271	0.863774
TCM2	HALLMARK_BILE_ACID_METABOLISM	0.861298	0.856254
TCM2	HALLMARK_SPERMATOGENESIS	-0.847038	0.898672
TCM2	HALLMARK_NOTCH_SIGNALING	-0.799381	0.953472
TCM2	HALLMARK_INTERFERON_ALPHA_RESPONSE	0.793685	0.937146
TCM2	HALLMARK_KRAS_SIGNALING_DN	-0.764794	0.954076
TCM3	HALLMARK_MYC_TARGETS_V1	-2.61297	0
TCM3	HALLMARK_MYC_TARGETS_V2	-2.35689	0
TCM3	HALLMARK_E2F_TARGETS	-2.28671	0
TCM3	HALLMARK_OXIDATIVE_PHOSPHORYLATION	-2.19774	0
TCM3	HALLMARK_UNFOLDED_PROTEIN_RESPONSE	-1.89288	0.000568669
TCM3	HALLMARK_MTORC1_SIGNALING	-1.84147	0.000947782
TCM3	HALLMARK_TGF_BETA_SIGNALING	1.80104	0.00521551
TCM3	HALLMARK_G2M_CHECKPOINT	-1.72896	0.00365573
TCM3	HALLMARK_UV_RESPONSE_DN	1.62769	0.0245129
TCM3	HALLMARK_ANDROGEN_RESPONSE	-1.58501	0.0144537
TCM3	HALLMARK_IL6_JAK_STAT3_SIGNALING	1.57381	0.0299023
TCM3	HALLMARK_ANGIOGENESIS	1.57264	0.0226875
TCM3	HALLMARK_CHOLESTEROL_HOMEOSTASIS	-1.48622	0.0285388
TCM3	HALLMARK_INFLAMMATORY_RESPONSE	1.45103	0.0719741
TCM3	HALLMARK_P53_PATHWAY	1.44263	0.0665847
TCM3	HALLMARK_HEME_METABOLISM	1.42809	0.0692918
TCM3	HALLMARK_XENOBIOTIC_METABOLISM	1.3919	0.0852736
TCM3	HALLMARK_PI3K_AKT_MTOR_SIGNALING	-1.38222	0.063217
TCM3	HALLMARK_EPITHELIAL_MESENCHYMAL_TRANSITION	1.36274	0.100138
TCM3	HALLMARK_TNFA_SIGNALING_VIA_NFKB	1.35881	0.0932534
TCM3	HALLMARK_HYPOXIA	1.33361	0.107345
TCM3	HALLMARK_FATTY_ACID_METABOLISM	-1.33313	0.085128
TCM3	HALLMARK_COAGULATION	1.31168	0.119174
TCM3	HALLMARK_ADIPOGENESIS	-1.3013	0.100228
TCM3	HALLMARK_DNA_REPAIR	-1.25485	0.133054
TCM3	HALLMARK_BILE_ACID_METABOLISM	1.2548	0.179895
TCM3	HALLMARK_MYOGENESIS	1.23586	0.193868
TCM3	HALLMARK_ESTROGEN_RESPONSE_EARLY	1.21682	0.210776
TCM3	HALLMARK_INTERFERON_GAMMA_RESPONSE	1.20567	0.214944
TCM3	HALLMARK_KRAS_SIGNALING_UP	1.19194	0.224022
TCM3	HALLMARK_HEDGEHOG_SIGNALING	-1.18121	0.212777
TCM3	HALLMARK_PEROXISOME	1.17761	0.235046
TCM3	HALLMARK_GLYCOLYSIS	-1.1721	0.210344
TCM3	HALLMARK_INTERFERON_ALPHA_RESPONSE	1.16794	0.238212
TCM3	HALLMARK_REACTIVE_OXYGEN_SPECIES_PATHWAY	-1.14365	0.239315
TCM3	HALLMARK_APOPTOSIS	1.12786	0.297649
TCM3	HALLMARK_IL2_STAT5_SIGNALING	1.12215	0.295446
TCM3	HALLMARK_MITOTIC_SPINDLE	1.10876	0.308142
TCM3	HALLMARK_COMPLEMENT	1.10201	0.307398
TCM3	HALLMARK_ALLOGRAFT_REJECTION	-1.09954	0.30251
TCM3	HALLMARK_KRAS_SIGNALING_DN	1.08761	0.322232
TCM3	HALLMARK_APICAL_JUNCTION	1.07297	0.337381
TCM3	HALLMARK_NOTCH_SIGNALING	1.05528	0.358546
TCM3	HALLMARK_WNT_BETA_CATENIN_SIGNALING	-1.01936	0.459306
TCM3	HALLMARK_ESTROGEN_RESPONSE_LATE	-0.968303	0.567272
TCM3	HALLMARK_PROTEIN_SECRETION	-0.928968	0.64833
TCM3	HALLMARK_UV_RESPONSE_UP	0.914755	0.681185
TCM3	HALLMARK_APICAL_SURFACE	0.785983	0.923146
TCM3	HALLMARK_SPERMATOGENESIS	-0.718947	0.97775
TCM4	HALLMARK_MYC_TARGETS_V1	-2.60441	0
TCM4	HALLMARK_MYC_TARGETS_V2	-2.33598	0
TCM4	HALLMARK_OXIDATIVE_PHOSPHORYLATION	-2.28497	0
TCM4	HALLMARK_E2F_TARGETS	-2.28281	0
TCM4	HALLMARK_TGF_BETA_SIGNALING	2.04484	0
TCM4	HALLMARK_EPITHELIAL_MESENCHYMAL_TRANSITION	1.91156	0
TCM4	HALLMARK_UV_RESPONSE_DN	1.87819	0
TCM4	HALLMARK_IL6_JAK_STAT3_SIGNALING	1.87415	0
TCM4	HALLMARK_TNFA_SIGNALING_VIA_NFKB	1.86803	0
TCM4	HALLMARK_G2M_CHECKPOINT	-1.83955	0.00013587
TCM4	HALLMARK_INFLAMMATORY_RESPONSE	1.76706	0.000688766
TCM4	HALLMARK_HYPOXIA	1.74546	0.000787162
TCM4	HALLMARK_ANGIOGENESIS	1.7268	0.000860958
TCM4	HALLMARK_MYOGENESIS	1.72023	0.00107141
TCM4	HALLMARK_UNFOLDED_PROTEIN_RESPONSE	-1.70642	0.00124547
TCM4	HALLMARK_KRAS_SIGNALING_UP	1.60839	0.0061989
TCM4	HALLMARK_P53_PATHWAY	1.53693	0.0131492
TCM4	HALLMARK_COAGULATION	1.52604	0.0142345
TCM4	HALLMARK_HEME_METABOLISM	1.51901	0.0141992
TCM4	HALLMARK_MTORC1_SIGNALING	-1.4852	0.0205745
TCM4	HALLMARK_ADIPOGENESIS	-1.46425	0.023947
TCM4	HALLMARK_FATTY_ACID_METABOLISM	-1.44322	0.0259662
TCM4	HALLMARK_APOPTOSIS	1.41952	0.0381773
TCM4	HALLMARK_COMPLEMENT	1.35595	0.0635502
TCM4	HALLMARK_APICAL_JUNCTION	1.34933	0.0642275
TCM4	HALLMARK_DNA_REPAIR	-1.34124	0.0663723
TCM4	HALLMARK_APICAL_SURFACE	1.33999	0.0663647
TCM4	HALLMARK_IL2_STAT5_SIGNALING	1.28878	0.0976518
TCM4	HALLMARK_NOTCH_SIGNALING	1.26834	0.110203
TCM4	HALLMARK_ALLOGRAFT_REJECTION	-1.2513	0.132782
TCM4	HALLMARK_BILE_ACID_METABOLISM	1.22025	0.159243
TCM4	HALLMARK_REACTIVE_OXYGEN_SPECIES_PATHWAY	-1.21799	0.15925
TCM4	HALLMARK_INTERFERON_ALPHA_RESPONSE	-1.20703	0.159856
TCM4	HALLMARK_XENOBIOTIC_METABOLISM	1.19546	0.18354
TCM4	HALLMARK_UV_RESPONSE_UP	1.14726	0.249709
TCM4	HALLMARK_INTERFERON_GAMMA_RESPONSE	1.1143	0.302099
TCM4	HALLMARK_ANDROGEN_RESPONSE	-1.09817	0.321283
TCM4	HALLMARK_HEDGEHOG_SIGNALING	1.08657	0.345933
TCM4	HALLMARK_KRAS_SIGNALING_DN	1.07826	0.350775
TCM4	HALLMARK_PI3K_AKT_MTOR_SIGNALING	-1.06683	0.368569
TCM4	HALLMARK_GLYCOLYSIS	-1.05059	0.380392
TCM4	HALLMARK_SPERMATOGENESIS	-1.02959	0.403213
TCM4	HALLMARK_WNT_BETA_CATENIN_SIGNALING	1.0045	0.515356
TCM4	HALLMARK_MITOTIC_SPINDLE	0.990142	0.53382
TCM4	HALLMARK_PEROXISOME	0.986608	0.523512
TCM4	HALLMARK_CHOLESTEROL_HOMEOSTASIS	0.949149	0.609535
TCM4	HALLMARK_ESTROGEN_RESPONSE_LATE	-0.946412	0.574653
TCM4	HALLMARK_ESTROGEN_RESPONSE_EARLY	0.93452	0.632701
TCM4	HALLMARK_PROTEIN_SECRETION	0.835705	0.861802
