## Supplementary Data containing Supplementary Tables 1-10 for "Decoding molecular programs that define macrophage responses to tumor-derived cues": SupplTable4_DE-TFs.xlsx

### Sheet: DE_TFs
Condition	TF	log2FC	padj
ADO	MBD2	0.989174	1.59466e-08
ADO	ZBTB2	1.22874	1.98201e-07
ADO	NR3C1	1.08457	2.59198e-07
ADO	MXD1	1.87002	3.73797e-07
ADO	BACH1	0.932952	1.35983e-06
ADO	TCF3	-0.620786	2.77528e-06
ADO	HEY1	6.36572	4.79888e-06
ADO	ARNTL2	2.04668	9.44545e-06
ADO	RUNX1	1.15012	1.07002e-05
ADO	TCF19	-1.78595	1.49248e-05
ADO	CEBPB	1.03582	3.03408e-05
ADO	BCL6	1.28354	3.62008e-05
ADO	MTF1	1.46191	3.82218e-05
ADO	MAZ	-0.655663	4.96233e-05
ADO	TFDP1	-0.996481	5.36629e-05
ADO	BIN1	-1.34651	6.76935e-05
ADO	NPM1	-0.792551	7.95679e-05
ADO	TSC22D3	1.00017	9.1673e-05
ADO	RUNX3	-1.02146	0.000108193
ADO	MCM2	-1.53315	0.000138812
ADO	ETS1	2.17495	0.00017501
ADO	FOXM1	-1.88749	0.000248216
ADO	STAT3	0.724554	0.000295447
ADO	PRDM2	0.705895	0.000295447
ADO	CTNNBIP1	-1.04395	0.000322497
ADO	RFX2	1.24353	0.000375868
ADO	HMGB2	-1.21805	0.000446814
ADO	TRIM25	0.775079	0.000687065
ADO	VDR	1.26152	0.00076718
ADO	RXRA	-0.640448	0.000773461
ADO	HIVEP2	1.63149	0.000793469
ADO	SKIL	0.70983	0.000858376
ADO	POLR1A	-0.694847	0.00091134
ADO	RB1CC1	0.601472	0.000994109
ADO	MEF2A	-0.564864	0.00106204
ADO	PLAGL2	0.990074	0.00107085
ADO	MYBBP1A	-0.864799	0.00109581
ADO	NFAT5	0.922595	0.00122478
ADO	MSC	1.79327	0.00133017
ADO	IRF7	1.1411	0.00134225
ADO	ZEB2	0.583393	0.00156039
ADO	IRF5	-0.568389	0.00191551
ADO	FOSL2	1.08614	0.00194196
ADO	UHRF1	-1.58168	0.00217992
ADO	HIPK2	0.793581	0.00224578
ADO	PPARD	0.739516	0.00268073
ADO	ERCC2	-0.702446	0.00268073
ADO	ZHX2	1.17386	0.00269662
ADO	TCF7L2	1.00754	0.00272346
ADO	POU2F1	0.678053	0.00276184
ADO	IRF9	0.692807	0.00346875
ADO	HEXIM1	0.635127	0.00405841
ADO	SREBF1	0.982042	0.0041121
ADO	SERTAD1	0.562044	0.00453081
ADO	PHF10	0.573415	0.00462031
ADO	NRF1	0.559676	0.00509341
ADO	JUNB	0.650177	0.00513847
ADO	SMAD3	-2.26517	0.00568838
ADO	WDR5	-0.55333	0.00569065
ADO	HLX	1.01481	0.00580602
ADO	GLIS3	1.17559	0.00606921
ADO	AHR	0.895979	0.00629718
ADO	TTF2	-0.648015	0.00651578
ADO	BHLHE41	1.86145	0.00698286
ADO	SMAD7	0.683199	0.00706184
ADO	MYBL2	-1.89261	0.00809002
ADO	RFX1	-0.500559	0.00867042
ADO	RUNX2	1.1415	0.00886476
ADO	TRIP6	-0.716877	0.00961317
ADO	CEBPE	-1.83174	0.00961317
ADO	CEBPA	-0.752848	0.0103951
ADO	NR1H3	0.82722	0.0104217
ADO	EIF2AK2	0.799314	0.0115211
ADO	PTTG1	-1.10922	0.011589
ADO	E2F8	-1.98723	0.0116116
ADO	CIITA	-0.996722	0.0117921
ADO	NAB1	0.524612	0.0122722
ADO	HLTF	-0.685085	0.0125039
ADO	NFE2L2	0.608173	0.0130146
ADO	TFAP4	-1.09622	0.0132735
ADO	PA2G4	-0.575553	0.0135694
ADO	NCOA4	0.632506	0.0138387
ADO	CITED2	0.542544	0.01407
ADO	NFIL3	0.919682	0.0141144
ADO	PML	0.631428	0.0167345
ADO	MEF2C	-0.851112	0.0170424
ADO	BCL3	1.07998	0.0172632
ADO	TSC22D1	0.58564	0.0175968
ADO	E2F1	-1.22295	0.0178452
ADO	NFKBIZ	1.04167	0.0179518
ADO	RELB	0.718011	0.0179756
ADO	DEAF1	-0.560146	0.0186435
ADO	KLF12	-1.36011	0.0199729
ADO	ATF5	0.734047	0.0208558
ADO	NFKBIA	0.757125	0.0259307
ADO	BRCA1	-0.627791	0.0269735
ADO	WWP1	-0.620997	0.0280074
ADO	EGR1	-1.23909	0.0301633
ADO	NR1D1	-0.767123	0.0319452
ADO	STAT4	0.891938	0.0326495
ADO	HIF1A	0.616728	0.0342745
ADO	NEAT1	1.03149	0.0350941
ADO	TLE3	-0.655228	0.0362214
ADO	JDP2	-0.700324	0.0383124
ADO	PDCD11	-0.510626	0.0400345
ADO	ARNTL	0.556487	0.0442224
ADO	NFATC2	-0.920055	0.0471787
K+	IRF7	2.06841	3.21279e-08
K+	EIF2AK2	1.44917	4.27587e-05
K+	STAT1	1.4136	0.00105496
K+	TRIM22	1.0393	0.0102166
K+	HES6	0.967606	0.0448851
K+	TSC22D1	0.858056	0.00174602
K+	THRB	0.77886	0.0448856
K+	TCF7L2	0.776215	0.0282874
K+	STAT2	0.764464	0.00579626
K+	TRIM25	0.724037	0.00302465
K+	MBD2	0.698383	0.000169532
K+	PML	0.651252	0.0237111
K+	SSB	0.618266	0.00250369
K+	CEBPB	0.588832	0.0228852
K+	IFI16	0.570227	0.0320582
K+	FUS	0.555007	0.0199553
K+	ZFP36L1	-0.547802	0.0333133
K+	CTNNBIP1	-0.584376	0.0458241
K+	CUX1	-0.58548	0.000187124
K+	HMGN1	-0.630349	3.22211e-05
K+	PRDM1	-0.648234	0.0391284
K+	RUNX3	-0.655794	0.0172181
K+	PCBD1	-0.695598	4.60144e-05
K+	HMGB2	-0.981463	0.00795464
K+	CIITA	-0.998266	0.0225824
Lactate	SKIL	0.660351	0.0130943
Lactate	ZNF160	0.710459	0.0185949
Lactate	MTA3	0.860761	0.0201792
Lactate	RFX1	-0.541309	0.0220115
Lactate	NOTCH3	1.0042	0.0350968
M1	STAT6	1.63791	3.75114e-57
M1	MYC	-7.4747	3.2237e-48
M1	IRF1	4.92497	1.24056e-47
M1	MAF	-4.88913	4.53845e-41
M1	MAZ	-1.9545	3.20005e-40
M1	ELF4	1.66947	3.17692e-38
M1	STAT2	2.96251	6.80454e-36
M1	RXRA	-2.13923	3.66347e-35
M1	IRF4	5.22114	1.26703e-34
M1	MXD4	-2.8676	1.43625e-34
M1	STAT5A	2.0886	3.5756e-33
M1	PML	3.01386	1.26041e-32
M1	STAT3	2.0885	1.76478e-30
M1	DAXX	1.62078	6.71086e-29
M1	KLF6	2.1168	2.82676e-27
M1	EPAS1	-2.85797	5.12866e-27
M1	RELA	1.94689	7.06159e-27
M1	ZMYND11	-1.08764	7.49509e-27
M1	CTNNBIP1	-2.90311	2.37547e-26
M1	JUND	1.12046	2.28166e-24
M1	ELK3	-2.75133	3.60207e-24
M1	FOS	-3.68407	5.85926e-23
M1	TRIM25	2.03993	1.97635e-22
M1	NFE2L1	0.817654	2.16012e-22
M1	FLI1	-2.49959	1.16355e-21
M1	ERCC2	-2.10237	1.93659e-21
M1	IRF7	3.13208	6.97244e-21
M1	NFIA	-5.10715	1.44118e-20
M1	USF2	-1.35526	4.24296e-20
M1	REL	2.13025	5.64396e-20
M1	NFAT5	2.40517	1.26157e-19
M1	STAT4	4.22308	1.30424e-19
M1	CHD8	1.16085	3.56434e-19
M1	KDM2A	1.13744	4.20388e-19
M1	ERF	-1.33137	1.40224e-18
M1	HIVEP2	4.01546	1.72052e-18
M1	NR4A3	4.95329	1.79133e-18
M1	LMO2	-1.91563	4.41036e-18
M1	IRF3	1.08751	5.37719e-18
M1	TNFAIP3	4.07901	7.89358e-18
M1	HEXIM1	1.47243	8.3177e-18
M1	NFKB2	2.19929	1.42132e-17
M1	GTF2B	1.5763	1.57519e-17
M1	SATB1	-2.17051	2.53436e-17
M1	DBP	-3.35641	4.02971e-17
M1	HLTF	-2.29782	7.55503e-17
M1	MYBL2	-6.65036	9.63764e-17
M1	ZBTB17	1.58634	1.47943e-16
M1	ARID3A	1.4959	1.72444e-16
M1	CTNNB1	0.984724	3.89078e-16
M1	WWP1	-2.30104	4.21847e-16
M1	RARA	-1.81386	5.0435e-16
M1	NONO	-0.513979	9.37277e-16
M1	MDM2	1.84501	9.87197e-16
M1	IRF9	1.76161	1.44408e-15
M1	MEF2C	-2.90296	1.55078e-15
M1	NFIC	-1.00691	2.62147e-15
M1	UHRF1	-4.03146	2.95852e-15
M1	TRERF1	-2.08131	3.55703e-15
M1	MAFB	-1.77538	6.11598e-15
M1	TCF3	-0.942227	1.07288e-14
M1	NFKB1	1.96264	1.18095e-14
M1	JDP2	-2.7848	1.97145e-14
M1	EAF1	1.16995	2.1116e-14
M1	GZF1	-1.4669	2.4041e-14
M1	LYL1	-1.74028	2.51173e-14
M1	DDB2	1.492	3.53597e-14
M1	HHEX	-2.84019	3.7907e-14
M1	TBX21	6.25663	6.09244e-14
M1	GTF3A	-1.25347	6.32849e-14
M1	CUX1	-1.01895	1.01185e-13
M1	MAFG	1.03431	1.18082e-13
M1	ZBTB7A	0.676346	2.05467e-13
M1	NFKBIB	1.07996	4.07331e-13
M1	MED15	0.979121	4.07794e-13
M1	NFKBIZ	3.26644	5.09753e-13
M1	NCOR2	-0.864581	7.4399e-13
M1	E2F2	-5.41557	1.00025e-12
M1	E2F8	-11.4151	1.3267e-12
M1	FOXM1	-3.44247	1.73306e-12
M1	MITF	-1.06023	1.76193e-12
M1	KLF8	3.46781	1.8729e-12
M1	ARNTL2	2.97253	2.04195e-12
M1	CNOT7	-1.02544	2.10005e-12
M1	JUNB	1.52297	2.20901e-12
M1	CITED2	-1.46337	2.37221e-12
M1	TCF12	-0.910774	2.81576e-12
M1	TFAP4	-3.30838	3.10573e-12
M1	ETV3	1.92941	3.3529e-12
M1	NPM1	-1.28089	3.54139e-12
M1	ARID1B	0.804434	5.21997e-12
M1	NFIX	3.56574	9.91183e-12
M1	ATF4	0.923909	1.09246e-11
M1	DDX5	0.835379	1.47192e-11
M1	DNMT1	-1.24159	1.53273e-11
M1	STAT1	2.48846	2.12242e-11
M1	BIN1	-2.02383	9.07297e-11
M1	MSC	3.42404	9.39675e-11
M1	ZNF410	0.746653	9.85696e-11
M1	ARNTL	1.48981	1.18654e-10
M1	RELB	1.9378	1.19829e-10
M1	AATF	0.809991	1.68875e-10
M1	TRIM22	2.26033	1.68875e-10
M1	PCBD1	-0.965414	2.03014e-10
M1	PCGF2	3.54678	3.01542e-10
M1	CREB5	2.79476	3.14923e-10
M1	BTF3	-0.887686	4.73124e-10
M1	ATF5	1.99167	4.88945e-10
M1	SUZ12	1.43953	4.89719e-10
M1	PITX1	10.0461	4.93215e-10
M1	NFATC3	-0.969274	5.57325e-10
M1	SP100	1.08264	6.74983e-10
M1	EZH2	2.6119	7.64121e-10
M1	YY1	-0.667008	1.04138e-09
M1	PLAGL1	1.4671	1.07959e-09
M1	CEBPB	1.38663	1.42038e-09
M1	HCFC1	0.672958	2.38657e-09
M1	TRPS1	-1.25177	2.40795e-09
M1	DNMT3A	-1.69182	2.57171e-09
M1	BCL6	1.70391	2.72115e-09
M1	JUN	1.61663	3.32423e-09
M1	KAT5	0.714824	4.53067e-09
M1	NCOA3	1.03593	5.85621e-09
M1	PPARG	-2.29112	6.41782e-09
M1	WDR5	-1.0847	6.91033e-09
M1	RUNX2	2.50099	7.19735e-09
M1	PARP1	-0.956117	1.05235e-08
M1	SKI	-1.37441	1.45504e-08
M1	BTAF1	0.872231	1.51109e-08
M1	TEF	-1.15263	1.62962e-08
M1	TLE3	-1.83858	1.74502e-08
M1	MXD1	1.884	2.41968e-08
M1	BRCA1	-1.60002	2.67484e-08
M1	EIF2AK2	1.71424	3.63691e-08
M1	HLX	1.67884	4.61216e-08
M1	IRF5	0.919586	5.19736e-08
M1	RBBP7	-0.649791	7.12752e-08
M1	ELK1	0.686298	7.15759e-08
M1	DMAP1	1.04561	8.00657e-08
M1	SNIP1	0.907358	8.98876e-08
M1	ATF3	2.28469	9.40555e-08
M1	MTF1	1.743	1.02326e-07
M1	STAT5B	0.779546	1.23825e-07
M1	BRIP1	3.2624	1.34336e-07
M1	KLF5	4.35274	1.39318e-07
M1	NEAT1	3.20365	1.45507e-07
M1	EWSR1	0.523118	1.48964e-07
M1	LCOR	0.809834	1.69023e-07
M1	PA2G4	-1.16805	1.76727e-07
M1	RUNX1	1.24882	2.4394e-07
M1	ETV5	-2.97289	2.44229e-07
M1	PLAGL2	1.46618	2.55292e-07
M1	APEX1	-1.11408	2.58233e-07
M1	ETV7	7.76039	3.13411e-07
M1	SMG6	0.960871	3.5181e-07
M1	NFKBIA	1.77415	4.53133e-07
M1	PREB	-0.670499	5.22154e-07
M1	KLF16	-0.767293	6.26773e-07
M1	MCM2	-1.87233	6.45848e-07
M1	SRSF1	-0.524044	6.63396e-07
M1	MAFF	2.24206	8.33452e-07
M1	EGR1	-3.36959	8.83022e-07
M1	FOXK2	-0.535338	9.62547e-07
M1	KLF4	2.73276	1.0415e-06
M1	TSC22D1	1.16752	1.05527e-06
M1	NFIL3	1.84259	1.12413e-06
M1	XPC	0.759771	1.46536e-06
M1	PTMA	-0.972817	1.47036e-06
M1	YBX1	-0.829086	1.65106e-06
M1	MBD2	0.788921	1.85606e-06
M1	RFX5	0.877576	2.96419e-06
M1	SERTAD1	0.867189	3.06342e-06
M1	TSC22D3	1.10493	3.58021e-06
M1	TCF7L2	1.49049	3.68436e-06
M1	PAX5	8.79413	3.71139e-06
M1	HDAC5	-1.03257	3.99077e-06
M1	ABL1	-0.600512	4.14503e-06
M1	RFX2	1.50684	4.3112e-06
M1	FUBP1	0.772128	4.75346e-06
M1	ZNF224	0.916792	4.84434e-06
M1	PHF10	-0.890787	5.39168e-06
M1	IRF8	1.32986	5.76623e-06
M1	CLOCK	-0.676423	6.15349e-06
M1	USF1	0.645031	6.26488e-06
M1	HSF2	-0.985746	6.44509e-06
M1	TCF19	-1.71558	6.476e-06
M1	PHF8	0.717856	6.6573e-06
M1	MXI1	-1.12832	7.49401e-06
M1	RBL2	-0.594522	8.74094e-06
M1	HR	-3.07182	9.48843e-06
M1	CBFA2T3	-1.54286	9.83795e-06
M1	NCOA6	0.562132	1.01277e-05
M1	ZNF267	0.857672	1.06802e-05
M1	CDCA7L	-1.79592	1.12303e-05
M1	KLF11	-0.845259	1.41839e-05
M1	ASXL1	0.589987	1.43309e-05
M1	TFEB	-0.707816	1.78437e-05
M1	E2F1	-2.35562	1.81318e-05
M1	TRIB3	-2.53853	1.96718e-05
M1	PHB2	-0.625388	2.0378e-05
M1	TGIF1	0.763873	2.4565e-05
M1	UBP1	0.534036	2.53803e-05
M1	TRAF6	0.732698	2.73118e-05
M1	SREBF2	0.907381	2.74723e-05
M1	SRCAP	0.630488	2.86652e-05
M1	SCD5	-2.11478	2.93675e-05
M1	ATF1	-0.606242	2.99592e-05
M1	SATB2	-1.29594	3.33321e-05
M1	CREBBP	0.693005	3.33764e-05
M1	EP300	0.787473	3.61112e-05
M1	ZNF160	0.873188	4.12073e-05
M1	ELF3	6.76412	4.14607e-05
M1	PIAS3	0.742723	4.1552e-05
M1	PKNOX1	0.747044	4.45901e-05
M1	ELK4	0.682329	4.58782e-05
M1	HINFP	0.829785	4.69502e-05
M1	KLF7	-1.18665	4.91726e-05
M1	E2F3	-0.681684	5.34406e-05
M1	ZFHX3	-1.05536	6.01607e-05
M1	IRF6	3.3978	6.64007e-05
M1	PIAS4	0.551332	7.10549e-05
M1	ID2	1.26985	7.56903e-05
M1	HTATIP2	0.500159	8.74972e-05
M1	EHF	2.85211	9.1012e-05
M1	DEK	0.629574	9.56258e-05
M1	NUPR1	2.72354	0.00010285
M1	SMAD7	0.952323	0.000104202
M1	NFATC1	-1.22243	0.000112177
M1	BCL3	1.52356	0.000116943
M1	CBX7	-1.6546	0.000126835
M1	NR3C2	-2.47573	0.000146009
M1	BTG2	0.907727	0.000171002
M1	RFX1	-0.681039	0.000186595
M1	NR1H3	1.19764	0.000186759
M1	KLF2	-2.25014	0.000190042
M1	BATF	1.6118	0.000195502
M1	TCF4	-0.921905	0.000198129
M1	CEBPD	-1.56541	0.000239416
M1	THRB	-1.37553	0.000267133
M1	HMG20B	1.06376	0.000286104
M1	HMGB2	-1.16893	0.00036845
M1	RFX3	1.25648	0.000408237
M1	SSB	0.644712	0.000425317
M1	SIRT2	-0.585461	0.000438129
M1	HDAC10	0.518034	0.000440827
M1	CBFB	-0.580487	0.000441626
M1	ID1	-3.2316	0.000461015
M1	EGR2	1.65285	0.000495925
M1	FOXO1	1.69157	0.000518477
M1	IFI16	0.847485	0.000532714
M1	ETV6	0.586419	0.000587531
M1	SHOX2	-1.90901	0.000590102
M1	GLIS3	-1.46377	0.000601983
M1	CEBPZ	-0.590234	0.000658293
M1	NFE2	7.22987	0.000691227
M1	SPEN	0.554899	0.000773851
M1	SMURF2	-0.703314	0.000826731
M1	ZBTB14	-0.628872	0.00101364
M1	TP53BP1	0.512558	0.00106447
M1	THRA	-1.15766	0.00108647
M1	NCOA2	0.62743	0.0010914
M1	SP4	1.05695	0.0011388
M1	POU3F1	-3.83536	0.001225
M1	HEYL	-2.11495	0.00125413
M1	ANKRD1	4.17524	0.00130423
M1	RUVBL1	-0.920901	0.00131722
M1	NCOA1	0.615645	0.00135916
M1	KLF9	0.76768	0.00137903
M1	TCFL5	-0.926474	0.00144775
M1	SPIC	-6.62178	0.00146182
M1	SREBF1	1.06922	0.00148046
M1	ZHX2	1.20247	0.0015479
M1	NFE2L2	0.766749	0.001644
M1	TFPT	0.501861	0.00193429
M1	FOXC1	2.79766	0.00195175
M1	HBP1	0.660785	0.00205787
M1	MAFK	0.513709	0.00224828
M1	BDP1	0.563199	0.00226321
M1	BHLHE41	1.91188	0.00254352
M1	CEBPA	-0.888879	0.00268794
M1	NFATC2	-2.03167	0.00282512
M1	EED	0.647805	0.00289892
M1	HIPK2	-0.753477	0.00314595
M1	TEAD4	2.8265	0.00328483
M1	DENND4A	0.522731	0.00384404
M1	ZEB2	-0.517802	0.00398692
M1	ZFP36L1	-0.691658	0.00405082
M1	URI1	-0.52431	0.00409773
M1	PPARGC1A	-5.79911	0.00433386
M1	SKIL	0.561007	0.00445516
M1	PRDM1	0.84883	0.00446909
M1	CREB3L1	6.03948	0.00447897
M1	IRF2	0.551762	0.00480813
M1	HEY1	2.94566	0.00578558
M1	TP73	-6.51004	0.00604227
M1	TCF7	2.25177	0.00664821
M1	POLR1A	-0.551578	0.00745207
M1	HMGA1	-0.733027	0.00772851
M1	BMI1	-1.14002	0.0078918
M1	MEF2D	-0.56611	0.00795336
M1	NAB1	0.549895	0.00867677
M1	TFDP1	-0.631596	0.00894396
M1	TTF2	0.619458	0.00901284
M1	HIF1A	0.805031	0.00927927
M1	MZF1	0.795751	0.0100853
M1	NRF1	0.51057	0.0102588
M1	ATM	-0.582197	0.011325
M1	RARG	-0.77276	0.0118938
M1	E2F7	2.1464	0.0129827
M1	NCOA4	0.637909	0.0156493
M1	DEAF1	-0.591321	0.0168016
M1	NFYB	-0.55498	0.0178872
M1	GABPB1	0.596308	0.0188151
M1	UTF1	-4.38734	0.0191234
M1	SLC2A4RG	-0.729405	0.0193634
M1	NKX3-1	0.890746	0.020441
M1	PDCD11	-0.598123	0.0228395
M1	RBL1	-0.574611	0.0235984
M1	SETBP1	2.16591	0.0307529
M1	MYBL1	-2.10719	0.031394
M1	NF1	0.505305	0.0322864
M1	FOSL1	1.02759	0.0336738
M1	SEC14L2	1.55668	0.0418404
M1	ETS1	1.03147	0.0419278
M1	FOXP2	5.62946	0.0421683
M1	JARID2	-0.501644	0.0456242
M1	NR4A2	1.15232	0.04788
M1	BRCA2	0.866239	0.0497018
M2a	NFE2	6.72651	0.00329528
M2a	NR4A3	4.52499	1.37301e-14
M2a	EGR3	4.01301	0.00181739
M2a	IRF4	3.77931	7.65788e-18
M2a	EHF	3.75645	1.72629e-06
M2a	NFIL3	2.48361	2.58373e-10
M2a	MAFF	2.25536	2.47158e-06
M2a	KLF5	2.22251	0.00684954
M2a	ARNTL2	2.21089	5.956e-07
M2a	EGR2	2.03154	4.97574e-05
M2a	BATF	1.9237	2.11687e-05
M2a	VDR	1.82136	1.00214e-07
M2a	ETV3	1.74073	1.49944e-09
M2a	HIVEP2	1.67875	0.00038662
M2a	HLX	1.6744	2.52781e-07
M2a	MSC	1.59842	0.00309959
M2a	PPARG	1.54648	0.000130276
M2a	TNFAIP3	1.39821	0.00371117
M2a	NR4A1	1.38021	0.0332116
M2a	JUN	1.33677	2.87288e-06
M2a	ATF5	1.30871	9.79878e-05
M2a	ARNTL	1.26687	2.61542e-07
M2a	BCL6	1.23047	4.30234e-05
M2a	FOSL2	1.21565	0.000477774
M2a	HR	1.18779	0.0431261
M2a	SREBF1	1.15494	0.000804482
M2a	ETS1	1.14054	0.032526
M2a	RELB	0.992303	0.00169995
M2a	JUNB	0.927887	5.23578e-05
M2a	EZH2	0.914604	0.0194104
M2a	HES6	0.89751	0.0436012
M2a	RUNX2	0.89188	0.0347501
M2a	TFAP2C	0.862887	0.0382541
M2a	ELK1	0.854437	3.85769e-11
M2a	ELF4	0.847241	4.74149e-10
M2a	LRRFIP1	0.845235	3.20863e-13
M2a	RBPJ	0.836541	1.54984e-07
M2a	SERTAD1	0.806058	3.06137e-05
M2a	HMG20B	0.747765	0.0138865
M2a	REL	0.707918	0.0175206
M2a	ARID3A	0.65393	0.000910799
M2a	ETV6	0.645953	0.000233273
M2a	NCOA3	0.643783	0.000747363
M2a	NCOR2	0.633069	6.28416e-07
M2a	NFAT5	0.591443	0.0390697
M2a	SMG6	0.574174	0.0308625
M2a	SRF	0.556062	6.12168e-05
M2a	MTA3	0.553471	0.0422992
M2a	STAT6	0.544463	1.03507e-06
M2a	HEXIM1	0.523049	0.025193
M2a	KLF9	0.520405	0.0402696
M2a	BTG2	0.508234	0.0499425
M2a	NR2C2	-0.516998	0.011996
M2a	NRIP1	-0.538008	0.022153
M2a	TBL1X	-0.539544	0.0366042
M2a	ARNT	-0.541723	0.00259258
M2a	RUNX3	-0.561475	0.0337996
M2a	MXI1	-0.567687	0.0339405
M2a	TSC22D3	-0.590813	0.0221098
M2a	MAX	-0.59463	0.0005126
M2a	RBL1	-0.606029	0.0162768
M2a	NCOA4	-0.608754	0.022294
M2a	RB1	-0.623249	0.00261927
M2a	FOXP1	-0.626716	0.0357741
M2a	TRPS1	-0.633727	0.0050396
M2a	ZFHX3	-0.644245	0.0199408
M2a	LIMD1	-0.651828	0.000411464
M2a	ING4	-0.667177	0.00549763
M2a	ATM	-0.689072	0.00296064
M2a	CTNNBIP1	-0.747711	0.00900029
M2a	HLTF	-0.774736	0.00641413
M2a	NOTCH3	-0.865817	0.0187565
M2a	HDAC5	-0.882377	0.00016013
M2a	FOXO4	-0.897603	0.00015627
M2a	NR1D1	-0.904188	0.0219852
M2a	NFIA	-0.922543	0.0401318
M2a	BARD1	-0.926981	0.0134018
M2a	MAFB	-0.947985	8.54486e-05
M2a	MXD4	-0.957254	9.95874e-05
M2a	CBX7	-0.960627	0.0243249
M2a	ELK3	-0.997203	0.000412395
M2a	ID3	-1.00739	0.00797845
M2a	DBP	-1.1035	0.00642269
M2a	MYBL2	-1.12249	0.0411502
M2a	TCF7L2	-1.13856	0.000833633
M2a	FLI1	-1.23871	6.55686e-06
M2a	PAX8	-1.24953	0.000382796
M2a	JDP2	-1.30332	0.000571849
M2a	TFAP4	-1.309	0.00483091
M2a	MLLT3	-1.3921	0.00177994
M2a	TRIM22	-1.41427	0.000138429
M2a	HMGB2	-1.46843	1.45674e-05
M2a	BRCA1	-1.51222	5.10358e-07
M2a	MEF2C	-1.53232	5.5076e-05
M2a	WWP1	-1.55336	1.48704e-07
M2a	PTTG1	-1.59179	0.00058166
M2a	CEBPD	-1.64078	0.000231632
M2a	THRB	-1.64092	3.75162e-05
M2a	MCM2	-1.68284	1.91166e-05
M2a	E2F2	-1.88467	0.00549889
M2a	FOXM1	-2.00368	6.0122e-05
M2a	RAD51	-2.3396	0.000366371
M2a	NUPR1	-2.37587	0.00139609
M2a	BRIP1	-2.38764	0.000318381
M2a	E2F8	-2.6127	0.00119184
M2a	UHRF1	-2.72126	2.05094e-07
M2a	E2F1	-2.76633	2.77402e-06
M2a	E2F7	-2.85361	0.00560161
M2a	TCF19	-2.93215	1.97079e-13
M2a	NR3C2	-3.14908	1.42912e-05
M2c	ETS1	2.66212	4.02501e-05
M2c	POU2F2	1.62999	0.000737707
M2c	BCL6	1.10276	0.00220172
M2c	MXD1	1.24068	0.00383934
M2c	NFKBIZ	1.52928	0.00932278
M2c	STAT3	0.616606	0.00962541
M2c	HLX	1.14487	0.00977581
M2c	HIVEP2	1.50968	0.01129
M2c	KLF6	0.644954	0.0117132
M2c	NRF1	0.543515	0.0260188
M2c	TSC22D3	0.680351	0.0293017
M2c	RUNX1	0.652193	0.0422235
TCM1	RBPJ	1.03685	1.45768e-10
TCM1	HR	-4.76192	9.45253e-09
TCM1	ID3	2.19356	3.4428e-08
TCM1	IRF7	1.75135	1.70084e-06
TCM1	MXD1	1.58273	1.88675e-05
TCM1	ETS1	2.47956	2.75826e-05
TCM1	MXI1	-1.0856	5.9013e-05
TCM1	TP53	-0.733145	0.000186137
TCM1	SHOX2	2.23421	0.000186304
TCM1	DNMT1	0.72675	0.000343508
TCM1	CREB5	1.59665	0.000415324
TCM1	TRIM25	0.808192	0.000509944
TCM1	SMAD7	0.894945	0.000682792
TCM1	EIF2AK2	1.14945	0.00074841
TCM1	NPM1	-0.682334	0.000812327
TCM1	ESR1	1.04143	0.000849884
TCM1	SKI	0.87736	0.000905026
TCM1	PPARD	0.826402	0.00112354
TCM1	SKIL	0.690381	0.0015356
TCM1	CTNNBIP1	-0.934097	0.00159853
TCM1	TFAP2C	1.44634	0.00173847
TCM1	ARNTL	0.840942	0.00230953
TCM1	RUNX1	0.796479	0.00256432
TCM1	PCGF2	1.71209	0.0027066
TCM1	CREM	1.29585	0.00270884
TCM1	STAT2	0.787905	0.00274515
TCM1	IRF9	0.730659	0.00279411
TCM1	GTF3A	-0.531661	0.00356766
TCM1	EHF	-2.3626	0.00404247
TCM1	STAT3	0.587461	0.00405255
TCM1	NEAT1	1.85317	0.0046561
TCM1	TFAP4	-1.32879	0.00539123
TCM1	IFI16	0.710808	0.00586764
TCM1	YBX1	-0.504337	0.00771962
TCM1	CEBPB	0.651219	0.00886166
TCM1	RB1	0.549022	0.00896051
TCM1	MLXIPL	1.57147	0.00924473
TCM1	SREBF1	0.883622	0.0109083
TCM1	LMO2	0.550312	0.0193094
TCM1	ETV5	1.2727	0.023397
TCM1	NFAT5	0.618904	0.0263744
TCM1	HIVEP2	0.974712	0.0286197
TCM1	TRIM16	-0.861048	0.0289736
TCM1	MLLT3	-0.895725	0.0302167
TCM1	VDR	0.882264	0.0343102
TCM1	NR4A2	-1.2174	0.0358451
TCM1	KLF8	0.976947	0.0374492
TCM1	STAT1	0.730873	0.0421606
TCM2	SOX4	4.15728	2.47884e-41
TCM2	TP53	-2.31039	2.11599e-36
TCM2	MXD1	3.95059	3.08971e-31
TCM2	SATB1	2.75941	3.17624e-27
TCM2	POLR1A	-2.06403	2.67957e-26
TCM2	HIF1A	2.92154	6.87238e-23
TCM2	HIPK2	2.29047	5.40338e-21
TCM2	TGIF1	1.61953	3.64475e-20
TCM2	NELFCD	-1.35525	7.48495e-20
TCM2	ENO1	-1.7011	2.13541e-19
TCM2	PCBD1	-1.36296	4.28348e-19
TCM2	USF1	1.23763	5.55166e-19
TCM2	CEBPB	2.00219	2.08437e-18
TCM2	TFEB	-1.3907	9.01424e-18
TCM2	MAZ	-1.27393	9.06213e-18
TCM2	SKIL	1.75114	1.53847e-17
TCM2	ZFP36L1	1.94565	2.04256e-17
TCM2	MYBBP1A	-2.1055	3.19685e-17
TCM2	MECP2	0.994996	3.52365e-17
TCM2	DDX5	1.03967	3.85453e-17
TCM2	EGR2	-4.05514	6.90712e-17
TCM2	RB1CC1	1.52915	7.44598e-17
TCM2	CBFA2T3	-2.94982	2.94801e-16
TCM2	RUNX1	1.90656	2.35126e-15
TCM2	CTNNB1	0.957437	3.93977e-15
TCM2	MEF2A	-1.22015	1.20253e-14
TCM2	GTF3A	-1.26912	4.32537e-14
TCM2	FOSL2	2.50509	6.98155e-14
TCM2	HDAC9	-3.67201	7.2311e-14
TCM2	PARP1	-1.2572	8.09063e-14
TCM2	CRABP2	-3.57331	1.44141e-13
TCM2	PDCD11	-1.82063	1.67201e-13
TCM2	PTMA	-1.44218	5.77432e-13
TCM2	CTNNBIP1	-1.95802	7.47538e-13
TCM2	XBP1	-1.82482	3.2048e-12
TCM2	HBP1	1.42399	3.62233e-12
TCM2	NF1	1.46376	1.55945e-11
TCM2	CEBPG	-0.974707	2.29714e-11
TCM2	CEBPZ	-1.12313	2.44279e-11
TCM2	LRRFIP1	-0.763799	2.45687e-11
TCM2	YBX1	-1.1431	2.4973e-11
TCM2	MITF	-1.00928	2.56734e-11
TCM2	HIC1	4.25631	3.05088e-11
TCM2	ID3	2.44467	3.64154e-11
TCM2	PCGF2	3.75578	3.92897e-11
TCM2	NR2C2	1.19837	1.11912e-10
TCM2	UBTF	-0.556349	1.27118e-10
TCM2	SP3	0.998125	1.28795e-10
TCM2	PAX8	2.12295	1.30462e-10
TCM2	NFIL3	2.44102	1.39428e-10
TCM2	DEDD	0.830644	1.62888e-10
TCM2	URI1	-1.11361	1.67044e-10
TCM2	NOTCH3	2.2749	2.74493e-10
TCM2	MBD2	1.03399	2.79891e-10
TCM2	RUNX2	2.74967	2.82663e-10
TCM2	SCAND1	0.890913	3.36187e-10
TCM2	SMG6	1.11845	5.99424e-10
TCM2	MCM2	-2.31174	9.84144e-10
TCM2	PA2G4	-1.36563	1.00548e-09
TCM2	STAT4	2.86188	1.03822e-09
TCM2	SND1	-0.83255	1.5609e-09
TCM2	CEBPA	-1.7117	2.75448e-09
TCM2	JUND	0.672342	2.91595e-09
TCM2	DNMT1	-1.10235	2.94616e-09
TCM2	HEXIM1	1.023	4.57613e-09
TCM2	ZNF217	1.06487	5.20181e-09
TCM2	JARID2	1.34312	5.42461e-09
TCM2	SKI	1.40831	6.1408e-09
TCM2	MAFB	1.30607	1.47435e-08
TCM2	ELK1	0.722574	1.54025e-08
TCM2	GTF2I	-0.842291	1.92996e-08
TCM2	NR1H2	0.635253	1.93598e-08
TCM2	NRF1	1.04134	2.18244e-08
TCM2	NFAT5	1.4963	2.62785e-08
TCM2	MLX	-0.743795	3.18789e-08
TCM2	GZF1	1.05426	3.25408e-08
TCM2	TFAP4	-2.5699	3.39031e-08
TCM2	RUVBL1	-1.56021	3.45278e-08
TCM2	CDCA7L	-2.27632	3.58999e-08
TCM2	APEX1	-1.18769	4.14494e-08
TCM2	ETV6	0.905487	4.494e-08
TCM2	POU2F1	1.16452	4.72459e-08
TCM2	ATRX	0.832978	5.39346e-08
TCM2	KLF6	-1.0721	9.29883e-08
TCM2	NPM1	-0.991943	1.10434e-07
TCM2	TSC22D3	1.26046	1.13537e-07
TCM2	MTA3	1.38747	1.43077e-07
TCM2	SREBF2	-1.11855	1.86971e-07
TCM2	NRIP1	1.12133	1.91272e-07
TCM2	STAT3	0.973641	1.9183e-07
TCM2	ZNF410	0.609777	2.36979e-07
TCM2	KLF13	0.756889	2.48992e-07
TCM2	VDR	1.67239	4.19925e-07
TCM2	TBX3	10.0872	5.31417e-07
TCM2	HR	-3.59795	5.52474e-07
TCM2	ATF4	0.690056	6.70619e-07
TCM2	TBL1X	1.17645	7.78083e-07
TCM2	ZNF444	1.01486	8.1031e-07
TCM2	KDM4B	0.775476	9.96043e-07
TCM2	TRIM28	-0.673889	1.26138e-06
TCM2	MYC	-2.20125	1.63572e-06
TCM2	MLXIPL	2.72575	2.01081e-06
TCM2	PBX2	0.635	2.02045e-06
TCM2	POU2F2	-1.86346	2.02534e-06
TCM2	BRPF1	-0.730159	2.18495e-06
TCM2	NELFB	-0.524336	2.3127e-06
TCM2	HEY1	5.89255	2.39811e-06
TCM2	ZNF76	0.697787	2.79686e-06
TCM2	UHRF1	-2.33151	2.82568e-06
TCM2	SHOX2	2.51857	3.38199e-06
TCM2	SNAI1	5.20253	3.49202e-06
TCM2	ZNF202	-1.25032	3.53644e-06
TCM2	CREG1	1.21284	3.57052e-06
TCM2	IRF4	-2.02453	3.68442e-06
TCM2	SMARCA4	-0.646175	3.77612e-06
TCM2	TTF2	-1.05384	3.83414e-06
TCM2	STAT5B	0.695221	4.04061e-06
TCM2	RBBP7	-0.561734	4.26892e-06
TCM2	RNF14	-0.54437	4.40169e-06
TCM2	HDGF	-0.742033	4.53465e-06
TCM2	NUPR1	3.27676	4.66015e-06
TCM2	XRCC6	-0.5198	4.66215e-06
TCM2	CHD8	0.626427	4.71418e-06
TCM2	BACH1	0.83018	4.78596e-06
TCM2	NCOA3	0.820039	5.77226e-06
TCM2	FOXO3	1.30572	6.37045e-06
TCM2	WDR5	-0.852712	6.73365e-06
TCM2	CUX1	0.63155	7.13702e-06
TCM2	LYL1	-1.03157	7.35859e-06
TCM2	HSF1	-0.501221	8.32526e-06
TCM2	ZNF175	1.0898	9.07225e-06
TCM2	VHL	0.550517	9.57207e-06
TCM2	ZNF224	0.883816	1.14339e-05
TCM2	MAX	-0.712238	1.2833e-05
TCM2	TP53BP1	0.668253	1.43723e-05
TCM2	TRPS1	0.913993	1.58337e-05
TCM2	POU3F1	-8.03826	1.6376e-05
TCM2	KLF4	-2.46272	1.65302e-05
TCM2	ZNF143	0.714468	1.67048e-05
TCM2	ZNF148	0.554044	1.78123e-05
TCM2	DEAF1	-1.00647	1.9027e-05
TCM2	KLF16	-0.667302	1.90804e-05
TCM2	SUGP1	0.588798	2.16145e-05
TCM2	ING1	0.965215	2.1827e-05
TCM2	PURA	0.720196	2.27206e-05
TCM2	BCL3	1.64178	2.55114e-05
TCM2	RFX5	-0.809656	2.56562e-05
TCM2	PRDM2	0.763943	3.41535e-05
TCM2	ARNT	0.700287	3.71938e-05
TCM2	SMAD4	0.525566	3.77886e-05
TCM2	FOXP1	1.16628	4.0127e-05
TCM2	SRCAP	0.620288	4.22463e-05
TCM2	EAPP	0.820509	4.46791e-05
TCM2	MAFG	0.589626	4.64168e-05
TCM2	EAF1	0.646412	4.72954e-05
TCM2	HTATIP2	0.516031	5.2513e-05
TCM2	PIAS1	0.592332	5.56777e-05
TCM2	TRIM25	0.868038	6.00147e-05
TCM2	TCF7L2	1.29607	6.01526e-05
TCM2	TCF19	-1.50809	6.87306e-05
TCM2	TFAP2C	1.65716	8.43135e-05
TCM2	CREBBP	0.660147	8.59607e-05
TCM2	ZHX2	1.46322	9.61376e-05
TCM2	E2F6	-0.727996	9.99231e-05
TCM2	VEZF1	0.631443	0.000102765
TCM2	CRTC1	0.625079	0.000104252
TCM2	HHEX	-1.43087	0.000109055
TCM2	NEAT1	2.32828	0.000110374
TCM2	IRF7	1.29762	0.000121899
TCM2	MCM5	-1.14965	0.000124938
TCM2	JUN	1.05794	0.000137408
TCM2	MYBL2	-2.70137	0.000139741
TCM2	FOSB	5.46248	0.000154216
TCM2	E2F1	-2.06685	0.000157227
TCM2	ESRRA	-0.719886	0.000160693
TCM2	PER2	-0.688603	0.000165556
TCM2	ELL	0.56616	0.000169602
TCM2	AATF	-0.513048	0.000169809
TCM2	HIRA	-0.626083	0.000187108
TCM2	RBL2	0.501201	0.000206302
TCM2	NFE2L2	-0.886287	0.000211974
TCM2	CNOT8	0.589107	0.000238098
TCM2	ASH1L	0.713101	0.000248409
TCM2	NFATC2	-2.53541	0.000253238
TCM2	CREM	1.44774	0.000262301
TCM2	ANKRD1	-7.35112	0.000276267
TCM2	EGR1	-2.43192	0.000282719
TCM2	AHR	1.15906	0.00028336
TCM2	ZNF160	0.784831	0.000291843
TCM2	ATF7	0.562377	0.000346774
TCM2	NFATC3	-0.575746	0.000348173
TCM2	BDP1	-0.656276	0.000352514
TCM2	FOXO4	0.805609	0.000456901
TCM2	CEBPD	1.45333	0.000605742
TCM2	SMAD7	0.842963	0.000640386
TCM2	WWP1	-0.977442	0.000709723
TCM2	PPARA	0.544392	0.000805847
TCM2	DMAP1	0.724634	0.000806362
TCM2	ZEB2	0.589883	0.00087814
TCM2	IRF9	0.761909	0.000918749
TCM2	ESR1	-0.970332	0.00101882
TCM2	REL	0.858855	0.0011199
TCM2	TLE3	1.07355	0.00112559
TCM2	HIVEP2	1.46915	0.00114542
TCM2	BRCA1	-0.924018	0.00124084
TCM2	ERCC2	-0.730194	0.00137633
TCM2	SP100	0.585778	0.00142628
TCM2	NFIA	-1.47799	0.00148947
TCM2	MZF1	0.955154	0.0014895
TCM2	NFATC1	-0.996484	0.00168901
TCM2	STAT2	0.773323	0.00182484
TCM2	HSF4	-1.4918	0.00194363
TCM2	TBX21	-2.50398	0.00197601
TCM2	KAT6A	0.566035	0.00206344
TCM2	RELA	0.593491	0.00212663
TCM2	NFKB1	-0.804137	0.00230418
TCM2	NFE2	6.18053	0.00236218
TCM2	HMGA1	-0.819663	0.00238863
TCM2	ZNF382	-1.19137	0.0024973
TCM2	KLF9	0.719609	0.00272811
TCM2	THRA	-1.05246	0.00279274
TCM2	SIRT3	0.85386	0.0031211
TCM2	KLF11	-0.590072	0.00331517
TCM2	CREB1	0.645079	0.00340278
TCM2	TRRAP	0.539696	0.00349586
TCM2	STAT5A	-0.5443	0.00367109
TCM2	IRF8	0.857061	0.00421048
TCM2	ING4	0.660331	0.00460607
TCM2	TRERF1	-0.761997	0.00461312
TCM2	SREBF1	0.932213	0.00539939
TCM2	RBL1	-0.687165	0.00542233
TCM2	SLA2	-3.19562	0.00561015
TCM2	SSB	-0.516216	0.00599991
TCM2	JDP2	-1.0044	0.00603735
TCM2	ZNF350	0.591409	0.00617165
TCM2	ELF3	3.88331	0.00619739
TCM2	NFKBIZ	1.21058	0.00660217
TCM2	TSC22D1	0.671313	0.0070141
TCM2	BCL6	0.79788	0.00709678
TCM2	PHF10	0.530879	0.00740625
TCM2	ARNTL	0.684327	0.00766895
TCM2	KCNIP3	-2.51015	0.00770928
TCM2	HOXA1	1.66624	0.00798993
TCM2	MEF2C	-0.968552	0.00819828
TCM2	IRF2	0.519915	0.00823513
TCM2	DBP	-1.04093	0.00826203
TCM2	RB1	0.53099	0.00911191
TCM2	SETBP1	-3.56078	0.0105646
TCM2	RARG	0.75008	0.0119314
TCM2	MEF2D	0.522617	0.0123646
TCM2	NAB1	0.524433	0.0125986
TCM2	SATB2	0.779169	0.0129981
TCM2	TCF7	2.00623	0.0133068
TCM2	HLX	0.878603	0.0137621
TCM2	MAFF	-1.10523	0.0138409
TCM2	SLC2A4RG	0.738501	0.0149606
TCM2	EPAS1	0.675935	0.0160923
TCM2	PPARD	0.590219	0.0164881
TCM2	RFXAP	-1.37447	0.0177848
TCM2	SMARCA1	1.95578	0.0194174
TCM2	HOXB7	0.615161	0.0209275
TCM2	SP4	0.755017	0.0220633
TCM2	APBB1	1.41259	0.0224309
TCM2	PLAG1	1.46671	0.0272583
TCM2	TFDP1	0.538674	0.0280217
TCM2	HDAC11	0.650437	0.0282059
TCM2	KLF8	1.02332	0.0326425
TCM2	ID1	1.53453	0.0346058
TCM2	IRF1	0.734403	0.038546
TCM2	FOSL1	-0.987168	0.0387589
TCM2	CREB5	-0.759161	0.0416532
TCM2	PLAGL1	0.531085	0.0421179
TCM2	FOXO1	0.861532	0.0464532
TCM2	BATF	-0.867453	0.0467728
TCM2	TEAD1	1.24551	0.0472077
TCM3	HIC1	5.39525	9.20142e-16
TCM3	NRIP1	1.54738	3.07437e-12
TCM3	SOX4	2.2148	7.20457e-12
TCM3	MLXIPL	4.04583	3.24365e-11
TCM3	CTNNB1	0.815008	1.69474e-10
TCM3	HIPK2	1.47683	8.98664e-09
TCM3	HIF1A	1.77543	1.31308e-08
TCM3	RUNX2	2.55153	2.84274e-08
TCM3	USF1	0.792874	7.4872e-08
TCM3	NOTCH3	2.03541	7.93824e-08
TCM3	JUND	0.630955	7.98388e-08
TCM3	MECP2	0.662091	1.41913e-07
TCM3	PCBD1	-0.827123	1.84217e-07
TCM3	STAT4	2.45853	6.33213e-07
TCM3	SKIL	1.03247	1.05021e-06
TCM3	SATB1	1.29042	1.55683e-06
TCM3	CEBPB	1.13332	2.5586e-06
TCM3	PER2	-0.827443	9.12818e-06
TCM3	ILF2	-0.642692	1.02274e-05
TCM3	PDCD11	-1.12681	1.25165e-05
TCM3	MYC	-2.08576	1.54004e-05
TCM3	POLR1A	-0.865165	2.27348e-05
TCM3	FOSB	6.68819	2.32439e-05
TCM3	PA2G4	-0.983752	2.55176e-05
TCM3	PTMA	-0.884992	2.62704e-05
TCM3	CTNNBIP1	-1.17786	3.28779e-05
TCM3	RUVBL1	-1.20983	3.36929e-05
TCM3	YBX1	-0.72918	5.36073e-05
TCM3	NFAT5	1.12572	5.73652e-05
TCM3	NEAT1	2.56525	5.88728e-05
TCM3	ATRX	0.642382	6.23028e-05
TCM3	UHRF1	-2.03834	8.05312e-05
TCM3	RB1CC1	0.698662	8.15761e-05
TCM3	NELFCD	-0.590399	8.72383e-05
TCM3	SMG6	0.824093	8.81438e-05
TCM3	REL	1.04172	9.4739e-05
TCM3	HBP1	0.832158	0.000109983
TCM3	HIVEP2	1.80075	0.000147285
TCM3	CRTC1	0.623161	0.000169046
TCM3	POU2F1	0.834691	0.000171923
TCM3	KDM4B	0.616991	0.000194528
TCM3	SREBF1	1.2636	0.00021756
TCM3	SKI	0.916374	0.000276993
TCM3	ENO1	-0.72319	0.000293846
TCM3	ING1	0.839216	0.000335458
TCM3	PARP1	-0.63573	0.000361255
TCM3	JARID2	0.849607	0.00036233
TCM3	SCAND1	0.533633	0.000404815
TCM3	MCM2	-1.3551	0.000412263
TCM3	PPARA	0.579631	0.000440718
TCM3	NCOA3	0.65928	0.000446278
TCM3	NR2C2	0.679775	0.000509237
TCM3	NF1	0.785823	0.000539093
TCM3	SREBF2	-0.768204	0.000562957
TCM3	TP53	-0.662423	0.000580877
TCM3	MTA3	0.920653	0.00068879
TCM3	MXD1	1.17878	0.000702927
TCM3	CREG1	0.909863	0.000729332
TCM3	MBD2	0.582082	0.000790538
TCM3	EAPP	0.722954	0.000801379
TCM3	DNMT1	-0.650206	0.000838096
TCM3	ZNF160	0.755774	0.000867487
TCM3	SHOX2	1.83361	0.000895741
TCM3	CEBPD	1.43954	0.000925958
TCM3	URI1	-0.599807	0.00100928
TCM3	ETV6	0.56672	0.00113619
TCM3	NFIL3	1.25458	0.00115927
TCM3	MYBBP1A	-0.817651	0.0012675
TCM3	STAT5B	0.510908	0.00127576
TCM3	NUPR1	2.27401	0.0015899
TCM3	NRF1	0.615411	0.00163654
TCM3	IRF1	1.09193	0.00174696
TCM3	TCF19	-1.19993	0.00175303
TCM3	PPARG	-1.23157	0.00180831
TCM3	ELK3	-0.86304	0.00181613
TCM3	BRCA1	-0.909132	0.00188251
TCM3	DRAP1	-0.595607	0.00194337
TCM3	ELK4	0.536037	0.00204301
TCM3	TGIF1	0.574412	0.00223944
TCM3	TFDP1	0.718375	0.00242273
TCM3	ZNF224	0.626629	0.00256114
TCM3	KLF11	-0.600431	0.00267349
TCM3	NR1H3	0.966099	0.00270989
TCM3	EPAS1	0.822107	0.00280495
TCM3	SIRT3	0.661314	0.00305588
TCM3	PCGF2	1.53252	0.00308146
TCM3	E2F1	-1.57749	0.00354836
TCM3	FOSL2	0.982782	0.00354836
TCM3	FOXO3	0.848521	0.0038348
TCM3	IRF4	-1.24063	0.003905
TCM3	JDP2	-1.03855	0.00429365
TCM3	HEXIM1	0.611932	0.0044759
TCM3	PURA	0.501508	0.00471351
TCM3	STAT2	0.699719	0.00487107
TCM3	MCM5	-0.838471	0.00528545
TCM3	RBL1	-0.669176	0.00555595
TCM3	MZF1	0.863082	0.00616815
TCM3	NFATC1	-0.862268	0.00621407
TCM3	TBX3	5.12338	0.00687787
TCM3	HOXA1	1.67469	0.00796169
TCM3	TOB1	-0.615576	0.00922827
TCM3	WDR5	-0.508588	0.00970824
TCM3	BACH1	0.735477	0.0100047
TCM3	HDAC9	-1.13461	0.0104335
TCM3	ZNF175	0.709695	0.0110848
TCM3	RUNX1	0.614828	0.0132985
TCM3	XBP1	-0.641791	0.0154808
TCM3	KLF6	-0.502111	0.0166862
TCM3	MDM2	0.572797	0.0169676
TCM3	FOXO4	0.54489	0.0198864
TCM3	ATM	0.517462	0.0218846
TCM3	KLF4	-1.08149	0.0271012
TCM3	THRB	-0.779386	0.0277716
TCM3	NFE2L2	-0.530776	0.0279775
TCM3	KLF3	0.676641	0.0287836
TCM3	CREM	0.806671	0.0297208
TCM3	IRF8	0.62426	0.0313304
TCM3	ZFP36L1	0.510794	0.0320397
TCM3	CBFA2T3	-0.708893	0.0322995
TCM3	CBX7	0.838928	0.0331506
TCM3	RFX3	0.829135	0.0337024
TCM3	CREB5	-0.756682	0.0338361
TCM3	PLAGL1	0.526067	0.0339692
TCM3	DDB2	0.56786	0.0366204
TCM3	FOXO1	1.10626	0.0382005
TCM3	E2F2	-1.05823	0.0401272
TCM3	HR	-1.05228	0.0407328
TCM3	PLAG1	1.0951	0.0419272
TCM3	POU2F2	-0.71591	0.0421755
TCM3	ZNF202	-0.525209	0.044422
TCM3	TLE3	0.6296	0.0445695
TCM3	KLF12	-0.939869	0.0451444
TCM4	MXD1	3.38648	2.37994e-22
TCM4	CTNNB1	1.05592	2.65323e-17
TCM4	SATB1	2.19212	7.65892e-17
TCM4	MYBBP1A	-1.86208	5.00441e-13
TCM4	NELFCD	-0.987483	3.97796e-11
TCM4	PTMA	-1.35646	4.0362e-11
TCM4	POLR1A	-1.28849	1.08295e-10
TCM4	TP53	-1.18938	2.31206e-10
TCM4	APEX1	-1.38987	3.19353e-10
TCM4	PDCD11	-1.55909	7.2727e-10
TCM4	PCBD1	-0.945306	1.11095e-09
TCM4	NOTCH3	2.24119	1.42196e-09
TCM4	TGIF1	1.0969	1.58663e-09
TCM4	CEBPZ	-1.03435	1.62825e-09
TCM4	HIF1A	1.80741	2.85415e-09
TCM4	SOX4	1.85934	4.70035e-09
TCM4	SKIL	1.21166	5.6158e-09
TCM4	PA2G4	-1.30813	1.03717e-08
TCM4	PARP1	-0.987598	1.11143e-08
TCM4	RB1CC1	1.11646	1.69235e-08
TCM4	SKI	1.38568	2.11903e-08
TCM4	USF1	0.803211	2.42462e-08
TCM4	DNMT1	-1.03906	4.15394e-08
TCM4	HIPK2	1.35569	6.06846e-08
TCM4	MECP2	0.664015	6.45821e-08
TCM4	TSC22D3	1.29098	9.34982e-08
TCM4	RUVBL1	-1.52441	1.21286e-07
TCM4	KDM4B	0.816256	3.54921e-07
TCM4	TFEB	-0.834298	4.04511e-07
TCM4	TCF19	-1.96833	4.58074e-07
TCM4	CEBPB	1.15294	8.94071e-07
TCM4	HBP1	1.01675	1.25687e-06
TCM4	YBX1	-0.850853	1.27104e-06
TCM4	URI1	-0.85472	1.46655e-06
TCM4	TFAP4	-2.25246	1.7304e-06
TCM4	ID3	1.78993	1.89706e-06
TCM4	NFAT5	1.29593	2.15947e-06
TCM4	STAT3	0.893482	2.58503e-06
TCM4	PHB2	-0.691221	3.13755e-06
TCM4	GTF3A	-0.791999	4.00573e-06
TCM4	STAT4	2.16169	5.55386e-06
TCM4	NF1	0.99453	7.70681e-06
TCM4	SMARCA4	-0.616121	1.23932e-05
TCM4	NUPR1	3.20064	1.29814e-05
TCM4	SNAI1	5.01042	1.33978e-05
TCM4	SMG6	0.854701	2.17001e-05
TCM4	MCM2	-1.623	2.19481e-05
TCM4	EPAS1	1.1507	2.49526e-05
TCM4	ILF2	-0.601756	2.50901e-05
TCM4	MAZ	-0.643246	2.67949e-05
TCM4	CRTC1	0.672841	3.46235e-05
TCM4	NR2C2	0.787022	3.78473e-05
TCM4	SHOX2	2.24513	4.53251e-05
TCM4	NEAT1	2.51452	4.76749e-05
TCM4	GTF2I	-0.625779	4.79407e-05
TCM4	FOSL2	1.37224	5.03054e-05
TCM4	NFIL3	1.5499	5.40595e-05
TCM4	CREM	1.61439	6.02168e-05
TCM4	ZFP36L1	0.938528	6.61199e-05
TCM4	DDX5	0.518442	6.67967e-05
TCM4	XBP1	-1.05728	7.34214e-05
TCM4	PPARD	0.939856	7.37259e-05
TCM4	ENO1	-0.772264	7.81417e-05
TCM4	ZNF160	0.859602	8.28781e-05
TCM4	RUNX1	0.968896	8.45472e-05
TCM4	TFAP2C	1.6728	9.00794e-05
TCM4	NPM1	-0.745618	9.46917e-05
TCM4	UHRF1	-1.92907	0.000117528
TCM4	TBX3	7.92279	0.000120496
TCM4	BACH1	0.706049	0.000132068
TCM4	MLX	-0.511268	0.000140863
TCM4	CUX1	0.546346	0.000145854
TCM4	HEY1	4.70277	0.00016012
TCM4	STAT5B	0.578786	0.000185291
TCM4	SP3	0.599509	0.000202751
TCM4	TLE3	1.22514	0.000205821
TCM4	ZNF175	0.949231	0.0002177
TCM4	DENND4A	-0.647611	0.000249461
TCM4	CEBPA	-1.04633	0.00032209
TCM4	SMAD7	0.875029	0.000380582
TCM4	JUN	0.987108	0.000395075
TCM4	ETV6	0.596742	0.000490769
TCM4	DRAP1	-0.657864	0.000505212
TCM4	WDR5	-0.666033	0.000545685
TCM4	MYBL2	-2.47036	0.00056368
TCM4	HDGF	-0.570858	0.000616912
TCM4	MTA3	0.905319	0.000621435
TCM4	ERCC2	-0.769615	0.000665527
TCM4	TTF2	-0.785345	0.000672338
TCM4	MZF1	1.02978	0.000678065
TCM4	EAPP	0.707934	0.000809176
TCM4	HDAC9	-1.53671	0.000841382
TCM4	SMAD3	-2.68531	0.000894198
TCM4	FOSB	4.7568	0.000921179
TCM4	SRCAP	0.509288	0.00103652
TCM4	RUNX2	1.3919	0.00118927
TCM4	VDR	1.14073	0.00138798
TCM4	RUNX3	0.793391	0.0014995
TCM4	E2F1	-1.71292	0.00150504
TCM4	KLF2	-1.84129	0.00155287
TCM4	MBD2	0.540917	0.00162765
TCM4	TRPS1	0.679198	0.0016412
TCM4	WWP1	-0.901956	0.00167189
TCM4	GZF1	0.61939	0.00168689
TCM4	ZNF224	0.64595	0.00172655
TCM4	PRDM2	0.586994	0.00182376
TCM4	CTNNBIP1	-0.851066	0.00193316
TCM4	HEXIM1	0.641277	0.00207036
TCM4	EGR3	-6.1025	0.00210317
TCM4	CEBPD	1.28564	0.00214568
TCM4	ELF2	0.512932	0.00228439
TCM4	ZHX2	1.12188	0.00251919
TCM4	NFIA	-1.38964	0.0025537
TCM4	MCM5	-0.898152	0.00262355
TCM4	LYL1	-0.693509	0.00292072
TCM4	HIVEP2	1.29306	0.00360472
TCM4	NFE2	5.97549	0.00385089
TCM4	MAFB	0.67907	0.00401935
TCM4	ZNF267	0.567238	0.00467426
TCM4	RBL1	-0.676939	0.00469974
TCM4	NCOA3	0.528614	0.0047141
TCM4	TSC22D1	0.689098	0.00474966
TCM4	FOXO3	0.815399	0.00491047
TCM4	NFATC1	-0.869098	0.00540824
TCM4	E2F6	-0.521911	0.00543982
TCM4	SIRT3	0.60141	0.00666697
TCM4	ZNF202	-0.714082	0.00698897
TCM4	ASH1L	0.534884	0.00699464
TCM4	ARNTL	0.687661	0.00777144
TCM4	TRIM25	0.582885	0.00824557
TCM4	POU2F1	0.578389	0.00876673
TCM4	ZNF444	0.554495	0.00943777
TCM4	CBFA2T3	-0.866026	0.0102257
TCM4	CDCA7L	-0.997137	0.0103541
TCM4	PCGF2	1.23274	0.0106056
TCM4	FOSL1	-1.16574	0.0108903
TCM4	TF	4.01976	0.010958
TCM4	MEF2D	0.518956	0.011536
TCM4	PLAG1	1.66473	0.0118582
TCM4	YEATS4	-0.809178	0.0134975
TCM4	BMI1	-0.97032	0.014296
TCM4	FOXO1	1.25037	0.0153775
TCM4	FOXO4	0.565639	0.015403
TCM4	IRF7	0.79411	0.0160757
TCM4	SREBF1	0.773909	0.0169863
TCM4	TCF7	1.77353	0.0182558
TCM4	PAX8	0.750739	0.0198323
TCM4	JDP2	-0.81376	0.0203438
TCM4	JARID2	0.542589	0.0203712
TCM4	HMGA1	-0.613326	0.0216541
TCM4	EGR2	-0.988803	0.0231151
TCM4	EGR1	-1.24874	0.0269452
TCM4	TFDP1	0.518377	0.0290239
TCM4	RAD51	-1.12036	0.0311538
TCM4	FOS	-0.759615	0.0319501
TCM4	BCL11A	-0.859936	0.0320994
TCM4	NFATC2	-1.19768	0.0325944
TCM4	REL	0.612633	0.0344186
TCM4	HDAC11	0.595002	0.0380409
TCM4	EHF	-1.1457	0.0399663
TCM4	SLC2A4RG	0.60245	0.0401759
TCM4	CREG1	0.543694	0.0410336
TCM4	TBL1X	0.502965	0.0411003
TCM4	PLAGL1	0.511031	0.0413481
TCM4	NFKB1	-0.534655	0.0418302
TCM4	HR	-1.04409	0.044569
TGFb	SMAD7	1.86509	6.03786e-13
TGFb	SKI	1.35753	6.06207e-07
TGFb	ID3	2.05285	1.05136e-06
TGFb	SKIL	1.05903	3.98725e-06
TGFb	RUNX3	1.26917	4.92348e-06
TGFb	CBFA2T3	-1.57277	0.000133705
TGFb	ID2	1.25984	0.00115853
TGFb	NUPR1	2.29407	0.0114022
TGFb	SMURF2	0.597135	0.0183281
TGFb	VDR	1.03989	0.0351836
