## Supplementary Data containing Supplementary Tables 1-10 for "Decoding molecular programs that define macrophage responses to tumor-derived cues": SupplTable5_TF-activity.xlsx

### Sheet: Upregulated
Condition	TF	Gene Count	p-value	Upregulated Genes	TF Score
M1	JUND	6	0.00164789	BCL6, FOSL1, GADD45A, IL6, MDM2, PTGS2	16.6984
M1	GLI1	5	0.00114202	BCL2, BHLHE41, CDK2, PDGFRA, SOCS1	14.7116
M1	ATF2	6	0.00643364	ATF3, JUN, PLAT, RELA, ST3GAL5, TNF	13.1493
M1	IRF9	4	0.00103303	CDKN1A, NCAM1, PML, SP100	11.9435
M1	PML	5	0.00415138	CASP3, CDKN1A, FLT3, PML, TNFSF10	11.909
M1	HDAC1	5	0.00684457	BCL2A1, BIRC3, CLDN7, ICAM1, PTGS2	10.8233
M1	TP73	3	0.00186335	BBC3, CDKN1A, PMAIP1	8.18912
M1	CEBPD	4	0.0106332	CCL20, CXCL1, IL23A, TNFAIP6	7.89335
M1	GLI2	4	0.0106332	BCL2, PDGFRA, SOCS1, WNT2B	7.89335
M1	CTNNB1	4	0.0172925	JUN, MMP14, MMP7, PLD1	7.04857
M1	FOXO4	3	0.00676598	BCL6, SOD2, TNFSF10	6.50901
M1	CIITA	4	0.0260532	HLA-A, HLA-B, HLA-C, HLA-DOB	6.33656
M1	KLF6	4	0.0260532	ATF3, CDKN1A, DAPK2, PMAIP1	6.33656
M1	SRF	4	0.0260532	FOSL1, MMP14, TAGLN, UBE2S	6.33656
M1	SIRT1	4	0.0370296	ABCB1, CFLAR, MCL1, NBN	5.72581
M1	HDAC4	3	0.0153654	JUN, PTGS2, TGIF2	5.44037
M1	CREB5	3	0.0279351	CFB, DGKG, MX1	4.66155
M1	PGR	3	0.0279351	BCL2, DUSP1, KLK4	4.66155
M1	TP53	22	8.91012e-08	ATF3, BBC3, CD82, CDKN1A, DDB2, DUSP1, E2F7, EPHA2, EZH2, FAS, FLT1, GADD45A, GDF15, MDM2, PAX5, PMAIP1, PML, TNFRSF10A, TP53I3, TRIM22, VCAN, VEGFA	155.103
M1	STAT1	16	1.70471e-06	CCL3, CD40, CDKN1A, EDN1, ICAM1, IL1B, IRF1, IRF7, IRF8, JAK2, MUC1, MVP, PML, PTGS2, STAT2, UPP1	92.2936
M1	BRCA1	9	0.000705281	CDKN1A, DDB2, GADD45A, IRF7, IRF9, MDM2, STAT1, STAT2, VEGFA	28.3647
M1	RELA	64	2.84036e-19	ABCB1, AGER, BCL2, BCL2A1, BCL3, BIRC2, BIRC3, CCL20, CCL22, CCL3, CCL5, CCND2, CCR7, CD40, CD80, CD83, CD86, CDKN1A, CFLAR, CSF1, CXCL1, CXCL10, CXCL8, EBI3, FAS, GTF2B, HBEGF, HLA-A, ICAM1, IL12A, IL1B, IL1RN, IL23A, IL6, IRF1, IRF4, IRF7, JUNB, MCL1, MMP1, MMP12, MMP14, NAMPT, NCAM1, NFKB1, NFKBIA, NLRP2, OPTN, OXTR, PLAUR, PTGES, PTGS2, RIPK2, SERPINB1, SLC25A27, SOD2, TBX21, TNF, TNFAIP3, TN…	1186.98
M1	NFKB1	61	1.5461e-18	ABCB1, AGER, B2M, BCL2, BCL2A1, BCL3, BIRC2, BIRC3, CCL19, CCL22, CCL3, CCL5, CCND2, CCR7, CD40, CD80, CD83, CD86, CFLAR, CSF1, CXCL1, CXCL10, CXCL8, EBI3, FAS, HBEGF, ICAM1, IL12A, IL1B, IL1RN, IL23A, IL6, IRF1, IRF4, IRF7, JUNB, MCL1, MMP1, MMP14, NAMPT, NCAM1, NFKBIA, NLRP2, NOD2, OPTN, PLAUR, PTGDS, PTGES, PTGS2, RIPK2, SERPINB1, SLC25A27, SOD2, TBX21, TNF, TNFAIP3, TNFSF10, TRAF1, TRAF2, UPP…	1086.46
M1	RUNX1	5	0.0105565	BAALC, CCL3, GP1BA, JUN, NCAM1	9.8824
M1	ATM	6	0.000208437	CFLAR, DUSP1, FAS, GADD45A, MCL1, PVR	22.0862
M1	CEBPB	11	0.000189345	ABCB1, ADM, CDKN1A, CXCL8, GDF15, IL1B, IL6, IRF4, OXTR, PTGS2, TNFAIP6	40.9502
M1	RUNX3	5	0.029223	CASP3, CASP7, CASP8, CDKN1A, CLDN7	7.67138
M1	IRF1	13	4.97991e-07	CASP7, CD40, CXCL10, DDX58, EIF2AK2, HLA-A, IFIT3, IL27, PSMB9, SOCS1, SOCS2, TAP1, TNFSF10	81.9361
M1	ABL1	5	0.00114202	CCND2, CDKN1A, CSF1, JUN, PIM1	14.7116
M1	ETV4	5	0.00415138	CCND2, ETS1, MMP14, MMP7, PTGS2	11.909
M1	REL	7	3.63102e-05	BCL2A1, BIRC3, CDKN1A, IL1B, IL2RA, SOD2, TNFAIP3	31.0798
M1	JUN	20	5.25905e-05	ABCB1, ATF3, CD82, CSF1, CTSL, CXCL8, ETS1, EZR, FAS, FOSL1, HEY1, IL6, JUN, MMP1, MMP7, NAMPT, PLAT, PLAUR, PTGS2, TNF	85.5819
M1	EGR1	14	0.000911953	ABCB1, ATF3, BCAR1, CDKN1A, FAP, GDF15, LDLR, LMTK2, MMP14, PLAUR, PTGES, TNF, UBE2S, VEGFA	42.5604
M1	STAT3	23	0.000120966	BCL2, BCL6, CDKN1A, CFB, CHI3L1, CISH, FAS, FLT3, IL1RN, IL6, IRF1, JAK2, JUNB, MCL1, MMP7, MUC1, OSM, PIM1, PTGS2, SOCS1, SOCS3, STAT1, VEGFA	90.0988
M1	EPAS1	5	0.00114202	CCR7, FLT1, MMP14, MSC, VEGFA	14.7116
M1	HOXB7	3	0.0444707	PDGFA, VEGFA, WNT5A	4.05578
M1	SP1	36	0.0187333	ABCB1, ADGRE5, B4GALT1, B4GALT5, CCND2, CD1D, CD44, CDKN1A, CDKN2A, CTSL, CYP1B1, DHCR24, ELF4, EZR, FAS, FXR2, HBEGF, IL6, ITGA5, KCNQ3, LDLR, MDM2, MET, MICA, MICB, MMP14, NFKB1, PLAUR, PTGIR, PTGS2, RELA, SOCS1, SPN, SREBF1, TNF, VEGFA	62.1859
M1	WT1	6	0.0172517	ADGRE5, ETS1, HBEGF, JUN, NDRG2, VEGFA	10.579
M2a	SMAD3	7	2.41203e-08	ANGPTL4, CCND2, CDKN1A, FST, SERPINE1, TNC, VDR	53.3233
M2a	ESR1	6	0.00129162	CDKN1A, HSPB1, JUN, SERPINE1, TGFA, VEGFA	17.3332
M2a	KLF10	3	0.000187879	CDKN1A, PTGS1, SERPINE1	11.1784
M2a	STAT6	4	0.00285383	ALOX15, CCL17, FCER2, IL1R1	10.1783
M2a	SMAD4	3	0.000889074	CDKN1A, SERPINE1, TNC	9.15319
M2a	CREBBP	3	0.00478122	ALOX15, CDKN1A, INSM1	6.96139
M2a	MYC	5	0.0463653	CCND2, CDKN1A, ST3GAL4, TFRC, VEGFA	6.66903
M2a	NR1H4	3	0.0063975	ABCB4, SCARB1, VEGFA	6.58197
M2a	HOXB7	3	0.00151375	PDGFA, VEGFA, WNT5A	8.45984
M2a	EPAS1	5	3.24594e-06	CCR7, FLT1, MSC, SERPINE1, VEGFA	27.4433
M2a	ABL1	4	0.000109098	CCND2, CDKN1A, CSF1, JUN	15.8487
M2a	ETS2	3	0.0158288	ANPEP, CHRNE, ICAM1	5.40166
M2a	TFAP2A	3	0.0444087	CDKN1A, ETS1, VEGFA	4.0576
M2a	PPARG	6	0.0005325	ABCG2, ANGPTL4, CD83, CDKN1A, FABP4, GK	19.6421
M2a	RUNX3	3	0.0158288	CASP7, CDKN1A, CLEC4G	5.40166
M2a	ATM	4	0.00019071	DUSP1, FAS, GADD45A, PVR	14.8785
M2a	RUNX1	3	0.00830121	CCL3, GP1BA, JUN	6.24258
M2a	STAT3	14	1.65005e-06	AKAP12, BCL6, CDKN1A, CFB, CISH, FAS, HSPB1, IL10, IL1RN, MMP7, MUC1, SOCS1, SOCS3, VEGFA	80.955
M2a	SPI1	5	0.000997781	ALOX15, CD40, CLEC4G, CXCR1, ITGAM	15.0048
M2a	ETV4	3	0.00478122	CCND2, ETS1, MMP7	6.96139
M2a	AR	5	0.00424562	CDKN1A, JUN, TGFA, TJP1, VEGFA	11.8603
M2a	BRCA1	4	0.00759254	CDKN1A, FST, GADD45A, VEGFA	8.47845
M2a	REL	4	0.000308689	BIRC3, CDKN1A, IL2RA, TNFAIP3	14.0419
M2a	RELA	27	1.93627e-11	ABCG2, BIRC3, CCL22, CCL3, CCL5, CCND2, CCR7, CD40, CD80, CD83, CDKN1A, CSF1, EBI3, FAS, ICAM1, IL10, IL1RN, IRF4, MMP12, NAMPT, PLAU, RIPK2, SERPINE1, TNC, TNFAIP3, TRAF1, VEGFA	289.252
M2a	NFKB1	25	1.88756e-10	ABCG2, BIRC3, CCL19, CCL22, CCL3, CCL5, CCND2, CCR7, CD40, CD80, CD83, CSF1, EBI3, FAS, ICAM1, IL10, IL1RN, IRF4, NAMPT, PLAU, RIPK2, SERPINE1, TNFAIP3, TRAF1, VEGFA	243.102
M2a	JUN	9	0.000494592	CSF1, ETS1, FAS, JUN, MMP7, NAMPT, PLAT, TNC, VDR	29.7518
M2a	WT1	4	0.00356453	ETS1, JUN, VDR, VEGFA	9.79199
M2a	IRF1	5	0.00123707	CASP7, CD40, IL10, SOCS1, SOCS2	14.538
M2a	STAT1	5	0.00939051	CCL3, CD40, CDKN1A, ICAM1, MUC1	10.1366
M2a	TP53	6	0.012318	CDKN1A, DUSP1, FAS, FLT1, GADD45A, VEGFA	11.4568
M2c	STAT3	4	0.000636714	BCL6, PIM1, SOCS3, TIMP1	12.7842
ADO	RARA	3	0.00796588	CXCR5, ICAM1, SCD	6.2963
ADO	TFAP2A	3	0.0427876	CD82, ETS1, NR3C1	4.10605
ADO	CEBPA	3	0.0215538	CCL2, S100A9, SOCS3	4.99943
ADO	ETV4	3	0.00458426	ETS1, MMP14, MMP7	7.01619
ADO	REL	4	0.000291367	CCL2, IL1B, IL2RA, SOD2	14.1422
ADO	JUN	10	8.72684e-05	CCL2, CD82, CTSL, CXCL8, ETS1, FAS, HEY1, MMP7, NAMPT, VDR	40.5914
ADO	CEBPB	5	0.0024642	ADM, CXCL8, IL1B, S100A9, TNFAIP6	13.0416
ADO	SPI1	4	0.00720525	CCL2, CD40, IFIT3, IL1B	8.5694
ADO	STAT1	6	0.00162801	CCL3, CD40, ICAM1, IL1B, IRF7, MUC1	16.7301
ADO	WT1	4	0.00337671	CD14, ETS1, THBS1, VDR	9.88603
ADO	NFKB1	22	1.9758e-08	BCL3, BMP2, CCL2, CCL3, CCL5, CCR2, CD40, CD80, CXCL1, CXCL10, CXCL8, EBI3, FAS, ICAM1, IL18, IL1B, IRF7, MMP14, NAMPT, SOD2, TLR2, TRAF1	169.494
ADO	STAT3	9	0.00289389	BCL6, CCL2, CFB, CISH, FAS, IFNAR1, MMP7, MUC1, SOCS3	22.8467
ADO	IRF1	5	0.00115626	CD40, CXCL10, DDX58, IFIT3, SOCS2	14.6847
ADO	SP1	13	0.0353129	B4GALT1, CCL2, CD14, CD44, CTSL, CXCL5, CYP1B1, EDNRB, FAS, MET, MMP14, SLC39A8, TLR2	18.8769
ADO	RELA	22	5.16547e-08	BCL3, BMP2, CCL2, CCL3, CCL5, CCR2, CD40, CD80, CXCL1, CXCL10, CXCL8, EBI3, FAS, ICAM1, IL18, IL1B, IRF7, MMP14, NAMPT, SOD2, TLR2, TRAF1	160.312
K+	IRF1	5	5.66934e-06	CXCL10, DDX58, EIF2AK2, IFIT3, TNFSF10	26.2323
K+	RELA	6	0.0081459	CCR2, CXCL10, FN1, IRF7, NCAM1, TNFSF10	18.2368
K+	NFKB1	7	0.00248169	CCR2, CXCL10, FN1, IRF7, NCAM1, TNC, TNFSF10	12.5344
TCM1	KLF4	3	0.0209799	CD14, IL6, LAMA3	5.03459
TCM1	CEBPA	3	0.00903399	CCL2, SOCS3, SPP1	6.13236
TCM1	IRF1	5	0.000264078	CD40, DDX58, EIF2AK2, IFIT3, SOCS2	17.8913
TCM1	SPI1	3	0.0185941	CCL2, CD40, IFIT3	5.19188
TCM1	WT1	3	0.0106349	CD14, ETS1, THBS1	5.9198
TCM1	SP1	10	0.0431168	CCL2, CD14, CD1D, CREM, CTSL, CXCL5, EDNRB, IL6, SLC39A8, TLR2	13.6535
TCM1	STAT3	7	0.00578859	CCL2, CISH, IL6, MUC1, OSM, PIM1, SOCS3	15.662
TCM1	JUN	5	0.0252031	CCL2, CREM, CTSL, ETS1, IL6	7.99273
TCM1	NFKB1	10	0.00584008	CCL2, CD40, CD80, CTSB, CXCL1, IL6, IRF7, NLRP2, PLAU, TLR2	22.3358
TCM1	RELA	10	0.00832424	CCL2, CD40, CD80, CTSB, CXCL1, IL6, IRF7, NLRP2, PLAU, TLR2	20.7966
TCM2	VDR	4	0.0145213	CD14, CDKN1B, CXCL8, TNFRSF21	7.35197
TCM2	VHL	3	0.00993579	CDKN1B, CDKN1C, VEGFA	6.00839
TCM2	HMGA1	3	0.0244606	CD44, KL, SLC2A3	4.8346
TCM2	KLF4	5	0.0400532	CD14, CDKN1B, CDKN1C, LAMA1, THBD	6.98681
TCM2	EGR1	12	0.00033126	CDK5R1, FAP, HIF1A, HPSE, MMP14, PLAU, PLAUR, PTEN, PTGES, SLC9A3, SYN1, VEGFA	41.758
TCM2	PPARD	3	0.0163014	PDK4, SAT1, TIMP1	5.36332
TCM2	RXRA	3	0.0344207	ABCA1, CXCR5, IL2RA	4.38954
TCM2	WT1	7	0.000421872	CD14, CXXC5, HBEGF, JUN, THBS1, VDR, VEGFA	23.6237
TCM2	CEBPA	4	0.0497961	CCL2, CSF3R, S100A9, SOCS3	5.21122
TCM2	ATF4	5	0.0278572	CEBPB, DDIT4, NUPR1, PLAU, VEGFA	7.77531
TCM2	AR	7	0.0109995	ARG2, HMOX1, JUN, PTEN, TGFA, TJP1, VEGFA	13.7104
TCM2	SP1	27	0.0150565	ABCA1, APP, ATP2A3, B4GALT5, CCL2, CD14, CD1D, CD44, CDKN1B, CREM, CTSL, CXCL5, CYP1B1, CYP27A1, DNASE2, EDNRB, HBEGF, IL10, LRP5, MET, MMP14, MPO, PLAUR, POR, THBD, TIMP1, VEGFA	49.2014
TCM2	CEBPB	7	0.00599502	ADM, CSF3R, CXCL8, FURIN, IL1B, S100A9, TNFAIP6	15.5555
TCM2	PPARG	6	0.031804	ANGPTL4, GK, PLIN2, POU2F1, PTEN, SAT1	8.98511
TCM2	SPI1	5	0.0336127	ACP5, CCL2, CSF3R, IL1B, RNASE2	7.36749
TCM2	REL	4	0.00706433	CCL2, IL1B, IL2RA, SOD2	8.60372
TCM2	JUN	11	0.017602	CCL2, CD82, CREM, CTSL, CXCL8, HEY1, JUN, NAMPT, NEIL1, PLAUR, VDR	19.2988
TCM2	NFKB1	27	0.000138685	AGER, BCL3, CCL2, CCR2, CD86, CXCL1, CXCL8, CXCR4, HBEGF, HPSE, IL10, IL1B, IRF7, MCL1, MMP14, NAMPT, NLRP2, NOD2, PLAU, PLAUR, PTAFR, PTEN, PTGES, SLC25A27, SNAI1, SOD2, VEGFA	104.165
TCM2	RELA	26	0.000767693	AGER, BCL3, CCL2, CCR2, CD86, CXCL1, CXCL8, CXCR4, HBEGF, HPSE, IL10, IL1B, IRF7, MCL1, MMP14, NAMPT, NLRP2, PLAU, PLAUR, PTAFR, PTEN, PTGES, SLC25A27, SNAI1, SOD2, VEGFA	80.9851
TCM3	PAX5	3	0.00855646	CD79A, MET, TIMP1	6.20312
TCM3	RXRA	3	0.00462814	ABCA1, CXCR5, IL2RA	7.00378
TCM3	PPARD	3	0.0020494	PDK4, SAT1, TIMP1	8.06512
TCM3	HIF1A	6	0.00734335	CXCR4, EDNRB, HBEGF, MET, PTGES, VEGFA	12.8046
TCM3	ETS2	3	0.0209187	CHRNE, CSF3R, CXCL8	5.03839
TCM3	USF2	4	0.0196266	ABCA1, CXCR4, HMOX1, THBS1	6.82862
TCM3	ATF4	4	0.00921355	CEBPB, DDIT4, NUPR1, VEGFA	8.14229
TCM3	AR	5	0.0066025	ARG2, HMOX1, PTEN, TGFA, VEGFA	10.9015
TCM3	SP1	16	0.00981381	ABCA1, ATP2A3, CD1D, COL11A2, CTSL, CXCL5, CYP1B1, CYP27A1, EDNRB, HBEGF, LRP5, MET, MPO, SREBF1, TIMP1, VEGFA	32.1306
TCM3	PPARG	4	0.028357	GK, PLIN2, PTEN, SAT1	6.18936
TCM3	EGR1	6	0.0101897	CDK5R1, HIF1A, PTEN, PTGES, SYN1, VEGFA	11.951
TCM3	WT1	3	0.0343013	HBEGF, THBS1, VEGFA	4.39407
TCM3	STAT3	8	0.0190512	HIF1A, HMOX1, IRF1, OSM, PTEN, SOCS3, TIMP1, VEGFA	13.7606
TCM3	NFKB1	11	0.0416282	CCR2, CD86, CXCL1, CXCL8, CXCR4, HBEGF, IRF1, PTEN, PTGES, SLC25A27, VEGFA	15.1867
TCM4	NFE2L2	3	0.0270202	CXCL8, HMOX1, SOD2	4.70493
TCM4	USF2	5	0.0139517	ABCA1, CXCR4, HMOX1, TGFB2, THBS1	9.27687
TCM4	RARA	3	0.0270202	CXCR5, SCD, THBD	4.70493
TCM4	ATF4	5	0.00545185	CEBPB, DDIT4, NUPR1, PLAU, VEGFA	11.3173
TCM4	HIF1A	6	0.0328413	CXCR4, EDNRB, HBEGF, MET, SLC2A1, VEGFA	8.90148
TCM4	AR	6	0.0059411	ARG2, CTNNB1, HMOX1, PC, TGFA, VEGFA	13.3568
TCM4	SPI1	5	0.00673217	ACP5, CCL2, CSF3R, PRG2, RNASE2	10.8592
TCM4	PPARG	5	0.0219142	ANGPTL4, GK, PLIN2, SAT1, VLDLR	8.29638
TCM4	SP1	18	0.0445006	ABCA1, ATP2A3, CCL2, CD1D, CREM, CTSL, CXCL5, CYP1B1, DNASE2, EDNRB, HBEGF, IRS2, LRP5, MET, PLAUR, POR, THBD, VEGFA	24.3294
TCM4	JUN	10	0.00299223	CCL2, CREM, CTSL, CXCL8, HEY1, MMP7, NAMPT, NEIL1, PLAUR, VDR	25.24
TCM4	WT1	4	0.0164588	HBEGF, THBS1, VDR, VEGFA	7.1344
TCM4	EGR1	6	0.0438136	CDK5R1, HIF1A, HPSE, PLAU, PLAUR, VEGFA	8.15035
TCM4	NFKB1	18	0.0020511	CCL2, CCR2, CD86, CTSB, CXCL1, CXCL8, CXCR4, HBEGF, HPSE, NAMPT, NOD2, PLAU, PLAUR, SLC25A27, SNAI1, SOD2, TF, VEGFA	48.3842
TCM4	RELA	18	0.00362353	CCL2, CCR2, CD86, CTSB, CXCL1, CXCL8, CXCR4, EPAS1, HBEGF, HPSE, NAMPT, PLAU, PLAUR, SLC25A27, SNAI1, SOD2, TF, VEGFA	43.9356

### Sheet: Downregulated
Condition	TF	Gene Count	p-value	Upregulated Genes	TF Score
M1	ARID3A	3	0.0180107	CDC6, CDK1, E2F1	5.23341
M1	CHD8	4	0.000551022	BRCA1, CCNE2, MYC, TYMS	13.0353
M1	E2F1	31	1.49522e-06	ASF1B, ATAD2, AURKB, BIRC5, BMI1, BRCA1, CCNB1, CDC6, CDCA7, CDK1, CTNNBIP1, CUX1, DHFR, E2F1, ERCC1, FOXM1, GINS3, KIF2C, MCM8, MYBL2, MYC, PCSK6, PLK1, PPARG, RRM2, SKP2, THBS1, TOP2A, TP73, TYMS, UHRF1	180.584
M1	E2F3	6	0.000694355	CCNA2, CCNB1, CDC6, CDK1, CUX1, PLK1	18.9505
M1	E2F4	7	0.000667815	AURKB, BIRC5, BRCA1, CCNB1, CUX1, MYC, PLK4	22.2274
M1	EP300	10	0.0324573	BIRC5, BRCA1, CCNB2, DNMT1, IGF1, MGMT, S100A4, SLC9A2, TBXAS1, TP73	14.8869
M1	ESR1	15	0.00293532	ABCG2, BLM, BRCA1, CCNA2, CDK4, CRHBP, CXCL12, E2F1, FOS, GREB1, MYC, RARA, SERPINE1, TYMS, ZFHX3	37.9852
M1	ETS1	13	0.0317266	CR1, DUSP6, EGR1, F13A1, FLI1, HMOX1, HPGD, MGAT5, PLAU, SPRY2, TGFBR2, TNC, VWF	19.4815
M1	ETS2	9	0.00448253	CD163, CDK1, EGR1, FLI1, MMP2, MSR1, MYC, TNC, VWF	21.1363
M1	FOXM1	5	0.0153674	CCNB1, CDC25A, CDC6, MYC, VEGFB	9.06699
M1	HOXA1	3	0.0290874	EPAS1, LYL1, MYC	4.60889
M1	KLF10	3	0.00423581	ITGAD, PTGS1, SERPINE1	7.11919
M1	MITF	6	0.040656	CTSK, FOS, GPNMB, PPARGC1A, PRKCB, SERPINF1	8.34525
M1	MYC	16	0.0217835	BMI1, CCNA2, CCNB1, CDC25C, CDCA7, CDK4, DDX18, EBNA1BP2, FOXM1, MME, RCC1, SHMT1, TFAM, TFAP4, TP73, UBE2C	26.5899
M1	MYCN	9	0.00692169	BIRC5, BMI1, MCM10, MCM2, MCM4, MCM6, MCM7, MCM8, MYBL2	19.4381
M1	NR4A1	4	0.0150286	E2F1, MMP2, SERPINE1, TIMP2	7.29233
M1	PPARD	3	0.0290874	CAT, PDK4, TIMP1	4.60889
M1	RB1	9	0.000136012	BIRC5, CDK1, E2F1, EBNA1BP2, FOS, IGF1, MYC, PPARG, TGFBI	34.7978
M1	SOX10	4	0.0216866	EDNRB, MBP, MITF, PMP22	6.65523
M1	SP1	64	0.00904633	ABCG2, ALOX5, APEX1, BIRC5, BRCA1, CAT, CD14, CD163, CD28, CD99, CDK4, CENPH, CENPW, COL18A1, CXADR, DNMT1, DNMT3A, E2F1, EDNRB, EGR1, ENG, F2R, FES, FOS, FOXM1, GCLC, HCN2, HGF, IFNGR1, IMPDH2, ITGAD, KIF2C, LRP5, LTC4S, MACROD1, ME1, MGMT, MME, MMP2, MYBL1, MYBL2, MYC, PDGFC, PLAU, POLD2, PRNP, RARA, RPS3A, SERPINE1, SGPL1, SKP2, SLC19A1, SLC9A2, SNAPC1, SPP1, SPRY2, TGFBR2, THBD, TIMP1, TIMP2,…	130.786
M1	SP2	3	0.0180107	CD14, DNMT3A, PAPSS2	5.23341
M1	TBP	4	0.0216866	CCNB1, E2F1, FOS, MYC	6.65523
M1	TFDP1	4	0.0098232	CDK1, DHFR, MYBL2, TYMS	8.03099
M1	TP53	25	0.00077288	ALKBH2, ALOX5, ANTXR1, BIRC5, BRCA1, CABLES1, CCNA2, CDK1, CDK4, DNMT1, EGR1, GPNMB, ID1, MGMT, MKI67, MMP2, MYC, NLRC4, NME1, PLK1, PPARGC1A, PTPN13, S100B, THBS1, TP73	77.7972
M1	TP73	4	0.0298834	BIRC5, CABLES1, CDK1, E2F1	6.09828
M2a	ARID3A	3	0.000864604	CDC6, CDK1, E2F1	9.18955
M2a	E2F1	23	4.54314e-11	ASF1B, ATAD2, AURKB, BIRC5, BRCA1, CDC6, CDK1, CDKN1C, CHEK1, E2F1, FOXM1, KIF2C, MYBL2, PLK1, RACGAP1, RAD51, RRM1, RRM2, THBS1, TOP2A, TP53INP1, TYMS, UHRF1	237.881
M2a	E2F3	4	0.000662065	CCNA2, CDC6, CDK1, PLK1	12.7164
M2a	E2F4	5	0.000189774	AURKB, BIRC5, BRCA1, PLK4, RAD51	18.6088
M2a	EP300	7	0.00200926	BIRC5, BRCA1, CCNB2, CDKN2B, IGF1, RAD51, TRIM22	18.8787
M2a	ESR1	6	0.0316216	BLM, BRCA1, CCNA2, CXCL12, E2F1, TYMS	9.0001
M2a	ETS2	4	0.0272059	CDK1, CSF3R, FLI1, MMP2	6.26135
M2a	EZH2	3	0.0295383	BRCA1, MMP2, PAX8	4.58885
M2a	MEN1	3	0.00147248	BRCA1, RAD51, RAD51AP1	8.49586
M2a	MYCN	6	0.0012297	BIRC5, MCM10, MCM2, MCM4, MCM7, MYBL2	17.4612
M2a	RB1	4	0.00618253	BIRC5, CDK1, E2F1, IGF1	8.83533
M2a	TFDP1	4	0.000183804	CDK1, MYBL2, RRM1, TYMS	14.9426
M2a	TP53	15	3.39158e-05	ALOX5, ANTXR1, BIRC5, BRCA1, CCNA2, CDK1, CHEK1, E2F7, MKI67, MMP2, PLK1, PTTG1, RECQL4, THBS1, TRIM22	67.044
M2a	TP73	3	0.00808542	BIRC5, CDK1, E2F1	6.27689
M2a	YBX1	4	0.00275663	CDKN3, E2F1, MMP2, TOP2A	10.2385
ADO	CIITA	5	0.000201105	HLA-DMA, HLA-DMB, HLA-DOA, HLA-DPB1, HLA-DQB1	18.4829
ADO	E2F1	16	3.29193e-09	AURKB, BIRC5, CDK1, CHEK1, CTNNBIP1, DHFR, E2F1, FOXM1, KIF2C, MCM8, MYBL2, PLK1, RRM2, TOP2A, TYMS, UHRF1	135.721
ADO	E2F3	3	0.00166569	CCNA2, CDK1, PLK1	8.33522
ADO	ESR1	4	0.0472505	BLM, CCNA2, E2F1, TYMS	5.30238
ADO	MYC	7	0.00241562	CCNA2, CDC25C, CHEK1, FOXM1, RCC1, TFAP4, TOP1MT	18.3188
ADO	MYCN	5	0.000615954	BIRC5, MCM10, MCM2, MCM8, MYBL2	16.0523
ADO	RB1	4	0.000805497	BIRC5, CDK1, E2F1, IGF1	12.3757
ADO	RFX5	7	2.42188e-08	HLA-DMA, HLA-DMB, HLA-DOA, HLA-DPA1, HLA-DPB1, HLA-DQB1, HLA-DQB2	53.3109
ADO	RFXANK	7	8.30361e-09	HLA-DMA, HLA-DMB, HLA-DOA, HLA-DPA1, HLA-DPB1, HLA-DQB1, HLA-DQB2	56.5651
ADO	RFXAP	7	8.30361e-09	HLA-DMA, HLA-DMB, HLA-DOA, HLA-DPA1, HLA-DPB1, HLA-DQB1, HLA-DQB2	56.5651
ADO	SP1	18	0.00650547	BIRC5, CD28, DNMT3B, E2F1, EGR1, F2R, FGL2, FOXM1, IMPDH2, KIF2C, LTC4S, MACROD1, MYBL2, PTTG1, RECQL4, SLC19A1, THBD, TYMS	39.361
ADO	TFDP1	4	2.06258e-05	CDK1, DHFR, MYBL2, TYMS	18.7424
ADO	TP53	12	8.23242e-06	BIRC5, CABLES1, CCNA2, CDK1, CHEK1, EGR1, MKI67, NME1, PLK1, PTTG1, RECQL4, SMAD3	61.0137
ADO	TP73	4	7.71474e-05	BIRC5, CABLES1, CDK1, E2F1	16.4507
K+	RFX5	4	1.6101e-06	HLA-DOA, HLA-DPA1, HLA-DQA1, HLA-DQB1	23.1726
K+	RFXANK	4	9.30859e-07	HLA-DOA, HLA-DPA1, HLA-DQA1, HLA-DQB1	24.1245
K+	RFXAP	4	9.30859e-07	HLA-DOA, HLA-DPA1, HLA-DQA1, HLA-DQB1	24.1245
TCM2	ABL1	3	0.0317087	CCND2, CSF1, TP53	4.49646
TCM2	AHR	5	0.0403186	CCND1, MFSD2A, MT2A, MYC, RFC3	6.97247
TCM2	ATF3	4	0.0100009	AK4, CCL5, GDF15, TP53	7.99985
TCM2	ATF5	3	0.0212737	BCL2, CCND3, EGR1	5.01647
TCM2	CHD8	3	0.00701218	CCNE2, MYC, TYMS	6.46244
TCM2	CIITA	6	0.0350291	HLA-DMB, HLA-DPB1, HLA-DQB1, HLA-DRB1, HLA-DRB5, PLXNA1	8.73343
TCM2	CREB1	14	0.0228961	ACACA, BCL2, CCL5, CD4, FLT1, HLA-DQB1, LYL1, MITF, NOLC1, ODC1, POLD2, SLC19A1, SLC20A1, SPRY2	22.9633
TCM2	DEK	3	0.00301439	BCL2, BIRC3, HLA-DQB1	7.5624
TCM2	E2F1	31	1.16591e-07	ABCB1, BBC3, BCL2, CCL3, CCND1, CDC6, CDCA7, CDKN2A, CHEK2, CTNNBIP1, E2F1, FANCA, FLT1, FZD1, IL23A, MCM5, MCM8, MT1G, MYBL2, MYC, MYH10, PCSK6, RASGRP1, RBM38, RRM2, RRP1B, SKP2, TNF, TP53, TYMS, UHRF1	214.933
TCM2	EGR1	13	0.0304148	ABCB1, CCND1, CCND2, CD28, F3, FLT1, GDF15, IMPDH2, LTB, PDGFB, PSEN2, TNF, TP53	19.7199
TCM2	HDAC1	8	0.0333513	ABCB1, BIRC3, CCND1, CDKN2A, DNMT1, HMGCS1, RGS10, TNFRSF10A	11.8151
TCM2	HOXA1	4	0.00209554	BCL2, CCND1, LYL1, MYC	10.7148
TCM2	HSF1	7	0.0101466	ABCB1, ATG7, FKBP4, FUT4, MAP3K14, STIP1, TNF	13.9558
TCM2	JUN	22	0.00887301	ABCB1, BATF3, CCL5, CCND1, CSF1, DDX21, F3, FAS, GCLC, IL23A, ITGAX, LGALS3, MMP12, MMP9, PDHA1, POLD2, SLC19A1, TNC, TNF, TNFRSF10A, TP53, VCAM1	45.1424
TCM2	LEF1	6	0.0411834	CCND1, CEBPA, MITF, MYC, NRCAM, SKP2	8.31166
TCM2	MYBL2	5	0.000308979	CCNA1, CCND1, MYBL2, MYC, NCL	17.5504
TCM2	MYC	20	0.000164433	BAG2, BCL2, CAD, CCND1, CCND2, CDCA7, CDK4, CDK6, CEBPA, CHEK2, DDX18, EBNA1BP2, IPO7, ODC1, RCC1, SHMT1, ST3GAL3, ST3GAL4, TFAP4, TP53	75.6802
TCM2	MYCN	10	0.000786687	MCM10, MCM2, MCM3, MCM4, MCM5, MCM6, MCM8, MYBL2, NES, TP53	31.042
TCM2	NFKB1	50	6.25965e-06	ABCB1, BCL2, BIRC3, BMP2, CCL19, CCL22, CCL3, CCL4, CCL5, CCND1, CCND2, CD28, CD74, CD83, CDK4, CSF1, CXCL10, E2F1, EBI3, ERAP2, F3, FAF1, FAS, GCLC, IL1RN, IL23A, IRF4, ITGAX, LPL, MIF, MMP9, MYC, NCAM1, NOLC1, PCYT2, POU2F2, SDC1, SLC9A2, TBX21, TLR3, TLR7, TNC, TNF, TNFRSF10A, TNFRSF9, TNFSF13B, TNFSF14, TP53, TRAF2, VCAM1	260.173
TCM2	NFYA	6	0.00803644	ABCB1, CBS, CCND2, FAS, HSPA5, LPIN1	12.5696
TCM2	NFYB	4	0.0352756	ABCB1, CCND2, FAS, LPIN1	5.8101
TCM2	NFYC	4	0.0271547	ABCB1, CCND2, FAS, LPIN1	6.26462
TCM2	PGR	5	0.0269016	ATP1B1, BCL2, CCND1, E2F1, MYC	7.85111
TCM2	RELA	51	1.46755e-06	ABCB1, BCL2, BIRC3, BMP2, CCL19, CCL22, CCL3, CCL4, CCL5, CCND1, CCND2, CD28, CD74, CD83, CDK4, CDK6, CSF1, CXCL10, E2F1, EBI3, ERAP2, F3, FAF1, FAS, GCLC, IL1RN, IL23A, IRF4, ITGAX, LPL, MIF, MMP12, MMP9, MYC, NCAM1, NOLC1, PCYT2, POU2F2, SDC1, SLC9A2, TBX21, TLR3, TLR7, TNC, TNF, TNFRSF10A, TNFRSF9, TNFSF14, TP53, TRAF2, VCAM1	297.504
TCM2	RFX5	8	6.34771e-05	HLA-DMB, HLA-DPA1, HLA-DPB1, HLA-DQA1, HLA-DQB1, HLA-DQB2, HLA-DRB1, HLA-DRB5	33.5791
TCM2	RFXANK	8	1.9934e-05	HLA-DMB, HLA-DPA1, HLA-DPB1, HLA-DQA1, HLA-DQB1, HLA-DQB2, HLA-DRB1, HLA-DRB5	37.6032
TCM2	RFXAP	8	1.9934e-05	HLA-DMB, HLA-DPA1, HLA-DPB1, HLA-DQA1, HLA-DQB1, HLA-DQB2, HLA-DRB1, HLA-DRB5	37.6032
TCM2	RUNX1	7	0.0347351	BAALC, CCL3, CCND2, CSF1, KLF4, LGALS3, NCAM1	10.2146
TCM2	SIRT1	5	0.0483044	ABCB1, HYOU1, NBN, TNF, TP53	6.58007
TCM2	SP1	63	0.00096703	ABCB1, ABCB8, ADGRE5, ADRA2B, APEX1, BAG2, BCL2, C1QBP, CBS, CCL5, CCND1, CCND2, CD28, CD83, CDK4, CDKN2A, CENPH, CENPW, CXCL14, CYP7B1, DCK, DHCR24, DNMT1, DPYSL2, E2F1, EGR1, F3, FAS, FUT4, GCLC, GSPT1, HGF, IMPDH2, ITGAD, ITGAX, LPL, LTC4S, MACROD1, MIF, MMP9, MYBL2, MYC, ODC1, PDGFB, PDHA1, POLD2, POLE2, PTGIR, PTK6, RECQL4, SKP2, SLC19A1, SLC9A2, SPN, SPP1, SPRY2, SYP, TBX21, TIMP3, TNC, TNF…	189.917
TCM2	SPI1	11	0.0150343	CCL5, CD22, CSF1, CXCR1, ERAP2, ITGAM, ITGAX, PTGIR, SCARB1, TNF, TNFRSF11A	20.0521
TCM2	TBX21	3	0.0443259	CXCR3, FUT7, NELFCD	4.06003
TCM2	TCF4	6	0.0131668	ABCB1, BCL2, CCND1, KLF4, MYC, SKP2	11.2831
TCM2	WT1	8	0.0291451	ABCB1, ADGRE5, BCL2, ITGAX, MYC, ODC1, PDGFA, PODXL	12.2835
TCM3	CEBPD	3	0.00937344	C3, PPARG, TNF	6.0843
TCM3	E2F1	13	3.24765e-05	BCL2, CCL3, CDC6, CDCA7, CTNNBIP1, E2F1, FZD1, MCM8, MT1G, MYC, PPARG, TNF, UHRF1	58.3496
TCM3	FOXM1	3	0.00777585	CDC25A, CDC6, MYC	6.32776
TCM3	FOXO1	3	0.0175651	HYOU1, PDGFA, PDGFB	5.26605
TCM3	HSF1	3	0.0390359	FKBP4, HSPA1A, TNF	4.22561
TCM3	MYCN	6	0.000326758	MCM10, MCM2, MCM3, MCM4, MCM6, MCM8	20.9146
TCM3	NFKB1	20	0.000139388	BCL2, CCL13, CCL3, CCL4, CCL5, CXCL10, E2F1, EBI3, FAF1, IL1RN, IRF4, LPL, MYC, NCAM1, NOLC1, SDC1, TNC, TNF, TNFRSF9, VCAM1	77.1155
TCM3	PGR	4	0.00169926	ATP1B1, BCL2, E2F1, MYC	11.079
TCM3	RB1	3	0.0200742	E2F1, MYC, PPARG	5.09208
TCM3	RELA	20	0.000104041	BCL2, CCL13, CCL3, CCL4, CCL5, CXCL10, E2F1, EBI3, FAF1, IL1RN, IRF4, LPL, MYC, NCAM1, NOLC1, SDC1, TNC, TNF, TNFRSF9, VCAM1	79.6559
TCM3	SMAD4	3	0.0287217	BCL2, MYC, TNC	4.62537
TCM3	TCF4	3	0.0227701	BCL2, KLF4, MYC	4.92791
TCM3	WT1	4	0.0252553	BCL2, MYC, ODC1, PDGFA	6.39059
TCM4	ATF3	3	0.00796987	CCL5, PCLAF, TP53	6.29565
TCM4	E2F1	17	1.86266e-05	BCL2, CCND1, CDC6, CDCA7, E2F1, FANCA, FZD1, MCM8, MT1G, MYBL2, RAD51, RRM2, RRP1B, SKP2, TP53, TYMS, UHRF1	80.4077
TCM4	EZH2	3	0.0480711	CCND1, POLR3D, TP53	3.95435
TCM4	JUND	4	0.0496737	CCL5, CCND1, F3, FOSL1	5.21549
TCM4	MYC	14	3.06516e-05	BCL2, CAD, CCND1, CDCA7, CDK4, CEBPA, EBNA1BP2, IPO7, ODC1, RCC1, ST3GAL3, ST3GAL4, TFAP4, TP53	63.1896
TCM4	MYCN	8	8.5981e-05	MCM10, MCM2, MCM3, MCM4, MCM6, MCM8, MYBL2, TP53	32.5248
TCM4	NANOG	3	0.0256765	CCND1, CDC25A, KLF2	4.77139
TCM4	PGR	4	0.00836112	ATP1B1, BCL2, CCND1, E2F1	8.31094
TCM4	SP1	28	0.044629	ADGRE5, APEX1, BCL2, C1QBP, CCL5, CCND1, CD28, CDK4, CENPW, DNMT1, DPYSL2, E2F1, EGR1, F3, FGL2, IMPDH2, ITGAD, LPL, LTC4S, MACROD1, MYBL2, ODC1, PDGFB, POLD2, PTGIR, SKP2, TK1, TYMS	37.8107
