## Supplementary Data containing Supplementary Tables 1-10 for "Decoding molecular programs that define macrophage responses to tumor-derived cues": SupplTable8_DEP_all_vs_untreated.xlsx

### Sheet: Integrated Phospho
gene_name.site	siteinfo	contrast	log2FC	FDR_I
MAP2K2	_T25	ADO_vs_Untreated	4.90391	0.0090674
IQGAP3	_S465	ADO_vs_Untreated	3.03748	0.000464972
IQGAP3	_T471	ADO_vs_Untreated	3.03748	0.000464972
LRRFIP1	_T665	ADO_vs_Untreated	2.986	9.19631e-09
TASL	_S159	ADO_vs_Untreated	2.81392	1.35004e-05
SPP1	_S270	ADO_vs_Untreated	2.62626	0.00325149
MAP4	_S609	ADO_vs_Untreated	2.58757	0.0234233
ITGAM	_T980	ADO_vs_Untreated	2.58605	1.53845e-05
ITGAM	_T997	ADO_vs_Untreated	2.58605	1.53845e-05
TFE3	_T252	ADO_vs_Untreated	2.46596	0.00141886
AHNAK	_S1298	ADO_vs_Untreated	2.34233	0.0437595
TIAM1	_T320	ADO_vs_Untreated	2.26733	3.58716e-08
MVP	_S445	ADO_vs_Untreated	2.14839	0.0233106
PDE3B	_S280	ADO_vs_Untreated	2.11956	5.11425e-07
PDCD6IP	_S712	ADO_vs_Untreated	2.11141	0.0176851
SNX2	_S93	ADO_vs_Untreated	2.03059	2.74535e-08
RIOK1	_S24	ADO_vs_Untreated	2.02926	0.0321793
GOLGA3	_S22	ADO_vs_Untreated	2.01791	0.026941
CLASP2	_S596	ADO_vs_Untreated	1.91197	0.0488128
DOCK7	_Y876	ADO_vs_Untreated	1.89633	0.0389154
PBRM1	_T346	ADO_vs_Untreated	1.8656	5.872e-09
CEP76	_S83	ADO_vs_Untreated	1.83574	0.0389154
ARHGAP27	_S638	ADO_vs_Untreated	1.8234	0.000998953
SDCBP	_Y50	ADO_vs_Untreated	1.77434	0.015108
CD33	_S326	ADO_vs_Untreated	1.73259	2.52159e-05
PAK1	_S223	ADO_vs_Untreated	1.7038	0.00923659
DAB2	_S328	ADO_vs_Untreated	1.68968	0.00243227
MTOR	_T2474	ADO_vs_Untreated	1.66986	0.00583094
EDC4	_S486	ADO_vs_Untreated	1.66515	0.00243227
DENND1C	_S619	ADO_vs_Untreated	1.59558	0.0142903
VIM	_S430	ADO_vs_Untreated	1.57365	0.00412038
TBC1D22A	_S171	ADO_vs_Untreated	1.5594	0.0305284
C2CD5	_S606	ADO_vs_Untreated	1.51883	0.0464327
FAM120A	_S450	ADO_vs_Untreated	1.49504	0.0188216
SLC46A1	_S458	ADO_vs_Untreated	1.46933	0.0196736
DENND4C	_S1798	ADO_vs_Untreated	1.3878	0.00920114
NOP56	_S462	ADO_vs_Untreated	1.37988	3.86282e-10
AHNAK	_S5552	ADO_vs_Untreated	1.37352	0.0322766
PPAN	_T251	ADO_vs_Untreated	1.36651	0.0042971
BIN2	_S255	ADO_vs_Untreated	1.31367	4.81285e-05
AHNAK	_S793	ADO_vs_Untreated	1.29787	0.00920114
TACC3	_Y403	ADO_vs_Untreated	1.2453	0.00132075
PTPN6	_S26	ADO_vs_Untreated	1.24042	0.0231244
P2RY11	_T350	ADO_vs_Untreated	1.22125	4.01018e-07
HOOK3	_S232	ADO_vs_Untreated	1.21823	0.00923659
PSMB9	_S38	ADO_vs_Untreated	1.15409	0.000660134
PSMB9	_T22	ADO_vs_Untreated	1.15409	0.000660134
PSMB9	_T8	ADO_vs_Untreated	1.15409	0.000660134
NUMA1	_S1181	ADO_vs_Untreated	1.15359	3.51717e-08
DIDO1	_S885	ADO_vs_Untreated	1.14801	0.0227288
RIPOR1	_T719	ADO_vs_Untreated	1.14	1.87577e-13
RIPOR1	_Y718	ADO_vs_Untreated	1.14	1.87577e-13
RIF1	_S2196	ADO_vs_Untreated	1.0718	3.22847e-05
ARMCX3	_S113	ADO_vs_Untreated	1.06464	9.30989e-11
PILRA	_S285	ADO_vs_Untreated	1.05076	0.00884236
ATP13A3	_Y129	ADO_vs_Untreated	1.04701	1.17376e-09
CEP250	_T2233	ADO_vs_Untreated	1.02687	0.0126899
UBE4B	_S103	ADO_vs_Untreated	0.992792	0.0223124
SRRM2	_S1048	ADO_vs_Untreated	0.981929	3.39975e-06
GCC2	_S448	ADO_vs_Untreated	0.972753	0.00104897
TRA2B	_Y268	ADO_vs_Untreated	0.890957	0.000574167
CCDC88A	_S1796	ADO_vs_Untreated	0.889877	0.0234233
TOR1AIP1	_T147	ADO_vs_Untreated	0.888343	0.0137131
CEP131	_S798	ADO_vs_Untreated	0.886342	0.000564711
FRMD4A	_T674	ADO_vs_Untreated	0.885846	0.0437595
DLGAP4	_S620	ADO_vs_Untreated	0.881436	0.00180698
RICTOR	_S1138	ADO_vs_Untreated	0.878121	0.00292033
RAB3IL1	_S168	ADO_vs_Untreated	0.877279	0.015476
ATP6V1A	_T148	ADO_vs_Untreated	0.87288	8.19887e-06
EML3	_S197	ADO_vs_Untreated	0.856909	1.34061e-05
COIL	_S386	ADO_vs_Untreated	0.829417	5.62318e-09
COIL	_S390	ADO_vs_Untreated	0.829417	5.62318e-09
ARAP1	_S634	ADO_vs_Untreated	0.807003	1.87577e-13
	_S287	ADO_vs_Untreated	0.779148	1.22364e-05
ATP2B4	_S1165	ADO_vs_Untreated	0.778511	0.000207402
DNAJC16	_T433	ADO_vs_Untreated	0.7541	0.038635
PTPN7	_S143	ADO_vs_Untreated	0.752361	0.0488742
TBC1D2B	_T468	ADO_vs_Untreated	0.745656	0.00376251
WDR81	_S21	ADO_vs_Untreated	0.732528	7.48605e-05
SCRIB	_T1558	ADO_vs_Untreated	0.729421	0.000249068
GAS7	_S161	ADO_vs_Untreated	0.70976	5.62318e-09
TMED8	_S12	ADO_vs_Untreated	0.681691	1.05807e-06
PHF6	_S57	ADO_vs_Untreated	0.668123	0.00553808
PHF6	_S61	ADO_vs_Untreated	0.668123	0.00553808
PHF6	_S66	ADO_vs_Untreated	0.668123	0.00553808
IRF2BPL	_S665	ADO_vs_Untreated	0.667699	1.27884e-06
TNS3	_S649	ADO_vs_Untreated	0.616824	0.000773385
FXR2	_S506	ADO_vs_Untreated	0.594637	0.00651654
DDX41	_T13	ADO_vs_Untreated	0.576296	1.27884e-06
NUP214	_S440	ADO_vs_Untreated	0.497022	3.72414e-10
DNAJC7	_S414	ADO_vs_Untreated	0.47239	0.0230965
DNAJC7	_S417	ADO_vs_Untreated	0.47239	0.0230965
BIN1	_T307	ADO_vs_Untreated	0.332258	0.0207583
SPECC1	_T335	ADO_vs_Untreated	0.303242	0.0143395
VIPAS39	_S90	ADO_vs_Untreated	0.301785	0.0403295
BAG6	_S100	ADO_vs_Untreated	-0.361903	0.00221824
FRMD8	_S442	ADO_vs_Untreated	-0.38694	0.0123333
CC2D1B	_S593	ADO_vs_Untreated	-0.427069	0.00920114
SRP72	_S639	ADO_vs_Untreated	-0.479911	0.0477364
MRPL44	_T224	ADO_vs_Untreated	-0.491031	0.0451988
LUZP1	_S996	ADO_vs_Untreated	-0.492575	0.000671338
SQSTM1	_T278	ADO_vs_Untreated	-0.511624	0.00825484
BMS1	_Y651	ADO_vs_Untreated	-0.550684	0.0389154
SRPK2	_T547	ADO_vs_Untreated	-0.626713	0.00461596
CRTC2	_S131	ADO_vs_Untreated	-0.632385	0.00262528
KLF3	_S224	ADO_vs_Untreated	-0.646582	0.0335602
PLEKHO2	_T442	ADO_vs_Untreated	-0.663163	3.79646e-07
SH3KBP1	_T179	ADO_vs_Untreated	-0.711414	3.27345e-08
TAX1BP1	_S666	ADO_vs_Untreated	-0.72271	0.000816002
LARP4	_T389	ADO_vs_Untreated	-0.748045	0.000463295
PACS1	_S407	ADO_vs_Untreated	-0.764846	0.00380945
NCOR2	_S1964	ADO_vs_Untreated	-0.770656	0.00272808
MRTFB	_S921	ADO_vs_Untreated	-0.777195	0.00295322
SLC4A2	_T115	ADO_vs_Untreated	-0.806881	0.000561413
TLN1	_S455	ADO_vs_Untreated	-0.833683	2.77555e-07
SLAIN2	_S345	ADO_vs_Untreated	-0.851878	0.0337892
REEP3	_S242	ADO_vs_Untreated	-0.905338	0.00339187
RSF1	_Y472	ADO_vs_Untreated	-0.922545	1.08616e-06
RAB3D	_S3	ADO_vs_Untreated	-0.939832	0.00148691
RAB3D	_T7	ADO_vs_Untreated	-0.939832	0.00148691
ATRX	_T844	ADO_vs_Untreated	-0.962005	1.01601e-07
CTR9	_S941	ADO_vs_Untreated	-0.982823	5.84496e-10
CTR9	_S943	ADO_vs_Untreated	-0.982823	5.84496e-10
A2M	_T234	ADO_vs_Untreated	-1.00645	0.0488128
NUP93	_S52	ADO_vs_Untreated	-1.00909	0.0305284
CEP131	_T383	ADO_vs_Untreated	-1.02303	0.00424255
MICAL1	_T912	ADO_vs_Untreated	-1.0386	0.0211705
THRAP3	_S672	ADO_vs_Untreated	-1.04189	0.0278116
PPP3CA	_T362	ADO_vs_Untreated	-1.05518	1.37594e-06
OAS1	_S349	ADO_vs_Untreated	-1.06592	0.0278543
TMEM115	_S320	ADO_vs_Untreated	-1.08306	4.26527e-09
PLEKHM1	_S222	ADO_vs_Untreated	-1.11103	2.01034e-06
MTMR2	_S408	ADO_vs_Untreated	-1.17726	0.00923659
MTMR2	_S412	ADO_vs_Untreated	-1.17726	0.00923659
MTMR2	_T411	ADO_vs_Untreated	-1.17726	0.00923659
TNKS1BP1	_S882	ADO_vs_Untreated	-1.20128	1.08625e-06
RING1	_S187	ADO_vs_Untreated	-1.20871	4.07143e-06
GTF3C2	_S772	ADO_vs_Untreated	-1.23398	0.0139784
VCPIP1	_S1000	ADO_vs_Untreated	-1.28355	0.00170523
C19orf47	_S154	ADO_vs_Untreated	-1.29049	3.52983e-05
TRIP12	_S1381	ADO_vs_Untreated	-1.29601	0.00127288
EP300	_T887	ADO_vs_Untreated	-1.36393	0.00272808
MAST2	_S305	ADO_vs_Untreated	-1.39715	0.0110238
TLE3	_T312	ADO_vs_Untreated	-1.41818	0.0171515
ABI3	_S170	ADO_vs_Untreated	-1.42908	2.5403e-08
FRMD4A	_S681	ADO_vs_Untreated	-1.44699	0.00146358
CHTF18	_S63	ADO_vs_Untreated	-1.47029	0.00116512
EIF4G1	_S1145	ADO_vs_Untreated	-1.47957	9.26758e-05
NUP50	_S129	ADO_vs_Untreated	-1.49695	3.65331e-15
NUP50	_T133	ADO_vs_Untreated	-1.49695	3.65331e-15
NUP50	_Y156	ADO_vs_Untreated	-1.49695	3.65331e-15
MPP1	_S37	ADO_vs_Untreated	-1.50316	6.78938e-20
ZC3H18	_S95	ADO_vs_Untreated	-1.75507	3.1295e-11
TBC1D10A	_S20	ADO_vs_Untreated	-1.79605	1.48414e-10
RBMS1	_S48	ADO_vs_Untreated	-1.80049	0.0124245
TMPO	_S79	ADO_vs_Untreated	-1.80439	0.000218494
TCF20	_T1671	ADO_vs_Untreated	-1.81637	0.0395567
TBC1D4	_T752	ADO_vs_Untreated	-1.86833	0.00111108
DDX54	_S71	ADO_vs_Untreated	-1.95895	0.0198486
PCNX3	_S1955	ADO_vs_Untreated	-1.96477	0.00686105
LMF1	_S23	ADO_vs_Untreated	-1.9808	9.14729e-06
NIPBL	_S386	ADO_vs_Untreated	-1.98938	8.82796e-12
PIAS1	_S497	ADO_vs_Untreated	-2.03191	5.84496e-10
SPECC1L	_S835	ADO_vs_Untreated	-2.04222	0.00985785
TBC1D4	_S754	ADO_vs_Untreated	-2.13851	2.0073e-05
MAST2	_S1407	ADO_vs_Untreated	-2.1504	0.00111108
ALKBH5	_S69	ADO_vs_Untreated	-2.32959	0.010699
AGAP3	_S443	ADO_vs_Untreated	-2.37802	0.0102851
ZSWIM8	_S48	ADO_vs_Untreated	-2.43957	4.36095e-11
C2CD2L	_T428	ADO_vs_Untreated	-2.57274	0.00920114
TOM1L2	_S168	ADO_vs_Untreated	-2.64927	0.013219
TOM1L2	_T177	ADO_vs_Untreated	-2.64927	0.013219
PHACTR4	_S131	ADO_vs_Untreated	-2.86665	0.000624734
PLA2G4A	_S431	ADO_vs_Untreated	-2.91885	0.00325149
RPL19	_T187	ADO_vs_Untreated	-2.92315	0.00116512
CDK13	_S325	ADO_vs_Untreated	-2.95901	0.000816002
SON	_S287	ADO_vs_Untreated	-3.0363	5.12122e-08
BASP1	_S40	ADO_vs_Untreated	-3.15244	8.40525e-07
RTN1	_T80	ADO_vs_Untreated	-3.26741	0.00136376
SF3B1	_S217	ADO_vs_Untreated	-3.31491	4.10485e-25
PRPF38A	_S209	ADO_vs_Untreated	-3.37492	0.0266176
SMARCA4	_S1422	ADO_vs_Untreated	-3.47886	0.0330134
OGFR	_T478	ADO_vs_Untreated	-3.99865	0.0139039
CEBPB	_T226	ADO_vs_Untreated	-4.04389	0.0386508
CARHSP1	_T50	ADO_vs_Untreated	-4.20726	0.000348014
SRRM1	_S717	ADO_vs_Untreated	-5.04943	0.000190916
CCZ1B	_Y279	IL10_vs_Untreated	4.13317	0.0258201
DENND4C	_S1010	IL10_vs_Untreated	3.94758	0.000383772
ZMYND8	_S737	IL10_vs_Untreated	3.77496	8.01114e-08
MME	_S6	IL10_vs_Untreated	3.33048	0.00974361
LRRFIP1	_T665	IL10_vs_Untreated	2.74425	1.90098e-08
TOR1AIP1	_T147	IL10_vs_Untreated	2.65635	4.56299e-07
IQGAP3	_S465	IL10_vs_Untreated	2.37094	0.0154674
IQGAP3	_T471	IL10_vs_Untreated	2.37094	0.0154674
PDE3B	_S280	IL10_vs_Untreated	2.31817	9.55443e-07
MTDH	_S415	IL10_vs_Untreated	2.20113	0.00740476
MAP4	_S823	IL10_vs_Untreated	2.11771	0.00361769
RIF1	_S2196	IL10_vs_Untreated	2.10697	4.86689e-11
INPP5D	_S883	IL10_vs_Untreated	2.08701	9.10025e-07
TIAM1	_T320	IL10_vs_Untreated	2.01464	6.28814e-07
SRC	_T72	IL10_vs_Untreated	1.92299	0.00136225
ITGAM	_T980	IL10_vs_Untreated	1.81949	0.000809545
ITGAM	_T997	IL10_vs_Untreated	1.81949	0.000809545
NUMA1	_S1181	IL10_vs_Untreated	1.74808	3.99275e-12
ARID1B	_S585	IL10_vs_Untreated	1.71087	3.23248e-11
IMPDH2	_S416	IL10_vs_Untreated	1.68255	0.0258201
MAPKAPK2	_Y225	IL10_vs_Untreated	1.64499	4.33458e-12
SH3PXD2A	_S1017	IL10_vs_Untreated	1.55705	6.95238e-13
CUL4B	_T48	IL10_vs_Untreated	1.49484	0.0029991
SLC38A10	_S997	IL10_vs_Untreated	1.44775	3.99275e-12
AFDN	_S589	IL10_vs_Untreated	1.37247	0.0311289
EGR2	_T263	IL10_vs_Untreated	1.37159	0.0053909
NOP56	_S462	IL10_vs_Untreated	1.37067	4.23368e-10
CEBPB	_S227	IL10_vs_Untreated	1.34245	1.43082e-07
CEP250	_T2233	IL10_vs_Untreated	1.31262	0.00132581
ARHGEF1	_S776	IL10_vs_Untreated	1.30926	0.0142134
RIPOR1	_Y718	IL10_vs_Untreated	1.28298	2.59378e-14
TRAK2	_S751	IL10_vs_Untreated	1.19512	0.00126759
TRAK2	_S770	IL10_vs_Untreated	1.19512	0.00126759
TRAK2	_S788	IL10_vs_Untreated	1.19512	0.00126759
DNAJC16	_T433	IL10_vs_Untreated	1.17223	0.002783
SETD7	_S3	IL10_vs_Untreated	1.15273	5.34231e-07
RAI14	_S667	IL10_vs_Untreated	1.10766	0.0421505
MVB12B	_S210	IL10_vs_Untreated	1.10689	9.33669e-06
LARP4B	_T595	IL10_vs_Untreated	1.1021	0.00281951
CD33	_S326	IL10_vs_Untreated	1.07801	0.00369855
ATL2	_T37	IL10_vs_Untreated	1.07781	0.00132581
WNK1	_S185	IL10_vs_Untreated	1.0657	0.0365849
CCDC86	_T65	IL10_vs_Untreated	1.02694	0.00744835
ROCK1	_T1180	IL10_vs_Untreated	1.02014	0.036378
FLNA	_S2053	IL10_vs_Untreated	0.981566	0.0295433
BIN2	_S255	IL10_vs_Untreated	0.972185	0.000727022
RIPOR1	_T719	IL10_vs_Untreated	0.941461	2.97045e-11
RICTOR	_S1138	IL10_vs_Untreated	0.93815	0.0014775
MCM3	_T164	IL10_vs_Untreated	0.930605	0.00051417
RIF1	_S2205	IL10_vs_Untreated	0.920455	0.0347265
EPB41L1	_S650	IL10_vs_Untreated	0.846459	0.0477791
ARHGAP17	_S772	IL10_vs_Untreated	0.839924	3.17414e-05
ERC1	_S191	IL10_vs_Untreated	0.833331	3.75758e-09
GAB2	_S133	IL10_vs_Untreated	0.750083	0.00375024
POLDIP3	_S385	IL10_vs_Untreated	0.699887	0.0394044
DIP2B	_T263	IL10_vs_Untreated	0.670861	0.00695421
CRTC2	_S131	IL10_vs_Untreated	0.627485	0.0053909
HIBADH	_T280	IL10_vs_Untreated	0.613957	0.00450398
PRAG1	_S740	IL10_vs_Untreated	0.534207	0.00994132
TMED8	_S12	IL10_vs_Untreated	0.453409	0.0051074
PLA2G7	_T208	IL10_vs_Untreated	0.437515	0.0133127
GAS7	_S161	IL10_vs_Untreated	0.395696	0.000446587
ARAP1	_S634	IL10_vs_Untreated	0.349347	3.48493e-05
DYNC1H1	_S247	IL10_vs_Untreated	0.281505	0.0311067
MPP1	_S37	IL10_vs_Untreated	-0.225691	0.0406155
EHD1	_T463	IL10_vs_Untreated	-0.349721	0.0202268
BAG6	_S100	IL10_vs_Untreated	-0.350633	0.00499873
PLA2G4A	_Y456	IL10_vs_Untreated	-0.355094	0.00240493
SEPTIN9	_S41	IL10_vs_Untreated	-0.503606	0.00578655
TNS3	_S649	IL10_vs_Untreated	-0.510348	0.00740257
PLEKHO2	_T442	IL10_vs_Untreated	-0.566888	1.04629e-05
BIN1	_T307	IL10_vs_Untreated	-0.598033	6.62872e-06
CTNNA1	_S655	IL10_vs_Untreated	-0.614405	7.86906e-07
BLOC1S1	_S153	IL10_vs_Untreated	-0.685472	0.000226863
BLOC1S1	_T138	IL10_vs_Untreated	-0.685472	0.000226863
BLOC1S1	_Y142	IL10_vs_Untreated	-0.685472	0.000226863
TBC1D2B	_T468	IL10_vs_Untreated	-0.68983	0.0066655
SPECC1	_T335	IL10_vs_Untreated	-0.758309	4.57715e-09
PPP1R18	_S187	IL10_vs_Untreated	-0.795304	0.00203047
FRMD8	_S442	IL10_vs_Untreated	-0.796013	0.000133011
MRPL44	_T224	IL10_vs_Untreated	-0.854784	0.000483278
VAMP8	_S18	IL10_vs_Untreated	-0.888507	0.000226863
ZC3H18	_S95	IL10_vs_Untreated	-0.911772	4.46647e-05
GTF3C1	_S263	IL10_vs_Untreated	-0.914524	0.00744835
GTF3C1	_T270	IL10_vs_Untreated	-0.914524	0.00744835
GTF3C1	_T275	IL10_vs_Untreated	-0.914524	0.00744835
MTCL2	_S189	IL10_vs_Untreated	-0.915702	0.0141483
NUP50	_S129	IL10_vs_Untreated	-0.935702	2.24948e-10
NUP50	_T133	IL10_vs_Untreated	-0.935702	2.24948e-10
NUP50	_Y156	IL10_vs_Untreated	-0.935702	2.24948e-10
MCM6	_S13	IL10_vs_Untreated	-0.93889	7.34439e-05
PLEC	_T4414	IL10_vs_Untreated	-0.978058	0.0423047
MTMR2	_S408	IL10_vs_Untreated	-0.998989	0.0322092
MTMR2	_S412	IL10_vs_Untreated	-0.998989	0.0322092
MTMR2	_T411	IL10_vs_Untreated	-0.998989	0.0322092
LARP4	_T389	IL10_vs_Untreated	-0.999989	2.00453e-06
MRTFB	_S921	IL10_vs_Untreated	-1.02988	8.23148e-05
P2RY11	_T350	IL10_vs_Untreated	-1.03379	2.85627e-07
EED	_T50	IL10_vs_Untreated	-1.03474	0.0365849
SLC29A3	_S13	IL10_vs_Untreated	-1.06003	0.0202268
RSF1	_Y472	IL10_vs_Untreated	-1.10232	4.12324e-08
CC2D1B	_S593	IL10_vs_Untreated	-1.11187	9.6758e-08
ATP7A	_S359	IL10_vs_Untreated	-1.12952	0.0342665
DOCK1	_S1704	IL10_vs_Untreated	-1.14823	0.0484819
SLC7A6	_S22	IL10_vs_Untreated	-1.15827	0.0317293
UBAP2	_T1009	IL10_vs_Untreated	-1.17593	3.07306e-10
UBAP2	_T1016	IL10_vs_Untreated	-1.17593	3.07306e-10
KIDINS220	_S1718	IL10_vs_Untreated	-1.17638	0.0273019
PACS2	_S368	IL10_vs_Untreated	-1.2115	2.11763e-11
PFN1	_S92	IL10_vs_Untreated	-1.31545	0.000121794
PLEKHO2	_Y68	IL10_vs_Untreated	-1.31854	0.00107903
ZNF318	_S1933	IL10_vs_Untreated	-1.34538	0.00125675
ZNF318	_T1932	IL10_vs_Untreated	-1.34538	0.00125675
EP300	_T887	IL10_vs_Untreated	-1.42715	0.00500558
WDR59	_T581	IL10_vs_Untreated	-1.45708	0.000240478
MAST2	_S305	IL10_vs_Untreated	-1.60164	0.00750794
SYNE1	_S7847	IL10_vs_Untreated	-1.61395	0.000815103
SYNE1	_S7853	IL10_vs_Untreated	-1.61395	0.000815103
SYNE1	_Y7857	IL10_vs_Untreated	-1.61395	0.000815103
TP53BP1	_T382	IL10_vs_Untreated	-1.62536	2.00453e-06
VCL	_S434	IL10_vs_Untreated	-1.64821	0.00392855
STARD8	_S135	IL10_vs_Untreated	-1.66079	5.91242e-06
NIPBL	_S386	IL10_vs_Untreated	-1.6757	1.07155e-10
SON	_S287	IL10_vs_Untreated	-1.72589	0.000531077
AMPD2	_T134	IL10_vs_Untreated	-1.75547	0.000176268
PLEKHM1	_S222	IL10_vs_Untreated	-1.76739	1.68785e-10
LIG1	_S49	IL10_vs_Untreated	-1.82101	0.0133127
ENO1	_T41	IL10_vs_Untreated	-1.84706	0.0243483
BASP1	_S40	IL10_vs_Untreated	-1.85144	0.00539217
RBMS1	_S48	IL10_vs_Untreated	-1.91537	0.00907314
EIF4G1	_S1145	IL10_vs_Untreated	-2.02664	5.91242e-06
FBXO38	_T594	IL10_vs_Untreated	-2.10971	0.00496102
MEAF6	_S118	IL10_vs_Untreated	-2.16372	0.00539217
SRRM2	_S1048	IL10_vs_Untreated	-2.19346	4.20787e-14
HLA-A	_S359	IL10_vs_Untreated	-2.19503	1.46408e-12
GTF3C1	_S746	IL10_vs_Untreated	-2.23919	2.71018e-18
TMEM179B	_S219	IL10_vs_Untreated	-2.33333	9.53717e-05
NCOR2	_S1173	IL10_vs_Untreated	-2.35335	0.00500558
LMF1	_S23	IL10_vs_Untreated	-2.36744	2.02998e-05
SPP1	_S270	IL10_vs_Untreated	-2.37334	0.000788665
SRPK2	_T547	IL10_vs_Untreated	-2.38644	7.21687e-07
FARP1	_S424	IL10_vs_Untreated	-2.46033	0.0141483
SMARCA2	_Y1035	IL10_vs_Untreated	-2.55707	0.00500558
SMARCA2	_Y1046	IL10_vs_Untreated	-2.55707	0.00500558
IRF2BPL	_S219	IL10_vs_Untreated	-2.58393	0.00768268
CRYBG3	_T1912	IL10_vs_Untreated	-2.6445	0.0295345
PHACTR4	_S131	IL10_vs_Untreated	-2.72582	0.000482515
ABI1	_T174	IL10_vs_Untreated	-3.34955	0.0082007
THRAP3	_S672	IL10_vs_Untreated	-3.62421	3.54908e-08
SF3B1	_S217	IL10_vs_Untreated	-3.75397	8.4317e-27
CTR9	_S941	IL10_vs_Untreated	-3.93806	1.24583e-26
CTR9	_S943	IL10_vs_Untreated	-3.93806	1.24583e-26
SRRM1	_S717	IL10_vs_Untreated	-5.86282	0.00107903
OGFR	_T478	IL10_vs_Untreated	-5.98863	0.0164357
OPTN	_S528	IL4IL13_vs_Untreated	4.87105	0.00683809
STAT5A	_Y694	IL4IL13_vs_Untreated	4.37497	0.00486189
ADCY3	_T696	IL4IL13_vs_Untreated	2.98159	0.0456873
ADCY3	_T701	IL4IL13_vs_Untreated	2.98159	0.0456873
RBMX2	_S272	IL4IL13_vs_Untreated	2.40973	0.0173904
SRC	_T72	IL4IL13_vs_Untreated	2.20604	0.000784332
YBX1	_S209	IL4IL13_vs_Untreated	2.15605	0.0426857
TOR1AIP1	_T147	IL4IL13_vs_Untreated	2.13357	8.20193e-05
DIP2A	_T153	IL4IL13_vs_Untreated	1.91595	0.0443817
PAK2	_T406	IL4IL13_vs_Untreated	1.87002	0.00265825
RBMX2	_S185	IL4IL13_vs_Untreated	1.80286	0.00960012
TBC1D22A	_S171	IL4IL13_vs_Untreated	1.78961	0.00982121
IRF2BPL	_S665	IL4IL13_vs_Untreated	1.77292	2.13626e-16
NUMA1	_S1181	IL4IL13_vs_Untreated	1.72899	2.37079e-10
TAF7	_S14	IL4IL13_vs_Untreated	1.70731	0.0476235
TAF7	_S4	IL4IL13_vs_Untreated	1.70731	0.0476235
KLF3	_S224	IL4IL13_vs_Untreated	1.64198	3.08377e-05
BIN1	_T307	IL4IL13_vs_Untreated	1.5779	2.75325e-15
KMT2D	_S2726	IL4IL13_vs_Untreated	1.56229	0.000960843
PDE3B	_S280	IL4IL13_vs_Untreated	1.4644	0.000608296
NHSL2	_S1061	IL4IL13_vs_Untreated	1.38935	8.52046e-05
EGR2	_T263	IL4IL13_vs_Untreated	1.32819	0.014939
RIF1	_S2196	IL4IL13_vs_Untreated	1.26318	2.62928e-06
PPP1R2	_T92	IL4IL13_vs_Untreated	1.24766	0.000827082
RIF1	_S2205	IL4IL13_vs_Untreated	1.21813	0.00201599
ZC3H4	_S808	IL4IL13_vs_Untreated	1.16392	0.0203312
SLC7A6	_S22	IL4IL13_vs_Untreated	1.15397	0.0308137
C1orf198	_S289	IL4IL13_vs_Untreated	1.14988	0.0244787
LARP4	_T389	IL4IL13_vs_Untreated	1.1465	2.04214e-07
LARP4B	_T595	IL4IL13_vs_Untreated	1.12935	0.00265825
AHNAK	_S1196	IL4IL13_vs_Untreated	1.10694	0.0451008
ZNF318	_S1933	IL4IL13_vs_Untreated	1.04727	0.0214631
ZNF318	_T1932	IL4IL13_vs_Untreated	1.04727	0.0214631
GART	_S973	IL4IL13_vs_Untreated	1.01627	0.00586722
GART	_T971	IL4IL13_vs_Untreated	1.01627	0.00586722
DNAJC16	_T433	IL4IL13_vs_Untreated	0.995077	0.00517082
ATXN3	_S265	IL4IL13_vs_Untreated	0.953973	0.0323339
CCDC86	_T65	IL4IL13_vs_Untreated	0.951412	0.0172517
CEP250	_T2233	IL4IL13_vs_Untreated	0.941991	0.0200049
ATP6V1A	_T148	IL4IL13_vs_Untreated	0.92473	0.00019915
LASP1	_S150	IL4IL13_vs_Untreated	0.924264	0.0048435
GAS7	_S161	IL4IL13_vs_Untreated	0.91827	3.27291e-11
SH3PXD2A	_S1017	IL4IL13_vs_Untreated	0.91793	1.73179e-07
ARAP1	_S634	IL4IL13_vs_Untreated	0.887548	1.46328e-14
POR	_T59	IL4IL13_vs_Untreated	0.866709	3.58385e-11
POR	_T61	IL4IL13_vs_Untreated	0.866709	3.58385e-11
MAPKAPK2	_Y225	IL4IL13_vs_Untreated	0.8544	7.6025e-08
COPS3	_S421	IL4IL13_vs_Untreated	0.852015	7.09656e-06
KIF13B	_S1803	IL4IL13_vs_Untreated	0.811333	0.0476235
CEP131	_S798	IL4IL13_vs_Untreated	0.790223	0.00373468
MRPL44	_T224	IL4IL13_vs_Untreated	0.763614	0.000292786
	_S287	IL4IL13_vs_Untreated	0.755878	3.08377e-05
MVB12B	_S210	IL4IL13_vs_Untreated	0.727805	0.00169392
FLNA	_S2053	IL4IL13_vs_Untreated	0.702988	0.0373168
POLDIP3	_S385	IL4IL13_vs_Untreated	0.689886	0.00336324
TRA2B	_Y268	IL4IL13_vs_Untreated	0.683966	0.0394308
RBM7	_S108	IL4IL13_vs_Untreated	0.672854	0.00525201
CLINT1	_S205	IL4IL13_vs_Untreated	0.6499	0.00982121
RICTOR	_S1138	IL4IL13_vs_Untreated	0.644522	0.0214631
DYNC1H1	_S247	IL4IL13_vs_Untreated	0.595607	1.193e-08
RSF1	_Y472	IL4IL13_vs_Untreated	0.590657	0.00434968
WDR81	_S21	IL4IL13_vs_Untreated	0.544157	0.000109651
SNX2	_S93	IL4IL13_vs_Untreated	0.534807	0.000414021
KIF13A	_S1460	IL4IL13_vs_Untreated	0.502508	0.0176224
NOP56	_S462	IL4IL13_vs_Untreated	0.483197	0.0401794
TMEM115	_S320	IL4IL13_vs_Untreated	0.446167	0.0277404
SPAG9	_S245	IL4IL13_vs_Untreated	0.425982	2.04214e-07
HIBADH	_T280	IL4IL13_vs_Untreated	0.41427	0.0226835
VIPAS39	_S90	IL4IL13_vs_Untreated	0.408074	3.64572e-05
DDX27	_Y580	IL4IL13_vs_Untreated	0.403856	0.0417879
PACS2	_S368	IL4IL13_vs_Untreated	0.402581	0.0216108
ERC1	_S191	IL4IL13_vs_Untreated	0.355073	0.00799718
TLN1	_S455	IL4IL13_vs_Untreated	-0.380486	0.0470169
PLA2G4A	_Y456	IL4IL13_vs_Untreated	-0.416899	0.00022474
TNS3	_S649	IL4IL13_vs_Untreated	-0.434792	0.0383964
STRIP1	_Y62	IL4IL13_vs_Untreated	-0.467589	0.0254126
EHD1	_T463	IL4IL13_vs_Untreated	-0.470624	0.000406105
CPNE8	_Y5	IL4IL13_vs_Untreated	-0.51358	0.0373168
PLEKHO2	_T442	IL4IL13_vs_Untreated	-0.530314	3.64572e-05
SPECC1	_T335	IL4IL13_vs_Untreated	-0.611751	4.23717e-07
HNRNPUL1	_S512	IL4IL13_vs_Untreated	-0.649149	0.00211243
BMS1	_Y651	IL4IL13_vs_Untreated	-0.655122	0.00797394
CIC	_T2284	IL4IL13_vs_Untreated	-0.718214	0.0073961
ZFYVE16	_S815	IL4IL13_vs_Untreated	-0.732801	0.0214631
NAP1L1	_S10	IL4IL13_vs_Untreated	-0.735318	0.00424514
PACS1	_S407	IL4IL13_vs_Untreated	-0.752763	0.00525201
RING1	_S187	IL4IL13_vs_Untreated	-0.76674	0.0073961
BLOC1S1	_S153	IL4IL13_vs_Untreated	-0.86454	1.73179e-07
BLOC1S1	_T138	IL4IL13_vs_Untreated	-0.86454	1.73179e-07
BLOC1S1	_Y142	IL4IL13_vs_Untreated	-0.86454	1.73179e-07
FLCN	_T568	IL4IL13_vs_Untreated	-0.884769	2.62146e-06
DYNC1LI1	_S421	IL4IL13_vs_Untreated	-0.891042	0.0476235
SF3B1	_S217	IL4IL13_vs_Untreated	-0.914262	6.79919e-10
PIAS1	_S497	IL4IL13_vs_Untreated	-0.920685	0.00136511
VCP	_S775	IL4IL13_vs_Untreated	-0.928474	0.0374309
GTF3C1	_S263	IL4IL13_vs_Untreated	-0.928834	0.00434968
GTF3C1	_T270	IL4IL13_vs_Untreated	-0.928834	0.00434968
GTF3C1	_T275	IL4IL13_vs_Untreated	-0.928834	0.00434968
DAB2	_S752	IL4IL13_vs_Untreated	-0.93447	0.00120192
TBC1D10A	_S20	IL4IL13_vs_Untreated	-0.936811	0.000135599
CTNNA1	_S655	IL4IL13_vs_Untreated	-0.940686	5.21806e-11
PLEKHM1	_S222	IL4IL13_vs_Untreated	-0.958995	4.93008e-05
PRAG1	_S740	IL4IL13_vs_Untreated	-1.00119	5.27894e-07
MPP1	_S37	IL4IL13_vs_Untreated	-1.17981	4.32176e-17
TMPO	_S79	IL4IL13_vs_Untreated	-1.19985	0.00128705
INPP5D	_T1012	IL4IL13_vs_Untreated	-1.21417	0.0109459
FRMD4A	_T674	IL4IL13_vs_Untreated	-1.22718	0.00150538
PPP3CA	_T362	IL4IL13_vs_Untreated	-1.24572	0.000158851
CEP131	_T383	IL4IL13_vs_Untreated	-1.25652	1.60189e-05
SEMA6B	_S828	IL4IL13_vs_Untreated	-1.28867	0.00863311
CLIP2	_S173	IL4IL13_vs_Untreated	-1.42031	0.00982121
SLC29A3	_S15	IL4IL13_vs_Untreated	-1.43953	0.0254126
SH3PXD2B	_S500	IL4IL13_vs_Untreated	-1.47037	0.0159525
SRPK2	_T547	IL4IL13_vs_Untreated	-1.50687	1.52642e-06
TRPV2	_S67	IL4IL13_vs_Untreated	-1.51108	0.00348657
FBXO42	_S365	IL4IL13_vs_Untreated	-1.54467	0.0456873
LPIN1	_S114	IL4IL13_vs_Untreated	-1.58063	0.0232455
NCOR2	_S1173	IL4IL13_vs_Untreated	-1.58773	0.00969049
NCOR2	_S1251	IL4IL13_vs_Untreated	-1.6307	0.00969049
TRAK2	_S751	IL4IL13_vs_Untreated	-1.64931	7.09656e-06
TRAK2	_S770	IL4IL13_vs_Untreated	-1.64931	7.09656e-06
TRAK2	_S788	IL4IL13_vs_Untreated	-1.64931	7.09656e-06
NUP50	_S129	IL4IL13_vs_Untreated	-1.66658	3.15688e-16
NUP50	_T133	IL4IL13_vs_Untreated	-1.66658	3.15688e-16
NUP50	_Y156	IL4IL13_vs_Untreated	-1.66658	3.15688e-16
HLCS	_S124	IL4IL13_vs_Untreated	-1.7306	0.0478351
MTMR3	_S1005	IL4IL13_vs_Untreated	-1.73106	0.00307426
MTMR3	_S1006	IL4IL13_vs_Untreated	-1.73106	0.00307426
ZC3H18	_S95	IL4IL13_vs_Untreated	-1.74892	3.58385e-11
STRN	_S151	IL4IL13_vs_Untreated	-1.76452	0.00633061
ZSWIM8	_S48	IL4IL13_vs_Untreated	-1.7813	2.64881e-08
CPSF6	_S410	IL4IL13_vs_Untreated	-1.79562	0.000625881
MAST2	_S305	IL4IL13_vs_Untreated	-1.85932	0.00034051
MKI67	_T1991	IL4IL13_vs_Untreated	-1.86849	0.00265825
THRAP3	_S672	IL4IL13_vs_Untreated	-1.89874	2.9247e-05
NIPBL	_S386	IL4IL13_vs_Untreated	-1.9234	1.89001e-11
AREL1	_S327	IL4IL13_vs_Untreated	-1.94291	0.023099
RPL19	_T187	IL4IL13_vs_Untreated	-1.9657	0.00309833
HLA-A	_S359	IL4IL13_vs_Untreated	-2.06141	2.39329e-14
RNH1	_S7	IL4IL13_vs_Untreated	-2.3474	0.0119906
CTPS2	_S564	IL4IL13_vs_Untreated	-2.424	0.00912139
PHACTR4	_S131	IL4IL13_vs_Untreated	-2.45521	0.00215074
MYO1E	_Y941	IL4IL13_vs_Untreated	-2.60386	0.0270433
EIF2S1	_T279	IL4IL13_vs_Untreated	-2.62009	1.57997e-13
RAB11FIP1	_S438	IL4IL13_vs_Untreated	-2.73822	0.0147679
TOP2A	_S1387	IL4IL13_vs_Untreated	-2.91097	0.00694119
EP300	_T887	IL4IL13_vs_Untreated	-2.91819	1.67314e-05
LMF1	_S23	IL4IL13_vs_Untreated	-3.15136	1.48766e-06
OGFR	_T478	IL4IL13_vs_Untreated	-3.53422	0.0341944
ZMYND8	_S737	IL4IL13_vs_Untreated	-3.68773	0.000625881
MAP2K2	_T25	K_vs_Untreated	4.09263	0.00491072
RREB1	_S1174	K_vs_Untreated	3.58569	0.00968586
EVA1B	_T148	K_vs_Untreated	3.35488	0.00294879
BRPF1	_T1135	K_vs_Untreated	3.28523	0.00045882
ACLY	_T434	K_vs_Untreated	2.88236	0.0413361
SDCBP	_Y50	K_vs_Untreated	2.67192	0.00145545
MME	_S6	K_vs_Untreated	2.63218	0.0383776
PARN	_S557	K_vs_Untreated	2.45474	0.0489643
OTUB1	_T199	K_vs_Untreated	2.38696	0.0483809
MYO9B	_S1323	K_vs_Untreated	2.14733	0.00957874
SRC	_T72	K_vs_Untreated	2.10481	0.00054686
NCOR2	_S1009	K_vs_Untreated	2.09825	0.0185252
ACTB	_Y166	K_vs_Untreated	2.03569	0.000413662
INPP5D	_S883	K_vs_Untreated	2.02795	1.84775e-06
AHNAK	_T4430	K_vs_Untreated	1.97719	0.00366231
LPIN1	_S114	K_vs_Untreated	1.94906	0.00499071
HSPB1	_S15	K_vs_Untreated	1.9026	0.0314845
AHNAK	_T4877	K_vs_Untreated	1.76896	0.0327588
PLD2	_T488	K_vs_Untreated	1.7616	0.0049156
AHNAK	_S3411	K_vs_Untreated	1.74957	0.0489086
MAP4K3	_T426	K_vs_Untreated	1.7495	0.0242706
ESYT2	_S743	K_vs_Untreated	1.7176	2.45261e-06
LENG1	_S59	K_vs_Untreated	1.71488	0.02967
ABCC3	_T882	K_vs_Untreated	1.61655	0.0464807
AHNAK	_T4100	K_vs_Untreated	1.60891	0.00499071
TASL	_S159	K_vs_Untreated	1.59844	0.00995416
ASPH	_S20	K_vs_Untreated	1.57647	0.00222248
TIAM1	_T320	K_vs_Untreated	1.48128	3.93674e-05
MVB12B	_S210	K_vs_Untreated	1.36203	2.80125e-07
DYNC1H1	_S247	K_vs_Untreated	1.36129	6.27551e-15
AHNAK	_S3426	K_vs_Untreated	1.33643	0.0153884
DNAJC16	_T433	K_vs_Untreated	1.32605	0.00085509
PAK2	_S58	K_vs_Untreated	1.31812	0.0264262
CLIP4	_S610	K_vs_Untreated	1.2746	0.00580157
TMF1	_S933	K_vs_Untreated	1.26844	0.0069564
TRIP12	_S1381	K_vs_Untreated	1.25307	0.0315129
STARD8	_S135	K_vs_Untreated	1.23456	0.00261321
SDF4	_T193	K_vs_Untreated	1.23291	0.00908639
DDX41	_T13	K_vs_Untreated	1.09505	2.57987e-13
RIF1	_S2205	K_vs_Untreated	1.09467	0.0333818
C1orf198	_S289	K_vs_Untreated	1.05029	0.0470794
CEP250	_T2233	K_vs_Untreated	1.03113	0.00855764
DNAJC7	_S414	K_vs_Untreated	1.00347	0.00174371
DNAJC7	_S417	K_vs_Untreated	1.00347	0.00174371
AKAP13	_T1607	K_vs_Untreated	0.986941	6.00352e-09
RASAL2	_S758	K_vs_Untreated	0.971641	0.00932626
SCRIB	_T1558	K_vs_Untreated	0.969272	0.0048519
RBM33	_T853	K_vs_Untreated	0.943751	0.0261524
ATXN3	_S265	K_vs_Untreated	0.930708	0.0319558
MRPL44	_T224	K_vs_Untreated	0.902401	0.000313558
VIPAS39	_S90	K_vs_Untreated	0.896013	6.93295e-11
CCDC88B	_T624	K_vs_Untreated	0.886478	0.0186785
NAP1L1	_S10	K_vs_Untreated	0.831439	0.00115256
	_S287	K_vs_Untreated	0.827845	9.86149e-06
POR	_T59	K_vs_Untreated	0.708149	3.39887e-09
POR	_T61	K_vs_Untreated	0.708149	3.39887e-09
IRF2BPL	_S665	K_vs_Untreated	0.684621	2.45261e-06
GAS7	_S161	K_vs_Untreated	0.651343	7.75174e-08
LARP4	_T389	K_vs_Untreated	0.587315	0.0170307
MPP1	_S37	K_vs_Untreated	0.55934	5.19746e-09
SNX2	_S93	K_vs_Untreated	0.490521	0.00044845
UBAP2	_T1009	K_vs_Untreated	0.48514	0.00373693
UBAP2	_T1016	K_vs_Untreated	0.48514	0.00373693
ERC1	_S191	K_vs_Untreated	0.457153	0.000334923
PPP1CB	_Y304	K_vs_Untreated	0.266412	0.0489086
SPAG9	_S245	K_vs_Untreated	-0.30567	0.000183292
PLA2G4A	_Y456	K_vs_Untreated	-0.336362	0.00535992
BAG6	_S100	K_vs_Untreated	-0.337634	0.00855764
EHD1	_T463	K_vs_Untreated	-0.397071	0.00503945
PLEKHO2	_T442	K_vs_Untreated	-0.403043	0.00310768
BIN1	_T307	K_vs_Untreated	-0.491046	0.000291164
HNRNPUL1	_S512	K_vs_Untreated	-0.552861	0.0217823
SMCR8	_S400	K_vs_Untreated	-0.567865	0.00595303
PACS2	_S368	K_vs_Untreated	-0.571369	0.000291164
NOP56	_S462	K_vs_Untreated	-0.572416	0.0125148
ARAP1	_S634	K_vs_Untreated	-0.599695	4.10859e-10
CTNNA1	_S655	K_vs_Untreated	-0.601399	1.92525e-06
RING1	_S187	K_vs_Untreated	-0.654037	0.0495764
ARMCX3	_S113	K_vs_Untreated	-0.656473	8.03351e-06
SOS1	_S1161	K_vs_Untreated	-0.674108	0.0192703
SQSTM1	_T278	K_vs_Untreated	-0.714286	0.00016036
DIP2B	_T263	K_vs_Untreated	-0.774696	0.0260135
GAB2	_S133	K_vs_Untreated	-0.78189	0.00115256
TBC1D10A	_S20	K_vs_Untreated	-0.793434	0.00206678
GTF3C1	_S263	K_vs_Untreated	-0.802771	0.0227396
GTF3C1	_T270	K_vs_Untreated	-0.802771	0.0227396
GTF3C1	_T275	K_vs_Untreated	-0.802771	0.0227396
SEPTIN9	_S41	K_vs_Untreated	-0.817065	0.00146871
TMPO	_T74	K_vs_Untreated	-0.817795	0.00759071
FCHSD2	_Y659	K_vs_Untreated	-0.819353	5.36857e-08
SLC4A2	_T115	K_vs_Untreated	-0.842032	0.00044845
ITSN1	_S203	K_vs_Untreated	-0.969358	0.0304368
NCOR2	_S1964	K_vs_Untreated	-0.97741	0.00535992
SH3KBP1	_T179	K_vs_Untreated	-0.990411	6.14568e-11
MAPK3	_T202	K_vs_Untreated	-1.0439	0.00759071
MAP4	_S1073	K_vs_Untreated	-1.07833	0.0341846
LMF1	_S23	K_vs_Untreated	-1.1098	0.00499071
CAST	_S411	K_vs_Untreated	-1.22203	0.0312245
TMPO	_S79	K_vs_Untreated	-1.23334	0.00104688
ZNF318	_S1933	K_vs_Untreated	-1.26674	0.00313984
ZNF318	_T1932	K_vs_Untreated	-1.26674	0.00313984
DAXX	_T174	K_vs_Untreated	-1.29381	0.00045882
WNK1	_S185	K_vs_Untreated	-1.36774	0.024642
EIF4G2	_T514	K_vs_Untreated	-1.37617	0.0302492
SCAF11	_T807	K_vs_Untreated	-1.41213	2.43547e-07
NCOR2	_S1173	K_vs_Untreated	-1.43036	0.02067
HCLS1	_T308	K_vs_Untreated	-1.44227	0.00139442
HLA-A	_S359	K_vs_Untreated	-1.47801	3.31184e-11
CEP131	_T383	K_vs_Untreated	-1.49885	4.47935e-05
UBQLN4	_S236	K_vs_Untreated	-1.49885	4.31519e-05
NUP50	_S129	K_vs_Untreated	-1.50873	5.56282e-15
NUP50	_T133	K_vs_Untreated	-1.50873	5.56282e-15
NUP50	_Y156	K_vs_Untreated	-1.50873	5.56282e-15
ZFYVE16	_S815	K_vs_Untreated	-1.51594	0.00150681
RABL6	_T364	K_vs_Untreated	-1.51755	0.0302492
NUP93	_S767	K_vs_Untreated	-1.52329	2.61553e-05
NEK9	_S832	K_vs_Untreated	-1.5533	0.000350743
MYO1F	_T1005	K_vs_Untreated	-1.60649	0.000766745
CHTF18	_S63	K_vs_Untreated	-1.61064	0.00054686
YBX3	_S324	K_vs_Untreated	-1.64598	0.00461357
RAF1	_T242	K_vs_Untreated	-1.6693	0.0489086
RIN2	_S395	K_vs_Untreated	-1.70795	0.00114035
SRSF9	_S216	K_vs_Untreated	-1.92501	0.00511109
ZC3H18	_S95	K_vs_Untreated	-1.96114	3.30542e-12
NIPBL	_S386	K_vs_Untreated	-2.04581	1.47769e-10
RPL19	_T187	K_vs_Untreated	-2.07493	0.00366231
TACC1	_S316	K_vs_Untreated	-2.20866	0.00324086
EIF4G1	_S1145	K_vs_Untreated	-2.24477	7.82356e-05
PHACTR4	_S131	K_vs_Untreated	-2.27929	0.00328288
ILF3	_S57	K_vs_Untreated	-2.30808	0.0489086
TMED8	_S12	K_vs_Untreated	-2.31487	2.71915e-15
RTN1	_T80	K_vs_Untreated	-2.32409	0.00162568
MYO1E	_Y941	K_vs_Untreated	-2.38634	0.0388078
BLTP3A	_S758	K_vs_Untreated	-2.5107	0.0232148
TOM1L2	_S168	K_vs_Untreated	-2.53293	0.0203018
TOM1L2	_T177	K_vs_Untreated	-2.53293	0.0203018
CARHSP1	_T50	K_vs_Untreated	-2.6097	0.0125148
CTPS2	_S564	K_vs_Untreated	-2.62202	0.00855764
HDGF	_S202	K_vs_Untreated	-2.69866	0.00222248
TLK2	_S771	K_vs_Untreated	-2.73891	0.0420022
RBMS1	_S48	K_vs_Untreated	-2.79228	0.00137683
ZSWIM8	_S48	K_vs_Untreated	-3.08277	2.61001e-11
IRS2	_Y576	K_vs_Untreated	-3.19623	0.000114026
EP300	_T887	K_vs_Untreated	-3.23505	0.000114026
ALKBH5	_S69	K_vs_Untreated	-3.24413	0.000114026
ARAP1	_Y431	K_vs_Untreated	-3.35798	0.00016036
SF3B1	_S217	K_vs_Untreated	-3.6891	1.1288e-20
ENO1	_T41	TGFb_vs_Untreated	5.63779	2.66221e-07
ACIN1	_S714	TGFb_vs_Untreated	4.3377	0.000533673
PABIR1	_S276	TGFb_vs_Untreated	4.29237	0.0153467
IQGAP3	_S465	TGFb_vs_Untreated	3.5243	8.16522e-05
IQGAP3	_T471	TGFb_vs_Untreated	3.5243	8.16522e-05
AFDN	_S589	TGFb_vs_Untreated	3.37761	0.00016479
SRC	_T72	TGFb_vs_Untreated	3.24536	0.000302999
MEAF6	_S118	TGFb_vs_Untreated	3.12957	0.000467813
AHNAK	_S2542	TGFb_vs_Untreated	3.03552	0.0421632
SLC1A4	_S13	TGFb_vs_Untreated	2.73254	0.0443997
YBX1	_S209	TGFb_vs_Untreated	2.53192	0.0149588
RABL6	_S365	TGFb_vs_Untreated	2.5036	0.00144141
KMT2C	_S2831	TGFb_vs_Untreated	2.45109	0.044309
JUN	_S17	TGFb_vs_Untreated	2.05284	0.0308171
TAF7	_S14	TGFb_vs_Untreated	2.05258	0.00804447
TAF7	_S4	TGFb_vs_Untreated	2.05258	0.00804447
MAPKAPK2	_Y225	TGFb_vs_Untreated	1.87501	1.03955e-14
NUMA1	_S1181	TGFb_vs_Untreated	1.86657	7.36744e-11
LPIN1	_T92	TGFb_vs_Untreated	1.74932	0.023501
TAF9	_S158	TGFb_vs_Untreated	1.69794	0.000265072
TTC7A	_S674	TGFb_vs_Untreated	1.63913	1.79757e-10
SCD	_T199	TGFb_vs_Untreated	1.63258	0.00601248
TBC1D22A	_S171	TGFb_vs_Untreated	1.54601	0.0356965
PPIL4	_S188	TGFb_vs_Untreated	1.48628	1.27668e-06
SERBP1	_S197	TGFb_vs_Untreated	1.48296	0.00996561
NBEAL2	_T2009	TGFb_vs_Untreated	1.47531	0.0134545
EGR2	_T263	TGFb_vs_Untreated	1.46157	0.00308411
MTOR	_T2474	TGFb_vs_Untreated	1.45986	0.0451053
GCC1	_S620	TGFb_vs_Untreated	1.37844	0.00270149
P2RY11	_T350	TGFb_vs_Untreated	1.36787	8.4551e-08
FAM120A	_S462	TGFb_vs_Untreated	1.32404	0.0302944
ATXN3	_S265	TGFb_vs_Untreated	1.24107	0.00114123
STARD8	_S135	TGFb_vs_Untreated	1.11688	0.00265872
RICTOR	_S1138	TGFb_vs_Untreated	1.11554	2.5328e-05
POR	_T59	TGFb_vs_Untreated	1.10654	1.07016e-10
POR	_T61	TGFb_vs_Untreated	1.10654	1.07016e-10
PBRM1	_T346	TGFb_vs_Untreated	1.08744	5.60755e-08
EPB41L1	_S650	TGFb_vs_Untreated	1.08195	0.0167088
RAI14	_S667	TGFb_vs_Untreated	1.05192	0.00957366
EPB41L1	_S648	TGFb_vs_Untreated	0.976504	0.00318782
FRMD4A	_S363	TGFb_vs_Untreated	0.92521	0.0422221
UBE4B	_S103	TGFb_vs_Untreated	0.92347	0.0103728
LASP1	_S150	TGFb_vs_Untreated	0.911509	0.000631942
KIF13A	_S1460	TGFb_vs_Untreated	0.894337	1.83405e-06
USP14	_Y136	TGFb_vs_Untreated	0.869513	0.0372788
KLF3	_S224	TGFb_vs_Untreated	0.850006	0.000982948
SCRIB	_T1558	TGFb_vs_Untreated	0.849118	0.000918231
BMS1	_Y651	TGFb_vs_Untreated	0.84715	0.000302999
NOP56	_S462	TGFb_vs_Untreated	0.798744	4.9022e-05
DLGAP4	_S620	TGFb_vs_Untreated	0.773777	0.00983101
EIF3G	_S264	TGFb_vs_Untreated	0.752895	6.92707e-07
CEP131	_S798	TGFb_vs_Untreated	0.716128	0.0102625
	_S287	TGFb_vs_Untreated	0.704656	0.00010125
HLA-A	_S359	TGFb_vs_Untreated	0.663925	0.000426952
PHF6	_S57	TGFb_vs_Untreated	0.63932	0.0106636
PHF6	_S61	TGFb_vs_Untreated	0.63932	0.0106636
PHF6	_S66	TGFb_vs_Untreated	0.63932	0.0106636
IRF2BPL	_S665	TGFb_vs_Untreated	0.638223	5.91379e-06
COIL	_S386	TGFb_vs_Untreated	0.627552	3.57113e-06
COIL	_S390	TGFb_vs_Untreated	0.627552	3.57113e-06
TSC22D2	_T18	TGFb_vs_Untreated	0.624264	0.0245302
TSC22D2	_T19	TGFb_vs_Untreated	0.624264	0.0245302
SLC38A10	_S997	TGFb_vs_Untreated	0.612381	0.000100555
GAS7	_S161	TGFb_vs_Untreated	0.526227	3.57933e-06
ATP6V1A	_T148	TGFb_vs_Untreated	0.509574	0.00777952
MCM6	_S13	TGFb_vs_Untreated	0.49453	0.0480825
SPECC1	_T335	TGFb_vs_Untreated	0.458834	8.16522e-05
HIBADH	_T280	TGFb_vs_Untreated	0.453565	0.0033003
NUP214	_S440	TGFb_vs_Untreated	0.450891	5.30772e-09
SH3KBP1	_T179	TGFb_vs_Untreated	0.36269	0.00411584
RIPOR1	_T719	TGFb_vs_Untreated	0.289357	0.023501
RIPOR1	_Y718	TGFb_vs_Untreated	0.289357	0.023501
LUZP1	_S996	TGFb_vs_Untreated	-0.40223	0.0103728
PLA2G4A	_Y456	TGFb_vs_Untreated	-0.410896	0.000253186
BAG6	_S100	TGFb_vs_Untreated	-0.429108	0.000250892
CTNNA1	_S655	TGFb_vs_Untreated	-0.445992	0.000250892
EHD1	_T463	TGFb_vs_Untreated	-0.461537	0.000462894
FLCN	_T568	TGFb_vs_Untreated	-0.465222	0.0105242
NUP50	_S221	TGFb_vs_Untreated	-0.492938	0.0168758
ERC1	_S191	TGFb_vs_Untreated	-0.51326	3.43461e-05
PLA2G4A	_T447	TGFb_vs_Untreated	-0.54875	0.0142676
GTF3C1	_S746	TGFb_vs_Untreated	-0.548985	6.28234e-05
CPNE8	_Y5	TGFb_vs_Untreated	-0.550098	0.0103728
BLOC1S1	_S153	TGFb_vs_Untreated	-0.589478	0.000211315
BLOC1S1	_T138	TGFb_vs_Untreated	-0.589478	0.000211315
BLOC1S1	_Y142	TGFb_vs_Untreated	-0.589478	0.000211315
CEBPB	_S227	TGFb_vs_Untreated	-0.59409	0.0460861
CC2D1B	_S593	TGFb_vs_Untreated	-0.62717	0.00057697
SLC4A2	_T115	TGFb_vs_Untreated	-0.63182	0.00644575
TBC1D10A	_S20	TGFb_vs_Untreated	-0.633632	0.0167088
RSF1	_Y472	TGFb_vs_Untreated	-0.640311	0.000826928
FRMD8	_S442	TGFb_vs_Untreated	-0.680796	0.00065704
PLEKHO2	_T442	TGFb_vs_Untreated	-0.695045	2.32396e-07
PARP10	_S663	TGFb_vs_Untreated	-0.697432	0.00347024
MPP1	_S37	TGFb_vs_Untreated	-0.741035	3.77821e-12
RAB3D	_S3	TGFb_vs_Untreated	-0.752791	0.00217384
RAB3D	_T7	TGFb_vs_Untreated	-0.752791	0.00217384
SRPK2	_T547	TGFb_vs_Untreated	-0.775153	0.0047985
SEPTIN9	_S41	TGFb_vs_Untreated	-0.78067	6.63178e-06
NUP93	_S767	TGFb_vs_Untreated	-0.801151	0.00399397
FCHSD2	_Y659	TGFb_vs_Untreated	-0.81845	4.32219e-08
OSBPL11	_S32	TGFb_vs_Untreated	-0.845461	0.0103728
OSBPL11	_S33	TGFb_vs_Untreated	-0.845461	0.0103728
OSBPL11	_S44	TGFb_vs_Untreated	-0.845461	0.0103728
GAB2	_T283	TGFb_vs_Untreated	-0.873386	7.05734e-05
MRTFB	_S921	TGFb_vs_Untreated	-0.891958	0.000586525
ATRX	_T844	TGFb_vs_Untreated	-0.972646	1.56118e-07
COPS3	_S421	TGFb_vs_Untreated	-0.979021	8.47607e-07
CC2D1A	_S208	TGFb_vs_Untreated	-0.984511	0.00359986
DOCK7	_T2124	TGFb_vs_Untreated	-0.992565	0.0367393
LMNB2	_S424	TGFb_vs_Untreated	-1.01071	0.0202368
SYNRG	_T942	TGFb_vs_Untreated	-1.03147	0.00144141
RIN2	_S762	TGFb_vs_Untreated	-1.03544	0.0151106
SLAIN2	_S345	TGFb_vs_Untreated	-1.05574	0.0314005
PARP10	_S331	TGFb_vs_Untreated	-1.05778	2.94327e-07
ATP13A3	_Y129	TGFb_vs_Untreated	-1.08641	7.5335e-10
FLNA	_S2053	TGFb_vs_Untreated	-1.10551	0.0112848
ARAP1	_Y431	TGFb_vs_Untreated	-1.19663	0.0103728
MAP4	_S1151	TGFb_vs_Untreated	-1.20827	0.0302944
GTF3C2	_S772	TGFb_vs_Untreated	-1.25158	0.000231273
ABI3	_S170	TGFb_vs_Untreated	-1.26155	1.85985e-05
WNK1	_S185	TGFb_vs_Untreated	-1.30405	0.0107433
ROCK2	_S1121	TGFb_vs_Untreated	-1.31365	0.000152136
WDR59	_T581	TGFb_vs_Untreated	-1.35218	0.000594707
PLEC	_T4414	TGFb_vs_Untreated	-1.41573	0.000102698
ATP7A	_S359	TGFb_vs_Untreated	-1.47019	0.00663269
PRAG1	_S740	TGFb_vs_Untreated	-1.47754	1.29311e-10
BAG6	_S1117	TGFb_vs_Untreated	-1.49049	0.0032013
ARHGEF1	_S776	TGFb_vs_Untreated	-1.58524	0.00552483
SLC43A2	_S278	TGFb_vs_Untreated	-1.63315	0.0118787
CRYBG3	_Y2089	TGFb_vs_Untreated	-1.63403	0.0266374
LMF1	_S23	TGFb_vs_Untreated	-1.64974	9.2503e-05
TOM1L2	_S168	TGFb_vs_Untreated	-1.68061	0.0359985
TOM1L2	_T177	TGFb_vs_Untreated	-1.68061	0.0359985
RPL19	_T187	TGFb_vs_Untreated	-1.72187	0.00692538
LAMP2	_S77	TGFb_vs_Untreated	-1.73469	0.0491495
LAMP2	_T73	TGFb_vs_Untreated	-1.73469	0.0491495
LAMP2	_Y74	TGFb_vs_Untreated	-1.73469	0.0491495
PCNX3	_S1955	TGFb_vs_Untreated	-1.75784	0.015409
SNX18	_S196	TGFb_vs_Untreated	-1.76816	0.0196614
CEP131	_T383	TGFb_vs_Untreated	-1.7894	2.52273e-08
VCP	_S775	TGFb_vs_Untreated	-1.80076	0.00034636
TNS1	_T1537	TGFb_vs_Untreated	-1.84809	0.0034682
MTMR3	_S1005	TGFb_vs_Untreated	-1.92035	0.0033003
MTMR3	_S1006	TGFb_vs_Untreated	-1.92035	0.0033003
CYLD	_T393	TGFb_vs_Untreated	-1.94956	0.0460861
EP300	_T887	TGFb_vs_Untreated	-1.95363	0.000161002
SRRM1	_S717	TGFb_vs_Untreated	-1.96072	0.043487
RTN1	_T80	TGFb_vs_Untreated	-2.01787	0.00337025
ZC3H18	_S95	TGFb_vs_Untreated	-2.0544	1.58821e-12
SCAF11	_T807	TGFb_vs_Untreated	-2.06955	2.92294e-12
PLEKHM1	_S222	TGFb_vs_Untreated	-2.1167	3.77821e-12
MRTFA	_S124	TGFb_vs_Untreated	-2.11945	0.0151106
ZSWIM8	_S48	TGFb_vs_Untreated	-2.16528	1.29311e-10
EIF4G1	_S1145	TGFb_vs_Untreated	-2.17085	8.54987e-05
RBMS1	_S48	TGFb_vs_Untreated	-2.21169	0.00420803
CRYBG3	_T1912	TGFb_vs_Untreated	-2.21474	0.0183776
BASP1	_S40	TGFb_vs_Untreated	-2.22561	0.000419253
NIPBL	_S386	TGFb_vs_Untreated	-2.25283	3.4991e-11
EIF2S1	_T279	TGFb_vs_Untreated	-2.46822	1.26125e-12
MAST2	_S1407	TGFb_vs_Untreated	-2.49012	0.00181373
THRAP3	_S672	TGFb_vs_Untreated	-2.64405	5.85841e-05
TRIM37	_S454	TGFb_vs_Untreated	-2.78375	0.0171343
INPP5D	_T1012	TGFb_vs_Untreated	-2.80201	0.00118421
SH2B3	_T327	TGFb_vs_Untreated	-2.80292	0.00158002
RFC1	_S69	TGFb_vs_Untreated	-2.84535	2.22598e-05
SPECC1L	_S835	TGFb_vs_Untreated	-3.10695	0.00901471
PHACTR4	_S131	TGFb_vs_Untreated	-3.11316	0.000364462
EED	_S34	TGFb_vs_Untreated	-3.13228	0.0489169
SF3B1	_S217	TGFb_vs_Untreated	-3.14937	5.556e-19
GIT2	_T401	TGFb_vs_Untreated	-3.33687	0.0376648
ZMYND8	_S737	TGFb_vs_Untreated	-3.83249	0.000883678
CARHSP1	_T50	TGFb_vs_Untreated	-3.83879	0.00144141
MIA3	_S408	TGFb_vs_Untreated	-4.52112	0.0179621
