## Supplementary Data containing Supplementary Tables 1-10 for "Decoding molecular programs that define macrophage responses to tumor-derived cues": SupplTable10_overlap_TCM.xlsx

### Sheet: overlap_counts
	TCM1	TCM2	TCM3	TCM4
Lactate	7	28	28	28
Oleate	1	2	2	2
TGFb	8	33	18	35
K+	46	48	29	33
ADO	148	275	129	194
M2c	51	54	30	48
M2a	86	155	66	114
M1	188	653	285	404

### Sheet: overlap_details
Macrophage_condition	TCM_condition	Overlap_count	Overlapping_genes
Lactate	TCM1	7	CLDN23, DZIP1L, FCGR3A, MRO, RAB11FIP5, SLC11A1, TMEM163
Lactate	TCM2	28	ABCG1, BMP6, CD72, CLDN23, CSF3R, CYGB, DNAH17, DZIP1L, FCGR3A, GCHFR, GPX3, IL1R1, ITGAE, KLHDC8B, MRO, NOTCH3, NOXA1, PAPLN, RAB11FIP5, RNASE4, SERINC2, SLC11A1, ST6GALNAC2, SYTL3, TFPI, TMEM163, TMEM198B, VMO1
Lactate	TCM3	28	ABCG1, BMP6, CD72, CLDN23, CSF3R, CYGB, DNAH17, DZIP1L, FCGR3A, GCHFR, GPX3, IL1R1, ITGAE, KLHDC8B, MRO, NOTCH3, NOXA1, PAPLN, RAB11FIP5, RNASE4, SERINC2, SLC11A1, ST6GALNAC2, SYTL3, TFPI, TMEM163, TMEM198B, VMO1
Lactate	TCM4	28	ABCG1, BMP6, CD72, CLDN23, CSF3R, CYGB, DNAH17, DZIP1L, FCGR3A, GCHFR, GPX3, IL1R1, ITGAE, KLHDC8B, MRO, NOTCH3, NOXA1, PAPLN, RAB11FIP5, RNASE4, SERINC2, SLC11A1, ST6GALNAC2, SYTL3, TFPI, TMEM163, TMEM198B, VMO1
Oleate	TCM1	1	PDK4
Oleate	TCM2	2	PDK4, PLIN2
Oleate	TCM3	2	PDK4, PLIN2
Oleate	TCM4	2	PDK4, PLIN2
TGFb	TCM1	8	CLEC12A, DZIP1L, FGD5, FGF11, ID3, OSM, TMEM163, WNT5A
TGFb	TCM2	33	CDKN1C, COL7A1, DIXDC1, DNASE2, DUSP1, DZIP1L, FGD5, GCHFR, ID3, IFITM10, IQSEC2, ITGAE, ITGAV, LINC01503, LOC646030, MRC2, NMB, NUPR1, OLR1, OSM, PMEPA1, RHOH, RUNX3-AS1, SKI, SKIL, SLC44A2, STX6, TAMALIN, TMCC3, TMEM163, TMEM52B, VDR, WNT5A
TGFb	TCM3	18	CDKN1C, COL7A1, DAB2IP, DZIP1L, GCHFR, IFITM10, ITGAE, LOC646030, MRC2, NUPR1, OSM, RUNX3-AS1, SKIL, SLC44A2, STX6, TMCC3, TMEM163, WNT5A
TGFb	TCM4	35	ADAMTS2, CDKN1C, COL7A1, DAB2IP, DIXDC1, DNASE2, DUSP1, DZIP1L, FGD5, FGF11, GCHFR, GPR31, ID3, IFITM10, IQSEC2, ITGAE, LINC01503, LMO7, LOC646030, NMB, NUPR1, OSM, PCNX2, PMEPA1, RHOH, RUNX3-AS1, SH3BP4, SKI, SKIL, STX6, TAMALIN, TMCC3, TMEM163, VDR, WNT5A
K+	TCM1	46	ADPRH, ARG2, BATF2, CCL24, CCL7, CCL8, CCR5, CMPK2, DDX58, DYSF, EIF2AK2, EPSTI1, GSTM3, HEG1, HELZ2, HERC5, HERC6, IFI35, IFI44, IFIT1, IFIT2, IFIT3, IFIT5, IRF7, ISG15, LOC105369313, MX1, MX2, OAS1, OAS2, OAS3, OASL, PARP9, PCBP4, PLSCR1, QPCT, REC8, RND3, RSAD2, SAMD9, SAMD9L, SHFL, TOR1B, USP18, XAF1, XCR1
K+	TCM2	48	ADAT3, AKR1C1, ARG2, CCL7, CCR2, CCR5, CES1, CLIC6, CLLU1-AS1, COL7A1, DYSF, EREG, GBP5, GSTM3, H1-2, H2AC6, H2BC12, H2BC4, H2BC5, H4C8, IRAK2, IRF7, ITGA7, KIAA1958, LOC105369313, MDK, MMP8, MRPS6, NMB, OASL, PCBP4, PELI3, PLEKHA4, PLSCR1, REC8, RGMA, RND3, SAMD9, SERPING1, SHFL, SLC38A2, SLC44A1, SLC5A3, SP140, SPHK1, VENTX, VIT, XCR1
K+	TCM3	29	AKR1C1, ARG2, CCL7, CCR2, CES1, COL11A2, COL7A1, EREG, FRY, FXYD6, GBP4, GBP5, GSTM3, H1-2, H2BC12, LOC105369313, LYNX1, MDK, MRPS6, PCBP4, PELI3, PITPNM3, PTGES3P1, REC8, RMDN2, RND3, SLC44A1, SLC5A3, XCR1
K+	TCM4	33	ADAT3, AKR1C1, ARG2, CCL7, CCR2, CES1, CLIC6, COL7A1, DYSF, EREG, GSTM3, H1-2, H2AC6, H2BC12, H2BC4, H2BC5, ITGA7, JAKMIP2, LOC105369313, NMB, PCBP4, PELI3, PLSCR1, REC8, RGMA, RMDN2, RND3, SCD, SLC38A2, SLC44A1, SPHK1, SUGCT-AS1, XCR1
ADO	TCM1	148	ADAMTSL4, ADGRE2, AFDN, AQP3, ARG2, ARRDC4, BCL2L11, BTBD19, C1RL, C9orf72, CCL2, CCL7, CCL8, CCR5, CD14, CD163, CD226, CD300E, CD40, CD80, CDYL2, CEACAM4, CHPF, CISH, CLDN23, CMPK2, CR1, CTSL, CXCL1, CXCL2, CXCL3, CXCL5, DCUN1D3, DDX58, DSC2, DSE, EDNRB, EML4, ENPP2, ETS1, FAM20A, FCGR1A, FCGR1BP, FCGR1CP, FCGR3A, FNDC3B, FPR1, FPR2, FSD1L, GLT1D1, GLUL, HAPLN3, HELZ2, HERC5, HERC6, HRH2, HS3ST1…
ADO	TCM2	275	A4GALT, ABCG1, ABHD17C, ADGRE2, ADM, AKR1C1, AKR1C3, AKT3, AP3B2, APOBEC3D, AQP9, ARG2, ARHGAP32, ARRDC4, AVIL, BCL2L11, BCL3, BMP6, BTBD19, C1RL, C1S, C9orf72, CA12, CACNA1G, CATIP-AS1, CCDC126, CCL18, CCL2, CCL23, CCL7, CCPG1, CCR2, CCR5, CD14, CD226, CD300E, CD300H, CD38, CD44, CD55, CD72, CD82, CDC42EP2, CDKN2D, CDYL2, CEBPB, CES1, CLCF1, CLDN23, CLDN7, CLEC4D, CLEC6A, CLMN, CPM, CR1, CRISPLD…
ADO	TCM3	129	A4GALT, ABCG1, ADM, AKR1C1, AKR1C3, AKT3, APOBEC3D, ARG2, ARHGAP32, BCL2L11, BMP6, BTBD19, C1RL, C9orf72, CACNA1G, CATIP-AS1, CCL7, CCPG1, CCR2, CD226, CD300H, CD38, CD55, CD72, CEBPB, CES1, CLCF1, CLDN23, CLDN7, CLMN, CR1, CRISPLD2, CTSL, CXCL1, CXCL16, CXCL2, CXCL3, CXCL5, CXCL8, CXCR5, CYP1B1, DSC2, EDNRB, EREG, ERO1B, FCAR, FCGR3A, FPR1, FPR2, GBP2, GBP4, GBP5, GK, GLT1D1, GLUL, H1-2, H2BC12,…
ADO	TCM4	194	A4GALT, ABCG1, ABHD17C, ADAMTS2, ADGRE2, ADM, AKR1C1, AKR1C3, AKT3, AP3B2, AQP9, ARG2, ARHGAP32, ARID5B, AVIL, BCL2L11, BMP6, BTBD19, C1RL, CA12, CACNA1G, CATIP-AS1, CCL2, CCL7, CCR2, CD226, CD300E, CD300H, CD55, CD72, CEBPB, CES1, CHI3L2, CLCF1, CLDN23, CLDN7, CPM, CR1, CRISPLD2, CTSL, CXCL1, CXCL16, CXCL2, CXCL3, CXCL5, CXCL8, CXCR5, CYP1B1, CYP1B1-AS1, DENND5A, DEPP1, DSC2, DSE, EDNRB, ELL2, E…
M2c	TCM1	51	ABLIM3, ADGRE2, ARG2, BCL2L11, CD163, CD209, CD300E, CEACAM4, CEMIP2, CR1, DCHS1, DSC2, DSE, EDNRB, ENPP2, ETS1, FAM20A, FCGR1A, FCGR1BP, FCGR1CP, FCGR3A, FPR1, FPR2, GLUL, HAPLN3, HEG1, HRH2, JAK3, KREMEN1, LGI2, LILRA5, LIMK2, MAP3K8, MARCO, METRNL, MXD1, MYO1G, PCDH12, PIM1, PPP1R3B, PROS1, RHOU, RHPN1, RUBCNL, SDC2, SERPINB9, SLC16A10, SLC2A3, SOCS3, THBS3, VCAN
M2c	TCM2	54	ABHD17C, ADGRE2, ARG2, BCL2L11, CCL18, CD300E, CD72, CEMIP, CEMIP2, CHRNE, CR1, DCHS1, DSC2, DSE, EDNRB, FAM20A, FCGR3A, FPR1, FPR2, GK, GLUL, GNG2, HIVEP2, KREMEN1, LILRA5, LILRB1, LIMK2, LINC00623, LINC01503, MAP3K8, MARCHF2, METRNL, MXD1, MYO1G, NAMPT, NFKBIZ, PPP1R3B, PROS1, RHOU, RHPN1, RUBCNL, S100A9, SDC2, SLC16A10, SLC2A3, SOCS3, SPATA20P1, SPINT2, SSH2, THBS3, TIMP1, VCAN, VMO1, VNN2
M2c	TCM3	30	ARG2, BCL2L11, CD72, CHRNE, CR1, DCHS1, DSC2, EDNRB, FCGR3A, FPR1, FPR2, GK, GLUL, GNG2, HIVEP2, KREMEN1, LILRA5, LINC00623, MAP3K8, MXD1, PROS1, RHPN1, SDC2, SLC16A10, SOCS3, THBS3, TIMP1, VCAN, VMO1, VNN2
M2c	TCM4	48	ABHD17C, ADGRE2, ARG2, BCL2L11, CD300E, CD72, CEMIP2, CHI3L2, CR1, DCHS1, DEPP1, DSC2, DSE, EDNRB, FAM20A, FCGR1A, FCGR3A, FPR1, FPR2, GK, GLUL, HIVEP2, HRH2, JAK3, KREMEN1, LIMK2, LINC00623, LINC01503, MAP3K8, METRNL, MXD1, MYO1G, NAMPT, PPP1R3B, PROS1, RHOU, RUBCNL, SDC2, SLC16A10, SLC2A3, SOCS3, SPATA20P1, SPINT2, SSH2, THBS3, VCAN, VMO1, VNN2
M2a	TCM1	86	ADAMTSL4, ADPRH, APOL4, AQP3, ARRDC4, BCL2L11, C1RL, CCL13, CCL8, CD1B, CD209, CD226, CD40, CD80, CDYL2, CHCHD7, CISH, CLEC1A, CLEC7A, CR1, CTSC, DCUN1D3, DSE, EML4, EML4-AS1, ENPP2, ETS1, FAM20A, FCER2, FGF11, FPR2, FSD1L, FURIN, GLIS2, HAPLN3, HRH2, IGF2BP2, IL1RAP, IL2RA, IL3RA, IL7R, ITGB3, JAK3, KIAA1671, KREMEN1, LOC105375655, LRP12, METRNL, MOB3B, MRC1, MS4A6E, MUC1, MYO1G, NPC1, P4HA2, PC…
M2a	TCM2	155	A4GALT, ABHD17C, ADAMTS15, ANGPTL4, AP3B2, AQP9, ARRDC4, ATP8B2, BASP1, BCL2L11, BMP6, C1RL, C6orf223, CA12, CACNA1G, CCL18, CCL23, CCNH, CD226, CD300H, CD300LB, CDC42EP2, CDCP1, CDYL2, CEMIP, CHDH, CHRNE, CLCF1, CLEC1A, CLEC7A, COL7A1, CR1, CRLF2, DCUN1D3, DLC1, DSE, DUSP1, DUSP4, ELAPOR1, FADS3, FAM110B, FAM20A, FLVCR2, FOSL2, FPR2, FSD1L, FURIN, G0S2, GK, GK4P, GLIS2, H2BC4, H2BC5, H6PD, HIP1,…
M2a	TCM3	66	A4GALT, BASP1, BCL2L11, BMP6, C1RL, CACNA1G, CD226, CD300H, CD300LB, CD79A, CHRNE, CLCF1, COL7A1, CR1, FAM110B, FPR2, GK, HIVEP2, ICAM5, IL1R1, IL2RA, ITGB8, KREMEN1, LOC101928343, LOC102723996, LOC105375655, LRG1, LRRC32, MRPS6, MS4A6E, NFIL3, NUAK2, P2RY1, PALLD, PANX2, PCBP4, PCSK5, PLOD2, PLPP3, PRRT3, RASGRP2, SCIMP, SDC2, SELENOM, SEMA3C, SEMA4B, SLC22A4, SLC5A3, SLC7A11, SOCS3, SREBF1, SRG…
M2a	TCM4	114	A4GALT, ABHD17C, ADAMTS15, ADPGK-AS1, ANGPTL4, AP3B2, AQP9, ATXN1-AS1, BASP1, BCL2L11, BMP6, C1RL, CA12, CACNA1G, CD226, CD300H, CEP112, CHDH, CHI3L2, CKLF, CLCF1, COL7A1, CR1, CRLF2, CST7, DEPP1, DLC1, DSE, DUSP1, DUSP4, DUSP8, FADS3, FAM110B, FAM20A, FGF11, FOSL2, FPR2, FURIN, GK, GK4P, GLIS2, H2BC4, H2BC5, H6PD, HIVEP2, HRH2, ICAM5, IL1R1, IL1RAP, IL3RA, IL7R, ITGA7, ITGB3, ITGB8, JAK3, KIAA16…
M1	TCM1	188	ACAP1, ACVRL1, ADAMTSL4, AFDN, AIDAP2, APOL4, APOL6, AQP3, AUTS2, B3GNT7, BATF2, BCL2L11, BTBD19, C1RL, CCL7, CCL8, CD1B, CD1D, CD226, CD40, CD80, CDS1, CDYL2, CES4A, CFH, CHPF, CISH, CLDN23, CMPK2, CREB5, CTSL, CXCL1, CXCL2, CXCL3, DCUN1D3, DDX58, DSC2, DSE, DYSF, DZIP1L, EIF2AK2, EML4, EML4-AS1, ENPP2, EPSTI1, ETS1, FAM157B, FAM157C, FAM20A, FAM241A, FCGR1A, FCGR1BP, FCGR1CP, FCGR3B, FKBP1B, FN…
M1	TCM2	653	A4GALT, AASS, ABCA7, ABCC6, ABCG1, ACAP1, ACKR3, ACSL4, ACTR3C, ACTRT3, ACVR1B, ACVRL1, ADAMTSL4-AS2, ADCY4, ADGRG2, ADM, AGBL2, AGER, AIDAP2, AIFM2, AK3, AKT3, ALS2CL, ANKRD29, ANXA2R, AOC3, AP5B1, APOBEC3D, AQP9, ARAP3, ARHGAP12, ARHGEF34P, ARHGEF5, ARID4B, ARL5B, ARRDC5, ASPHD2, ATG2A, ATN1, ATP1B2, ATP2A1, ATP8B2, ATXN7L3-AS1, AUTS2, AVIL, B3GALT4, B4GALT5, BASP1, BCL2L11, BCL3, BCL9L, BCORL1…
M1	TCM3	285	A4GALT, ABCC6, ABCG1, ACKR3, ACVR1B, ACVRL1, ADCY4, ADM, AIDAP2, AKT3, ALS2CL, ANKRD29, AP5B1, APOBEC3D, ARHGAP12, ARRDC5, ASPHD2, ATG2A, ATN1, ATXN7L3-AS1, B3GNTL1, BASP1, BCL2L11, BEGAIN, BMP6, BTBD19, BTG1, C10orf95-AS1, C1RL, CC2D2B, CCL7, CD1D, CD226, CD300LF, CD38, CD55, CD7, CD72, CD79A, CD86, CEBPB, CENATAC, CES1, CES4A, CHD2, CHRNE, CLCF1, CLDN23, CLDN7, CMAHP, CNTNAP1, COL4A2, CPD, CREB…
M1	TCM4	404	A4GALT, AASS, ABCA7, ABCC6, ABCG1, ACAP1, ACKR3, ACVR1B, ACVRL1, ADM, ADPGK-AS1, AIDAP2, AKT3, AMZ1, ANKRD29, AP5B1, AQP9, ARHGAP27P1-BPTFP1-KPNA2P3, ARHGEF5, ARID5B, ASH1L-AS1, ATN1, ATP2B4, ATXN1-AS1, ATXN7L3-AS1, AUTS2, AVIL, BASP1, BCL2L11, BMP6, BTBD19, BTG1, C10orf95-AS1, C1RL, CA12, CC2D2B, CCL7, CD1D, CD226, CD300LF, CD55, CD7, CD72, CD86, CDC14B, CEBPB, CENATAC, CEP112, CES1, CES4A, CHD2…
